# CGGBP1 from higher amniotes restricts cytosine methylation and drives a GC-bias in transcription factor binding sites at repressed promoters

**DOI:** 10.1101/2024.11.14.623544

**Authors:** Praveen Kumar, Ishani Morbia, Aditi Lakshmi Satish, Subhamoy Datta, Umashankar Singh

**Affiliations:** Department of Biological Sciences and Engineering, Indian Institute of Technology Gandhinagar, Gandhinagar, India; Applied Tumor Genomics, Faculty of Medicine, University of Helsinki, Helsinki, Finland

**Keywords:** Transcription Factor-Binding Sites (TFBSs), promoter, cytosine methylation restriction, GC content, C-T transition, GC retention, amniote, conserved, evolution

## Abstract

CGGBP1, a 20 kDa protein, has several functions associated with its DNA-binding through a C2H2 zinc finger. A range of studies have shown that GC richness, inter-strand G/C-skew and low cytosine methylation are associated with CGGBP1 occupancy. The non-preference of any sequence motif as CGGBP1 binding site suggests widespread association of CGGBP1 with DNA including at potent transcription factor binding sites (TFBSs) in promoter regions. The evolutionary advantage of such a design remains unclear. The regulatory interference by human CGGBP1 at TFBSs is supported by purifying selection in the DNA-binding domain of CGGBP1 and its requirement for gene repression as well as restriction of cytosine methylation at GC-rich TFBSs. Here we describe an evolutionary trajectory of this property of CGGBP1 by combining global gene expression and cytosine methylation analyses on human cells expressing CGGBPs from four different vertebrates (representatives of coelacanth, reptiles, aves and mammals). We discover a potent cytosine methylation restriction by human CGGBP1 at some GC-rich TFBSs in repressed promoters. Further, we combine a high-throughput analysis of GC compositional bias of these CGGBP-regulated TFBSs from available orthologous sequences from a pool of over 100 species. We show that cytosine methylation restriction by CGGBP1 is tightly linked to GC retention in a set of TFBSs. Orthology analyses demonstrate that this property of CGGBPs has evolved in higher amniotes (aves and mammals) with lineage-specific heterogeneities in lower amniotes (reptiles). CGGBP1 ChIP-seq data suggest that occupancy of CGGBP1 at these target TFBSs plays a crucial role in their low methylation, GC-biased evolution and associated functions in gene repression.

**Highlights:**

- Resemblances in gene repression by overexpression of CGGBP1 from higher amniotes (*Homo sapiens* and *Gallus gallus*) is enhanced upon heat stress and differs from the non-repressive effects of lower amniotic CGGBPs (*Anolis carolinensis* and *Latimeria chalumnae*).
- Gene repression by higher amniotic CGGBP1 is associated with restriction of cytosine methylation at specific GC-rich TFBSs in 1 kb promoters of target genes. Lower amniotic CGGBPs allow TFBS cytosine methylation and C-T transitions.
- Orthologs of CGGBP1-repressed genes from >100 vertebrates show signs of accelerated C-T losses explicitly in the TFBSs at which higher amniotic CGGBP1 restricts cytosine methylation. Such a TFBS GC-loss difference between lower and higher amniotes is restricted to genes repressed by higher amniotic CGGBP1 at physiological temperature, not heat stress.
- This higher amniote-specific cytosine methylation restriction by CGGBP1 has likely influenced the differences between GC-rich TFBS composition and their abundance in target gene promoters throughout vertebrate evolution.

**Summary:** Evolution of transcription factor binding sites (TFBSs) depends on a variety of factors including cytosine methylation-associated C-T transition rates. Most of our understanding of TFBS evolution is based on omic-scale sequence comparisons with only circumstantial evidence for the relationship between the TFBSs and physiological adaptation. We report a TFBS landscaping function for CGGBP1 by expressing it’s different taxon-derived forms in human cells through profiling of global gene expression and cytosine methylation alongside a meta-analysis of C-T transition rates from over 100 vertebrae genomes. We show that CGGBP1 from higher amniotes restricts cytosine methylation and maintains GC-rich TFBSs in target gene promoters for repression. This epigenetic affection of TFBS evolution by CGGBP1 is selectively seen at genes repressed at physiological temperature only and not under heat stress when gene repression by CGGBP1 becomes largely transcription factor binding site independent. Our findings connect epigenetic mechanisms to cellular physiology through TFBS evolution linked with changes in CGGBP1.
