## Supplementary table for "CGGBP1 from higher amniotes restricts cytosine methylation and drives a GC-bias in transcription factor binding sites at repressed promoters": Table_S7.xlsx

### Sheet: Table S7
	Table S7: 37∩40 1kb upstream genomic coordinates (Hs repressed at 37°C and 40°C, Gg represses only at 40°C)
Chromosome	Start	End	Gene ID version	Transcript ID version	Strand
chr1	2813055	2814055	ENSG00000287396.1	ENST00000664694.1	+
chr1	12643084	12644084	ENSG00000204518.3	ENST00000376221.2	+
chr1	13314580	13315580	ENSG00000204501.7	ENST00000376152.2	+
chr1	15629424	15630424	ENSG00000197312.12	ENST00000483899.1	+
chr1	24588463	24589463	ENSG00000184454.7	ENST00000486262.1	+
chr1	26171822	26172822	ENSG00000236782.8	ENST00000448923.2	-
chr1	28328039	28329039	ENSG00000130772.14	ENST00000373842.9	+
chr1	32241621	32242621	ENSG00000291132.1	ENST00000441044.5	-
chr1	37559537	37560537	ENSG00000163879.11	ENST00000497858.1	+
chr1	39559661	39560661	ENSG00000291129.1	ENST00000431553.7	-
chr1	44774635	44775635	ENSG00000142937.12	ENST00000485390.5	+
chr1	47022668	47023668	ENSG00000186377.8	ENST00000371901.4	+
chr1	47687462	47688462	ENSG00000227947.2	ENST00000454285.2	+
chr1	56413960	56414960	ENSG00000223956.5	ENST00000662108.1	+
chr1	70360438	70361438	ENSG00000226088.1	ENST00000413943.1	-
chr1	71092129	71093129	ENSG00000229956.11	ENST00000415780.1	+
chr1	84365842	84366842	ENSG00000240520.7	ENST00000638373.1	-
chr1	97420142	97421142	ENSG00000232542.1	ENST00000424982.1	-
chr1	109307012	109308012	ENSG00000221986.7	ENST00000357155.2	-
chr1	143825838	143826838	ENSG00000233430.3	ENST00000449024.2	-
chr1	147517876	147518876	ENSG00000278811.4	ENST00000619867.4	-
chr1	147517876	147518876	ENSG00000278811.4	ENST00000621316.1	-
chr1	159880701	159881701	ENSG00000213085.10	ENST00000475911.2	-
chr1	160366070	160367070	ENSG00000171786.6	ENST00000302101.6	+
chr1	161097362	161098362	ENSG00000162755.14	ENST00000469647.5	+
chr1	167518530	167519530	ENSG00000198821.12	ENST00000483825.6	-
chr1	207178295	207179295	ENSG00000243636.1	ENST00000442684.1	+
chr1	212564333	212565333	ENSG00000162772.17	ENST00000366981.8	+
chr1	224615316	224616316	ENSG00000143786.8	ENST00000272133.4	+
chr1	224616221	224617221	ENSG00000233384.3	ENST00000437416.3	-
chr1	239386255	239387255	ENSG00000133019.12	ENST00000615928.5	+
chr1	239407219	239408219	ENSG00000133019.12	ENST00000481779.1	+
chr10	3782052	3783052	ENSG00000067082.15	ENST00000173785.4	-
chr10	4962252	4963252	ENSG00000187134.14	ENST00000477661.1	+
chr10	5004024	5005024	ENSG00000151632.18	ENST00000460124.5	-
chr10	5047811	5048811	ENSG00000196139.14	ENST00000439082.7	+
chr10	5285926	5286926	ENSG00000291045.1	ENST00000432689.2	-
chr10	12128732	12129732	ENSG00000065665.21	ENST00000379017.7	+
chr10	17385918	17386918	ENSG00000204832.10	ENST00000451190.3	+
chr10	17385935	17386935	ENSG00000204832.10	ENST00000457649.6	+
chr10	45778015	45779015	ENSG00000172661.20	ENST00000374359.1	+
chr10	62816030	62817030	ENSG00000122877.18	ENST00000439032.6	-
chr10	71218295	71219295	ENSG00000237512.7	ENST00000447119.3	-
chr10	80355296	80356296	ENSG00000133665.13	ENST00000444807.6	+
chr10	81875134	81876134	ENSG00000287358.1	ENST00000666227.1	-
chr10	90921088	90922088	ENSG00000148677.7	ENST00000371697.4	-
chr10	93601745	93602745	ENSG00000138207.15	ENST00000371469.2	-
chr10	96155012	96156012	ENSG00000177853.15	ENST00000442635.2	+
chr10	96271517	96272517	ENSG00000095585.18	ENST00000413476.6	-
chr10	97270665	97271665	ENSG00000213390.11	ENST00000371027.5	-
chr10	97292638	97293638	ENSG00000269891.2	ENST00000479633.2	-
chr10	97865230	97866230	ENSG00000155265.11	ENST00000423054.1	+
chr10	101708402	101709402	ENSG00000224817.2	ENST00000458489.1	-
chr10	112420008	112421008	ENSG00000232934.8	ENST00000424422.1	-
chr10	116619952	116620952	ENSG00000266200.8	ENST00000579578.6	+
chr10	133307940	133308940	ENSG00000198546.15	ENST00000359035.4	+
chr10	133626796	133627796	ENSG00000225899.8	ENST00000425520.2	-
chr11	393208	394208	ENSG00000184363.10	ENST00000331563.7	+
chr11	615971	616971	ENSG00000185507.21	ENST00000330243.9	-
chr11	5227072	5228072	ENSG00000244734.4	ENST00000633227.1	-
chr11	5249856	5250856	ENSG00000213934.9	ENST00000648735.1	-
chr11	6258805	6259805	ENSG00000110148.10	ENST00000532715.5	+
chr11	7237777	7238777	ENSG00000170743.17	ENST00000524820.6	+
chr11	7673456	7674456	ENSG00000166394.15	ENST00000526084.1	-
chr11	8681791	8682791	ENSG00000166441.13	ENST00000314138.11	+
chr11	14972273	14973273	ENSG00000110680.14	ENST00000469608.5	-
chr11	17379648	17380648	ENSG00000260196.1	ENST00000568280.1	+
chr11	24496210	24497210	ENSG00000187398.12	ENST00000533227.5	+
chr11	33892077	33893077	ENSG00000135363.12	ENST00000257818.3	-
chr11	35530301	35531301	ENSG00000149090.13	ENST00000621476.4	-
chr11	47979579	47980579	ENSG00000149177.15	ENST00000440289.6	+
chr11	49559817	49560817	ENSG00000205035.9	ENST00000530858.5	+
chr11	55862931	55863931	ENSG00000255204.1	ENST00000533247.1	+
chr11	60970745	60971745	ENSG00000013725.14	ENST00000344931.9	+
chr11	61498162	61499162	ENSG00000255931.2	ENST00000664822.1	+
chr11	63563380	63564380	ENSG00000133328.4	ENST00000255695.2	-
chr11	74731427	74732427	ENSG00000054938.17	ENST00000376332.8	-
chr11	86672386	86673386	ENSG00000151376.18	ENST00000323418.10	-
chr11	86672617	86673617	ENSG00000151376.18	ENST00000543262.6	-
chr11	86799541	86800541	ENSG00000150687.12	ENST00000280258.6	+
chr11	88175435	88176435	ENSG00000123892.12	ENST00000526372.1	-
chr11	88337726	88338726	ENSG00000109861.17	ENST00000393301.5	-
chr11	93732502	93733502	ENSG00000166012.17	ENST00000534079.5	-
chr11	93734662	93735662	ENSG00000166012.17	ENST00000525928.5	-
chr11	93736807	93737807	ENSG00000166012.17	ENST00000529794.5	-
chr11	94237149	94238149	ENSG00000250519.7	ENST00000506309.6	+
chr11	94237149	94238149	ENSG00000250519.7	ENST00000515097.2	+
chr11	101129071	101130071	ENSG00000082175.16	ENST00000534780.5	-
chr11	101129814	101130814	ENSG00000082175.16	ENST00000325455.10	-
chr11	102316449	102317449	ENSG00000023445.16	ENST00000615299.4	+
chr11	102955733	102956733	ENSG00000137745.13	ENST00000260302.8	-
chr11	104164380	104165380	ENSG00000170962.13	ENST00000302251.9	-
chr11	104968548	104969548	ENSG00000196954.14	ENST00000533730.5	-
chr11	107719658	107720658	ENSG00000170290.4	ENST00000525934.1	-
chr11	111911741	111912741	ENSG00000254445.1	ENST00000534100.1	+
chr11	112164097	112165097	ENSG00000150782.12	ENST00000533858.5	-
chr11	118571389	118572389	ENSG00000095139.15	ENST00000392859.7	+
chr11	119043187	119044187	ENSG00000255114.1	ENST00000531886.1	+
chr11	123429268	123430268	ENSG00000023171.20	ENST00000533341.3	+
chr11	124114449	124115449	ENSG00000110002.16	ENST00000392744.4	+
chr11	128802875	128803875	ENSG00000151702.18	ENST00000528790.1	+
chr11	134949707	134950707	ENSG00000255327.1	ENST00000528497.1	+
chr12	4910540	4911540	ENSG00000111262.6	ENST00000639306.1	+
chr12	5015513	5016513	ENSG00000256654.4	ENST00000639869.1	+
chr12	5314960	5315960	ENSG00000256146.1	ENST00000544842.1	+
chr12	5370562	5371562	ENSG00000256417.1	ENST00000537714.1	+
chr12	5493131	5494131	ENSG00000185652.12	ENST00000331010.7	+
chr12	6384118	6385118	ENSG00000111321.11	ENST00000541102.1	+
chr12	14418187	14419187	ENSG00000171681.13	ENST00000396279.2	+
chr12	14422760	14423760	ENSG00000171681.13	ENST00000540793.5	+
chr12	16346663	16347663	ENSG00000008394.13	ENST00000539708.5	+
chr12	59595028	59596028	ENSG00000118596.12	ENST00000547379.6	+
chr12	113757566	113758566	ENSG00000249550.8	ENST00000653736.1	-
chr12	113773692	113774692	ENSG00000249550.8	ENST00000657279.2	-
chr12	113773709	113774709	ENSG00000249550.8	ENST00000510694.3	-
chr12	116879618	116880618	ENSG00000135116.9	ENST00000552092.1	-
chr13	21670072	21671072	ENSG00000102678.7	ENST00000382353.6	+
chr13	27251289	27252289	ENSG00000275294.4	ENST00000620494.1	-
chr13	28100593	28101593	ENSG00000122025.15	ENST00000380987.2	-
chr13	36430902	36431902	ENSG00000133101.10	ENST00000440264.5	+
chr13	41357306	41358306	ENSG00000172766.19	ENST00000497727.5	+
chr13	48426908	48427908	ENSG00000139679.16	ENST00000345941.2	-
chr13	57146487	57147487	ENSG00000204918.3	ENST00000377930.1	+
chr13	85362856	85363856	ENSG00000226317.3	ENST00000655792.1	+
chr13	98752673	98753673	ENSG00000088386.17	ENST00000376503.10	-
chr13	101416475	101417475	ENSG00000102452.18	ENST00000648359.1	-
chr13	103066418	103067418	ENSG00000125255.7	ENST00000245312.5	-
chr13	113121813	113122813	ENSG00000126218.12	ENST00000409306.5	+
chr14	21279082	21280082	ENSG00000092200.13	ENST00000400017.7	+
chr14	23635366	23636366	ENSG00000100867.15	ENST00000556701.5	+
chr14	27673222	27674222	ENSG00000258932.5	ENST00000556890.1	-
chr14	40953692	40954692	ENSG00000251363.3	ENST00000651006.1	+
chr14	40953897	40954897	ENSG00000251363.3	ENST00000515218.2	+
chr14	41604857	41605857	ENSG00000258636.2	ENST00000557067.1	-
chr14	41604989	41605989	ENSG00000258636.2	ENST00000661475.1	-
chr14	82641631	82642631	ENSG00000258743.8	ENST00000555150.5	+
chr14	85529143	85530143	ENSG00000185070.12	ENST00000330753.6	+
chr14	85558308	85559308	ENSG00000185070.12	ENST00000555398.1	+
chr14	87993183	87994183	ENSG00000054983.17	ENST00000261304.7	-
chr14	89634083	89635083	ENSG00000258792.4	ENST00000555560.1	-
chr14	95534044	95535044	ENSG00000247092.9	ENST00000654925.1	-
chr14	95875391	95876391	ENSG00000250366.4	ENST00000504119.1	+
chr14	99480791	99481791	ENSG00000183576.13	ENST00000436070.6	-
chr15	23564673	23565673	ENSG00000179455.10	ENST00000314520.6	+
chr15	23647868	23648868	ENSG00000254585.5	ENST00000650528.1	-
chr15	26666672	26667672	ENSG00000166206.16	ENST00000635832.1	-
chr15	40593248	40594248	ENSG00000137812.21	ENST00000399668.7	+
chr15	41835049	41836049	ENSG00000243789.11	ENST00000478178.1	+
chr15	43791329	43792329	ENSG00000140264.21	ENST00000409646.5	+
chr15	62059502	62060502	ENSG00000259251.2	ENST00000560813.2	+
chr15	62065976	62066976	ENSG00000198535.5	ENST00000355522.5	+
chr15	78245689	78246689	ENSG00000103740.10	ENST00000560817.5	-
chr15	81995667	81996667	ENSG00000259692.6	ENST00000559299.2	-
chr15	87978804	87979804	ENSG00000140538.17	ENST00000560201.1	-
chr15	89517522	89518522	ENSG00000259713.1	ENST00000559041.1	+
chr16	1333503	1334503	ENSG00000007516.14	ENST00000324385.9	+
chr16	1407833	1408833	ENSG00000260132.1	ENST00000568554.1	+
chr16	8590512	8591512	ENSG00000232258.7	ENST00000620492.5	-
chr16	11828812	11829812	ENSG00000262117.5	ENST00000573319.1	-
chr16	19455483	19456483	ENSG00000103534.17	ENST00000561503.5	+
chr16	23754025	23755025	ENSG00000166869.3	ENST00000300113.3	+
chr16	23834982	23835982	ENSG00000166501.14	ENST00000321728.12	+
chr16	28538975	28539975	ENSG00000176046.9	ENST00000324873.8	-
chr16	35195662	35196662	ENSG00000260073.2	ENST00000562945.2	-
chr16	49281067	49282067	ENSG00000279249.4	ENST00000659529.1	+
chr16	49281839	49282839	ENSG00000102924.12	ENST00000219197.11	-
chr16	58024753	58025753	ENSG00000102996.5	ENST00000219271.4	+
chr16	66578462	66579462	ENSG00000140932.10	ENST00000268595.3	+
chr16	67660231	67661231	ENSG00000102981.10	ENST00000602727.1	+
chr16	68229146	68230146	ENSG00000262160.1	ENST00000571197.1	-
chr16	68236071	68237071	ENSG00000103067.14	ENST00000251366.7	-
chr16	69775186	69776186	ENSG00000198373.13	ENST00000569174.5	+
chr16	74774821	74775821	ENSG00000103089.9	ENST00000219368.8	-
chr16	82139632	82140632	ENSG00000261235.1	ENST00000567021.1	-
chr17	790526	791526	ENSG00000262434.1	ENST00000574560.1	-
chr17	8078481	8079481	ENSG00000214999.3	ENST00000399413.3	+
chr17	19628450	19629450	ENSG00000290544.1	ENST00000452153.4	+
chr17	29389930	29390930	ENSG00000160551.12	ENST00000536202.1	+
chr17	39618612	39619612	ENSG00000214546.4	ENST00000398554.1	+
chr17	39864189	39865189	ENSG00000161405.17	ENST00000623724.3	-
chr17	48162671	48163671	ENSG00000141293.16	ENST00000579476.5	-
chr17	48459369	48460369	ENSG00000264451.1	ENST00000579972.1	+
chr17	52861120	52862120	ENSG00000226364.1	ENST00000412360.1	+
chr17	63827664	63828664	ENSG00000108592.17	ENST00000427159.7	-
chr17	64020635	64021635	ENSG00000108622.11	ENST00000412356.5	-
chr17	74312843	74313843	ENSG00000171595.14	ENST00000579312.1	+
chr17	75087937	75088937	ENSG00000170190.16	ENST00000450736.6	+
chr17	76643758	76644758	ENSG00000070526.15	ENST00000156626.12	-
chr17	78428552	78429552	ENSG00000187775.17	ENST00000592192.2	-
chr17	78510672	78511672	ENSG00000187775.17	ENST00000587177.1	-
chr17	78632049	78633049	ENSG00000267123.7	ENST00000648404.1	-
chr18	1359591	1360591	ENSG00000132204.14	ENST00000584492.5	-
chr18	1508054	1509054	ENSG00000266602.2	ENST00000663660.1	+
chr18	2239881	2240881	ENSG00000263745.7	ENST00000579097.1	-
chr18	6928573	6929573	ENSG00000265933.5	ENST00000580197.5	-
chr18	6929806	6930806	ENSG00000265933.5	ENST00000583316.5	-
chr18	14970469	14971469	ENSG00000264301.1	ENST00000580867.1	-
chr18	23154824	23155824	ENSG00000134508.13	ENST00000420687.2	+
chr18	26132851	26133851	ENSG00000154611.15	ENST00000538664.2	+
chr18	27595165	27596165	ENSG00000264151.6	ENST00000584546.5	-
chr18	49588358	49589358	ENSG00000101670.12	ENST00000623277.1	+
chr18	54224618	54225618	ENSG00000134046.12	ENST00000583046.1	-
chr18	63948300	63949300	ENSG00000221887.6	ENST00000408945.5	+
chr18	69676733	69677733	ENSG00000206052.11	ENST00000582992.1	+
chr18	72540299	72541299	ENSG00000141668.10	ENST00000581425.1	-
chr18	73264481	73265481	ENSG00000263711.6	ENST00000581011.5	-
chr18	76177739	76178739	ENSG00000266743.1	ENST00000578035.1	-
chr19	3742662	3743662	ENSG00000105289.15	ENST00000591493.1	+
chr19	4328227	4329227	ENSG00000178078.12	ENST00000597593.5	-
chr19	4768166	4769166	ENSG00000176840.14	ENST00000589639.1	+
chr19	5851450	5852450	ENSG00000171124.14	ENST00000589620.6	-
chr19	13102859	13103859	ENSG00000104903.5	ENST00000264824.5	-
chr19	14778561	14779561	ENSG00000127507.18	ENST00000315576.8	-
chr19	19821741	19822741	ENSG00000081665.14	ENST00000587461.5	-
chr19	22051429	22052429	ENSG00000197134.13	ENST00000651332.1	+
chr19	23310564	23311564	ENSG00000167232.14	ENST00000593292.1	-
chr19	29524993	29525993	ENSG00000187135.8	ENST00000335523.8	+
chr19	34998386	34999386	ENSG00000089351.15	ENST00000594597.5	+
chr19	35248001	35249001	ENSG00000105699.17	ENST00000605618.6	+
chr19	37507088	37508088	ENSG00000266916.9	ENST00000585890.3	-
chr19	40826472	40827472	ENSG00000237118.3	ENST00000641827.1	-
chr19	42427389	42428389	ENSG00000079435.10	ENST00000244289.9	-
chr19	51224063	51225063	ENSG00000105383.15	ENST00000421133.6	+
chr19	52397792	52398792	ENSG00000269834.8	ENST00000598892.3	-
chr19	52526651	52527651	ENSG00000198482.14	ENST00000487863.5	+
chr19	53159054	53160054	ENSG00000197937.13	ENST00000601469.2	-
chr19	55768117	55769117	ENSG00000229292.2	ENST00000341750.5	+
chr19	57279484	57280484	ENSG00000197714.9	ENST00000360338.4	+
chr2	14631699	14632699	ENSG00000162981.14	ENST00000331243.4	+
chr2	17540159	17541159	ENSG00000163032.12	ENST00000406397.1	+
chr2	17876846	17877846	ENSG00000170745.12	ENST00000403915.5	+
chr2	28391801	28392801	ENSG00000075426.12	ENST00000379619.5	+
chr2	31414743	31415743	ENSG00000158125.10	ENST00000379416.4	-
chr2	44274535	44275535	ENSG00000138079.14	ENST00000409741.5	+
chr2	79119487	79120487	ENSG00000115386.6	ENST00000233735.2	+
chr2	85560561	85561561	ENSG00000118640.11	ENST00000432071.1	+
chr2	99141573	99142573	ENSG00000135951.16	ENST00000355053.8	-
chr2	110731572	110732572	ENSG00000153093.21	ENST00000439055.6	+
chr2	113236594	113237594	ENSG00000189223.15	ENST00000613966.1	+
chr2	132670206	132671206	ENSG00000150551.11	ENST00000397463.3	-
chr2	132671580	132672580	ENSG00000150551.11	ENST00000345008.6	-
chr2	157628865	157629865	ENSG00000123612.16	ENST00000243349.13	-
chr2	168801635	168802635	ENSG00000163072.16	ENST00000397206.6	+
chr2	169068555	169069555	ENSG00000073737.17	ENST00000428522.5	+
chr2	216497854	216498854	ENSG00000197756.10	ENST00000446558.5	+
chr2	216498085	216499085	ENSG00000197756.10	ENST00000427280.6	+
chr2	216603770	216604770	ENSG00000225794.3	ENST00000441803.1	+
chr2	218780748	218781748	ENSG00000135929.9	ENST00000494263.5	+
chr2	224401995	224402995	ENSG00000124019.10	ENST00000389874.3	-
chr2	227163623	227164623	ENSG00000169031.21	ENST00000396578.8	+
chr2	229714556	229715556	ENSG00000187957.8	ENST00000341772.5	-
chr2	237832992	237833992	ENSG00000177483.12	ENST00000491996.1	+
chr2	240724850	240725850	ENSG00000130294.18	ENST00000460788.5	-
chr20	768501	769501	ENSG00000101276.18	ENST00000488495.3	-
chr20	2800628	2801628	ENSG00000088882.8	ENST00000380605.3	-
chr20	3204686	3205686	ENSG00000198171.13	ENST00000380201.2	-
chr20	22584573	22585573	ENSG00000125798.15	ENST00000419308.7	-
chr20	23049673	23050673	ENSG00000178726.7	ENST00000377103.3	-
chr20	53996104	53997104	ENSG00000064787.14	ENST00000422805.2	-
chr20	54070595	54071595	ENSG00000064787.14	ENST00000395961.7	-
chr20	54474717	54475717	ENSG00000101134.12	ENST00000395939.5	+
chr20	58514378	58515378	ENSG00000231290.7	ENST00000427140.5	+
chr20	58650433	58651433	ENSG00000254995.4	ENST00000530122.1	+
chr20	58716363	58717363	ENSG00000215440.12	ENST00000532531.1	+
chr20	58890715	58891715	ENSG00000087460.29	ENST00000371081.5	+
chr20	59007240	59008240	ENSG00000101160.15	ENST00000503833.7	-
chr20	59007255	59008255	ENSG00000101160.15	ENST00000217131.6	-
chr20	61569134	61570134	ENSG00000179242.16	ENST00000611855.4	+
chr20	62475996	62476996	ENSG00000130700.7	ENST00000252997.3	-
chr21	18255501	18256501	ENSG00000154645.14	ENST00000338326.4	+
chr21	26841712	26842712	ENSG00000154734.16	ENST00000464589.1	-
chr21	26967089	26968089	ENSG00000154736.6	ENST00000284987.6	-
chr21	29747937	29748937	ENSG00000174680.10	ENST00000309331.8	+
chr21	30480368	30481368	ENSG00000184351.8	ENST00000390689.3	-
chr21	30634205	30635205	ENSG00000184032.3	ENST00000330798.3	+
chr21	30747260	30748260	ENSG00000187026.3	ENST00000333892.3	-
chr21	33266297	33267297	ENSG00000223799.3	ENST00000411998.3	-
chr21	34887184	34888184	ENSG00000159216.19	ENST00000399240.5	-
chr21	34888691	34889691	ENSG00000159216.19	ENST00000358356.9	-
chr21	36060246	36061246	ENSG00000185917.14	ENST00000399207.5	-
chr21	41508066	41509066	ENSG00000184012.14	ENST00000398585.7	-
chr21	41767053	41768053	ENSG00000183421.12	ENST00000332512.8	-
chr21	44516215	44517215	ENSG00000182912.6	ENST00000330490.3	+
chr22	28799682	28800682	ENSG00000226471.7	ENST00000458080.1	+
chr22	29315693	29316693	ENSG00000100276.10	ENST00000401450.3	-
chr22	35380095	35381095	ENSG00000100292.18	ENST00000216117.9	+
chr22	36365113	36366113	ENSG00000100345.23	ENST00000401701.1	-
chr22	43109749	43110749	ENSG00000100290.3	ENST00000216115.3	+
chr22	45605622	45606622	ENSG00000238120.2	ENST00000422971.1	-
chr3	6489733	6490733	ENSG00000189229.12	ENST00000414438.2	+
chr3	6506826	6507826	ENSG00000189229.12	ENST00000660054.1	+
chr3	9390620	9391620	ENSG00000206573.11	ENST00000523354.1	-
chr3	18012654	18013654	ENSG00000274840.4	ENST00000624232.1	+
chr3	19947010	19948010	ENSG00000163576.18	ENST00000344838.8	-
chr3	36857633	36858633	ENSG00000168016.15	ENST00000643881.1	-
chr3	42769599	42770599	ENSG00000225611.3	ENST00000432377.3	+
chr3	44422938	44423938	ENSG00000225873.4	ENST00000634610.1	-
chr3	44439918	44440918	ENSG00000225873.4	ENST00000636468.1	-
chr3	45025302	45026302	ENSG00000163815.6	ENST00000296130.5	+
chr3	49903610	49904610	ENSG00000164078.14	ENST00000344206.8	-
chr3	50570992	50571992	ENSG00000088543.15	ENST00000449241.5	-
chr3	71785207	71786207	ENSG00000163421.9	ENST00000353065.7	-
chr3	72100456	72101456	ENSG00000241163.10	ENST00000464271.1	-
chr3	75663327	75664327	ENSG00000172969.8	ENST00000308062.8	+
chr3	109316518	109317518	ENSG00000163530.4	ENST00000478945.1	-
chr3	112499473	112500473	ENSG00000186265.10	ENST00000334529.10	-
chr3	119105222	119106222	ENSG00000144847.13	ENST00000354673.6	-
chr3	127288047	127289047	ENSG00000239620.3	ENST00000465482.3	-
chr3	129029448	129030448	ENSG00000114654.8	ENST00000481536.2	+
chr3	150296606	150297606	ENSG00000243550.3	ENST00000471222.3	-
chr3	160676159	160677159	ENSG00000179674.4	ENST00000320767.4	+
chr4	1856157	1857157	ENSG00000168924.15	ENST00000302787.3	-
chr4	2936650	2937650	ENSG00000249673.9	ENST00000512802.1	+
chr4	2963334	2964334	ENSG00000087269.16	ENST00000398071.4	-
chr4	3127338	3128338	ENSG00000197386.14	ENST00000510626.5	+
chr4	6662395	6663395	ENSG00000170846.17	ENST00000645429.1	+
chr4	6692877	6693877	ENSG00000163993.7	ENST00000296370.4	+
chr4	6908825	6909825	ENSG00000132405.19	ENST00000409757.9	+
chr4	11769367	11770367	ENSG00000249631.7	ENST00000514452.1	+
chr4	15680668	15681668	ENSG00000237765.8	ENST00000504823.5	+
chr4	15938741	15939741	ENSG00000137440.5	ENST00000382333.2	-
chr4	17614586	17615586	ENSG00000249502.3	ENST00000511010.2	-
chr4	24794572	24795572	ENSG00000109610.6	ENST00000382120.4	+
chr4	37583232	37584232	ENSG00000154274.15	ENST00000284437.6	+
chr4	39638180	39639180	ENSG00000255458.9	ENST00000532680.1	+
chr4	40629865	40630865	ENSG00000163694.15	ENST00000510871.5	-
chr4	42152879	42153879	ENSG00000188848.17	ENST00000504360.5	-
chr4	42396487	42397487	ENSG00000178343.5	ENST00000319234.5	+
chr4	47030566	47031566	ENSG00000163288.14	ENST00000295454.8	+
chr4	48080178	48081178	ENSG00000074966.11	ENST00000507351.1	-
chr4	52711324	52712324	ENSG00000226950.8	ENST00000411630.7	+
chr4	52711404	52712404	ENSG00000226950.8	ENST00000441504.2	+
chr4	52751587	52752587	ENSG00000226887.8	ENST00000454756.6	-
chr4	52788993	52789993	ENSG00000250302.3	ENST00000514957.1	+
chr4	54656922	54657922	ENSG00000157404.17	ENST00000412167.7	+
chr4	56504208	56505208	ENSG00000196503.5	ENST00000360096.3	+
chr4	73836186	73837186	ENSG00000124875.10	ENST00000503446.1	+
chr4	74193039	74194039	ENSG00000163738.19	ENST00000492183.5	+
chr4	75082496	75083496	ENSG00000260265.1	ENST00000567197.1	-
chr4	75083669	75084669	ENSG00000260265.1	ENST00000563602.1	-
chr4	76277118	76278118	ENSG00000189157.14	ENST00000511946.1	+
chr4	78596072	78597072	ENSG00000138772.13	ENST00000505805.1	+
chr4	82044070	82045070	ENSG00000138670.19	ENST00000638048.1	-
chr4	87113942	87114942	ENSG00000172493.23	ENST00000503369.1	+
chr4	87220526	87221526	ENSG00000145332.14	ENST00000425278.6	-
chr4	108763054	108764054	ENSG00000164089.9	ENST00000296486.8	-
chr4	119454631	119455631	ENSG00000291202.1	ENST00000635323.2	-
chr4	128808702	128809702	ENSG00000077684.16	ENST00000511647.5	+
chr4	138242350	138243350	ENSG00000151012.13	ENST00000280612.9	-
chr4	139556770	139557770	ENSG00000145391.14	ENST00000404104.7	-
chr4	161377952	161378952	ENSG00000249568.1	ENST00000508189.1	+
chr4	163332597	163333597	ENSG00000164128.7	ENST00000296533.3	-
chr4	167234553	167235553	ENSG00000196104.11	ENST00000512648.5	-
chr4	167234797	167235797	ENSG00000196104.11	ENST00000506886.5	-
chr4	176002333	176003333	ENSG00000150625.17	ENST00000280187.11	-
chr4	185812222	185813222	ENSG00000154556.20	ENST00000393528.7	-
chr4	188105249	188106249	ENSG00000179046.9	ENST00000326754.7	-
chr5	1882963	1883963	ENSG00000249116.2	ENST00000506335.2	+
chr5	12647963	12648963	ENSG00000248131.6	ENST00000658959.1	+
chr5	15499179	15500179	ENSG00000183580.10	ENST00000504595.2	+
chr5	20575874	20576874	ENSG00000145526.12	ENST00000507958.5	-
chr5	32710320	32711320	ENSG00000113389.16	ENST00000265074.13	+
chr5	36301903	36302903	ENSG00000164188.9	ENST00000296604.8	-
chr5	76962234	76963234	ENSG00000145708.11	ENST00000503763.1	+
chr5	95657061	95658061	ENSG00000175449.15	ENST00000508206.1	+
chr5	150945060	150946060	ENSG00000291115.1	ENST00000520773.5	-
chr5	154478228	154479228	ENSG00000113196.3	ENST00000231121.3	-
chr5	178797612	178798612	ENSG00000250420.9	ENST00000521412.2	-
chr5	180291968	180292968	ENSG00000050748.18	ENST00000425491.6	-
chr6	1311097	1312097	ENSG00000164379.7	ENST00000296839.5	+
chr6	3195785	3196785	ENSG00000230269.7	ENST00000425384.7	-
chr6	24205304	24206304	ENSG00000146038.12	ENST00000378450.6	-
chr6	42722598	42723598	ENSG00000112619.8	ENST00000230381.7	-
chr6	43242480	43243480	ENSG00000146216.14	ENST00000259750.9	+
chr6	46015861	46016861	ENSG00000112782.19	ENST00000339561.12	-
chr6	49550309	49551309	ENSG00000197261.12	ENST00000415078.1	+
chr6	75206054	75207054	ENSG00000111799.22	ENST00000322507.13	-
chr6	122481078	122482078	ENSG00000135549.16	ENST00000618977.4	+
chr6	159589170	159590170	ENSG00000237927.1	ENST00000430078.1	-
chr6	159799248	159800248	ENSG00000146453.13	ENST00000610273.5	+
chr6	169253839	169254839	ENSG00000186340.17	ENST00000649844.1	-
chr7	29563692	29564692	ENSG00000223813.5	ENST00000450540.3	-
chr7	32071409	32072409	ENSG00000154678.18	ENST00000396184.7	-
chr7	93574731	93575731	ENSG00000004948.16	ENST00000649521.1	-
chr7	94021832	94022832	ENSG00000236453.5	ENST00000415536.5	+
chr7	121872360	121873360	ENSG00000106278.12	ENST00000449182.1	+
chr7	126465300	126466300	ENSG00000179603.19	ENST00000489939.5	-
chr7	128031438	128032438	ENSG00000128594.8	ENST00000249363.4	-
chr7	136868084	136869084	ENSG00000181072.12	ENST00000320658.9	+
chr7	137181772	137182772	ENSG00000234352.9	ENST00000439694.5	-
chr7	137343734	137344734	ENSG00000105894.13	ENST00000348225.7	-
chr7	154304109	154305109	ENSG00000130226.18	ENST00000332007.7	+
chr8	23164028	23165028	ENSG00000173530.6	ENST00000312584.4	-
chr8	32220041	32221041	ENSG00000157168.21	ENST00000631040.2	+
chr8	32927277	32928277	ENSG00000247134.8	ENST00000658837.1	+
chr8	33600024	33601024	ENSG00000133878.9	ENST00000256261.9	-
chr8	37517022	37518022	ENSG00000253414.4	ENST00000521989.2	-
chr8	37554068	37555068	ENSG00000253161.7	ENST00000517363.1	-
chr8	40897827	40898827	ENSG00000165061.15	ENST00000297737.11	-
chr8	41544770	41545770	ENSG00000253174.2	ENST00000578500.1	-
chr8	41690286	41691286	ENSG00000029534.22	ENST00000518061.1	-
chr8	56074510	56075510	ENSG00000008988.11	ENST00000519807.5	-
chr8	60281401	60282401	ENSG00000178538.10	ENST00000317995.5	-
chr8	64579364	64580364	ENSG00000180828.3	ENST00000321870.3	+
chr8	66955118	66956118	ENSG00000261787.2	ENST00000566129.1	-
chr8	68331512	68332512	ENSG00000248801.7	ENST00000653785.1	-
chr8	73259531	73260531	ENSG00000274443.5	ENST00000624510.4	-
chr8	74633321	74634321	ENSG00000254080.1	ENST00000522127.1	-
chr8	74866940	74867940	ENSG00000253706.5	ENST00000518128.5	-
chr8	78515354	78516354	ENSG00000171033.13	ENST00000352966.9	+
chr8	85463006	85464006	ENSG00000104267.10	ENST00000285379.10	+
chr8	86097909	86098909	ENSG00000147614.4	ENST00000285393.4	+
chr8	91101618	91102618	ENSG00000214954.9	ENST00000520099.5	+
chr8	91101644	91102644	ENSG00000214954.9	ENST00000343709.7	+
chr8	100618394	100619394	ENSG00000174226.9	ENST00000428383.6	-
chr8	102527754	102528754	ENSG00000253633.2	ENST00000523572.2	+
chr8	109063418	109064418	ENSG00000253796.4	ENST00000522244.1	-
chr8	119206948	119207948	ENSG00000147676.14	ENST00000534619.5	+
chr8	119207362	119208362	ENSG00000147676.14	ENST00000614891.5	+
chr8	119415445	119416445	ENSG00000136999.5	ENST00000259526.4	+
chr8	124972294	124973294	ENSG00000180938.6	ENST00000319286.6	+
chr8	142699471	142700471	ENSG00000160886.13	ENST00000522591.1	+
chr8	143578194	143579194	ENSG00000147813.16	ENST00000480946.6	-
chr8	144147015	144148015	ENSG00000179832.18	ENST00000532255.5	+
chr9	22445823	22446823	ENSG00000176399.4	ENST00000325870.3	+
chr9	35972319	35973319	ENSG00000213866.3	ENST00000444752.1	-
chr9	69471465	69472465	ENSG00000229312.2	ENST00000429567.2	+
chr9	72113594	72114594	ENSG00000119125.17	ENST00000545168.5	+
chr9	73156653	73157653	ENSG00000135046.14	ENST00000376911.1	+
chr9	89604011	89605011	ENSG00000130222.11	ENST00000252506.11	+
chr9	89604091	89605091	ENSG00000130222.11	ENST00000494726.1	+
chr9	94554053	94555053	ENSG00000231806.4	ENST00000452148.3	+
chr9	101184034	101185034	ENSG00000148123.15	ENST00000395056.2	+
chr9	106277391	106278391	ENSG00000234323.10	ENST00000435485.5	+
chr9	110208160	110209160	ENSG00000188959.10	ENST00000400613.5	-
chr9	113348540	113349540	ENSG00000119411.11	ENST00000374183.5	+
chr9	128921313	128922313	ENSG00000175287.19	ENST00000451000.5	+
chr9	132944634	132945634	ENSG00000165699.15	ENST00000403810.6	-
chrX	8171268	8172268	ENSG00000177504.10	ENST00000317103.5	-
chrX	8732138	8733138	ENSG00000011201.12	ENST00000262648.8	-
chrX	9765848	9766848	ENSG00000101850.13	ENST00000467482.6	-
chrX	11665084	11666084	ENSG00000047648.23	ENST00000489330.6	-
chrX	15601880	15602880	ENSG00000225833.1	ENST00000421585.1	+
chrX	15675609	15676609	ENSG00000285602.1	ENST00000649243.1	-
chrX	21758117	21759117	ENSG00000091482.8	ENST00000379494.4	-
chrX	23333848	23334848	ENSG00000165186.12	ENST00000379361.5	+
chrX	24027187	24028187	ENSG00000174010.10	ENST00000328046.8	-
chrX	26137342	26138342	ENSG00000176774.6	ENST00000325250.2	+
chrX	30214562	30215562	ENSG00000099399.6	ENST00000378988.5	+
chrX	30309391	30310391	ENSG00000169297.8	ENST00000378970.5	-
chrX	40622427	40623427	ENSG00000238205.4	ENST00000423387.4	+
chrX	57430962	57431962	ENSG00000165591.7	ENST00000491179.1	+
chrX	73214852	73215852	ENSG00000186462.9	ENST00000373517.4	-
chrX	79366928	79367928	ENSG00000078596.11	ENST00000469541.5	-
chrX	93673205	93674205	ENSG00000179083.7	ENST00000332647.5	+
chrX	106167304	106168304	ENSG00000157502.13	ENST00000337685.6	+
chrX	112822537	112823537	ENSG00000126016.17	ENST00000371962.5	-
chrX	114583077	114584077	ENSG00000147246.10	ENST00000371951.5	+
chrX	114583085	114584085	ENSG00000147246.10	ENST00000276198.6	+
chrX	119071992	119072992	ENSG00000277535.4	ENST00000620151.4	+
chrX	123859271	123860271	ENSG00000101966.14	ENST00000355640.3	+
chrX	135888204	135889204	ENSG00000181433.11	ENST00000324447.7	+
chrX	138711718	138712718	ENSG00000129682.16	ENST00000315930.11	-
chrX	138739337	138740337	ENSG00000129682.16	ENST00000305414.9	-
chrX	140708758	140709758	ENSG00000203930.13	ENST00000498732.8	+
chrX	141001593	141002593	ENSG00000227234.2	ENST00000449283.2	+
chrX	141242518	141243518	ENSG00000198573.7	ENST00000358993.3	-
chrX	142205291	142206291	ENSG00000046774.10	ENST00000247452.4	-
chrX	148500046	148501046	ENSG00000155966.14	ENST00000370457.9	+
chrY	13986474	13987474	ENSG00000129864.7	ENST00000250825.5	-
