## Supplementary table for "CGGBP1 from higher amniotes restricts cytosine methylation and drives a GC-bias in transcription factor binding sites at repressed promoters": Table_S8.xlsx

### Sheet: Sheet1
Table S8 : Comparisons between promoters GC content of specific gene sets
Comparisons	P-value	Mean GC content
37ex vs 40ex	0.4208	40.489 (37ex)
37ex vs 37∩40	0.6925	40.6732(37∩40)
40ex vs 7∩40	0.8307	40.8998(40ex)
