## Supplementary table for "CGGBP1 from higher amniotes restricts cytosine methylation and drives a GC-bias in transcription factor binding sites at repressed promoters": Table_S9.xlsx

### Sheet: 37ex > 40ex
Table S9: Motif GC content in 37ex > 40 ex
Motif ID	P value
MA0040.1	0.0317
MA0063.2	0.004735
MA0073.1	5.91e-10
MA0079.5	2.32e-10
MA0087.2	0.03593
MA0089.2	0.02567
MA0095.3	7.9e-05
MA0103.3	0.01657
MA0106.3	0.01415
MA0111.1	0.03993
MA0117.2	0.03122
MA0136.3	0.001899
MA0149.1	3.86e-12
MA0162.4	0.0003002
MA0258.2	0.03045
MA0442.2	3.65e-07
MA0467.2	0.01966
MA0473.3	0.0477
MA0481.3	0.02351
MA0483.1	0.01237
MA0504.1	0.02108
MA0514.2	0.0006807
MA0516.3	0.0001227
MA0519.1	0.01345
MA0521.2	0.0005306
MA0523.1	0.005378
MA0595.1	0.01403
MA0596.1	0.0004549
MA0606.2	0.02901
MA0628.1	0.004157
MA0633.2	0.01966
MA0672.1	0.03054
MA0685.2	4.2e-05
MA0693.3	0.01606
MA0706.1	0.03689
MA0712.2	0.003177
MA0728.1	0.00432
MA0738.1	0.0005371
MA0741.1	0.0005174
MA0746.2	0.001923
MA0747.1	0.01284
MA0778.1	0.03063
MA0830.2	0.008139
MA0832.1	0.02308
MA0842.2	0.0206
MA0859.1	0.002707
MA0867.2	0.0006269
MA0887.1	0.03689
MA0909.3	0.003353
MA1100.2	0.003968
MA1105.2	0.04401
MA1107.2	3.97e-10
MA1108.2	0.002602
MA1116.1	4.2e-05
MA1120.1	0.003633
MA1125.1	8.28e-111
MA1467.2	0.04029
MA1471.1	0.03345
MA1472.2	0.00714
MA1494.1	0.01111
MA1506.1	0.01966
MA1512.1	0.01964
MA1515.1	4.41e-07
MA1517.1	3.27e-07
MA1539.1	0.04771
MA1552.1	0.0009742
MA1553.1	0.004001
MA1564.1	3.81e-05
MA1565.1	0.0003238
MA1575.1	0.006416
MA1600.1	0.02268
MA1623.1	0.005652
MA1628.1	0.0005751
MA1630.2	1.7e-05
MA1631.1	0.02963
MA1632.1	0.00491
MA1709.1	0.001463
MA1718.1	0.00273
MA1729.1	0.03409
MA1955.1	0.03013
MA1956.1	0.02483
MA1960.1	0.0198
MA1978.1	0.02605
MA1980.1	0.006571
MA1987.1	0.001871
MA1992.1	0.004019
MA1993.1	0.005962
MA1997.1	0.01079

### Sheet: Sheet2
Table S9: Motif GC content in 37ex > 40 ex
Motif ID	P value
MA0040.1	0.0317
MA0063.2	0.004735
MA0073.1	5.91e-10
MA0079.5	2.32e-10
MA0087.2	0.03593
MA0089.2	0.02567
MA0095.3	7.9e-05
MA0103.3	0.01657
MA0106.3	0.01415
MA0111.1	0.03993
MA0117.2	0.03122
MA0136.3	0.001899
MA0149.1	3.86e-12
MA0162.4	0.0003002
MA0258.2	0.03045
MA0442.2	3.65e-07
MA0467.2	0.01966
MA0473.3	0.0477
MA0481.3	0.02351
MA0483.1	0.01237
MA0504.1	0.02108
MA0514.2	0.0006807
MA0516.3	0.0001227
MA0519.1	0.01345
MA0521.2	0.0005306
MA0523.1	0.005378
MA0595.1	0.01403
MA0596.1	0.0004549
MA0606.2	0.02901
MA0628.1	0.004157
MA0633.2	0.01966
MA0672.1	0.03054
MA0685.2	4.2e-05
MA0693.3	0.01606
MA0706.1	0.03689
MA0712.2	0.003177
MA0728.1	0.00432
MA0738.1	0.0005371
MA0741.1	0.0005174
MA0746.2	0.001923
MA0747.1	0.01284
MA0778.1	0.03063
MA0830.2	0.008139
MA0832.1	0.02308
MA0842.2	0.0206
MA0859.1	0.002707
MA0867.2	0.0006269
MA0887.1	0.03689
MA0909.3	0.003353
MA1100.2	0.003968
MA1105.2	0.04401
MA1107.2	3.97e-10
MA1108.2	0.002602
MA1116.1	4.2e-05
MA1120.1	0.003633
MA1125.1	8.28e-111
MA1467.2	0.04029
MA1471.1	0.03345
MA1472.2	0.00714
MA1494.1	0.01111
MA1506.1	0.01966
MA1512.1	0.01964
MA1515.1	4.41e-07
MA1517.1	3.27e-07
MA1539.1	0.04771
MA1552.1	0.0009742
MA1553.1	0.004001
MA1564.1	3.81e-05
MA1565.1	0.0003238
MA1575.1	0.006416
MA1600.1	0.02268
MA1623.1	0.005652
MA1628.1	0.0005751
MA1630.2	1.7e-05
MA1631.1	0.02963
MA1632.1	0.00491
MA1709.1	0.001463
MA1718.1	0.00273
MA1729.1	0.03409
MA1955.1	0.03013
MA1956.1	0.02483
MA1960.1	0.0198
MA1978.1	0.02605
MA1980.1	0.006571
MA1987.1	0.001871
MA1992.1	0.004019
MA1993.1	0.005962
MA1997.1	0.01079
