## Supplementary table for "CGGBP1 from higher amniotes restricts cytosine methylation and drives a GC-bias in transcription factor binding sites at repressed promoters": Table_S10.xlsx

### Sheet: Sheet1
Table S10: Motif GC content in 37ex < 40 ex
Motif ID	P value
MA0036.3	0.0002939
MA0037.4	0.03428
MA0052.4	0.04275
MA0069.1	0.03333
MA0077.1	0.03689
MA0081.2	0.02251
MA0122.3	0.001419
MA0142.1	0.002461
MA0145.2	0.01311
MA0150.2	0.03212
MA0153.2	0.0188
MA0488.1	0.03941
MA0493.2	0.0002379
MA0508.3	9.42e-08
MA0515.1	0.0008864
MA0599.1	0.00952
MA0616.2	0.04024
MA0643.1	0.002429
MA0662.1	0.02627
MA0690.2	0.02494
MA0714.1	0.01966
MA0740.2	1.72e-07
MA0856.1	0.005572
MA0894.1	0.03689
MA0899.1	0.006515
MA1148.1	0.0133
MA1152.1	0.003353
MA1511.2	1.05e-06
MA1522.1	0.0002694
MA1550.1	0.04245
MA1569.1	0.04448
MA1576.1	0.04361
MA1587.1	3.61e-16
MA1621.1	0.01441
MA1653.1	0.002347
MA1731.1	0.01789
MA1965.1	4.11e-06
MA1970.1	0.02858
MA1984.1	0.00355
MA1986.1	9.02e-06
