## Supplementary table for "CGGBP1 from higher amniotes restricts cytosine methylation and drives a GC-bias in transcription factor binding sites at repressed promoters": Table_S11.xlsx

### Sheet: Table S11
Table S11: Motif GC content in 37∩40 > 40 ex
Motif ID	P value
MA0002.2	0.004059
MA0003.4	0.01212
MA0046.2	0.03552
MA0047.3	0.03689
MA0050.3	0.0007071
MA0062.3	0.0281
MA0073.1	7.3e-07
MA0079.5	2.37e-05
MA0080.6	0.002652
MA0090.3	0.04568
MA0095.3	0.004735
MA0103.3	0.0008975
MA0105.4	0.02348
MA0124.2	0.03689
MA0136.3	0.002396
MA0149.1	2.83e-11
MA0159.1	0.01195
MA0162.4	0.003168
MA0442.2	2.96e-06
MA0496.3	0.01204
MA0507.2	0.004007
MA0514.2	0.04771
MA0516.3	0.01073
MA0522.3	0.0207
MA0525.2	0.03103
MA0593.1	0.03103
MA0596.1	0.00123
MA0598.3	0.01037
MA0621.1	0.03201
MA0627.2	0.00767
MA0653.1	0.01167
MA0660.1	0.005492
MA0672.1	0.01766
MA0673.1	0.03689
MA0678.1	0.02833
MA0684.2	0.01687
MA0685.2	0.03689
MA0697.2	0.01049
MA0712.2	0.002391
MA0715.1	0.001089
MA0728.1	1.8e-05
MA0738.1	0.0004432
MA0741.1	0.001555
MA0747.1	0.0192
MA0770.1	0.03401
MA0771.1	0.02009
MA0773.1	0.008789
MA0778.1	0.02418
MA0784.2	0.03125
MA0811.1	0.02418
MA0818.2	0.03851
MA0819.2	0.04771
MA0820.1	0.01409
MA0827.1	0.03111
MA0829.2	1.15e-05
MA0830.2	0.01406
MA0845.1	0.01383
MA0861.1	0.01368
MA0869.2	0.001239
MA0892.1	0.03689
MA0909.3	0.03689
MA1100.2	0.001035
MA1107.2	3.95e-06
MA1108.2	0.03689
MA1109.1	0.005729
MA1110.2	0.00299
MA1114.1	0.02331
MA1116.1	0.005962
MA1120.1	0.04771
MA1125.1	5.49e-74
MA1467.2	0.01038
MA1471.1	0.01264
MA1472.2	0.003917
MA1508.1	0.0001098
MA1513.1	0.04032
MA1515.1	0.001113
MA1516.1	0.0009743
MA1517.1	0.0004615
MA1552.1	0.005234
MA1564.1	0.001677
MA1565.1	0.00889
MA1607.1	0.0141
MA1616.1	0.02008
MA1623.1	1.05e-05
MA1628.1	0.01522
MA1630.2	0.004337
MA1631.1	0.03057
MA1638.1	0.01073
MA1640.1	0.04364
MA1646.1	0.005698
MA1654.1	0.03265
MA1683.1	0.0371
MA1718.1	0.004457
MA1936.1	0.003434
MA1954.1	0.005666
MA1980.1	0.005556
MA1987.1	0.0001826
MA1997.1	0.006283
