## Supplementary table for "CGGBP1 from higher amniotes restricts cytosine methylation and drives a GC-bias in transcription factor binding sites at repressed promoters": Table_S12.xlsx

### Sheet: Table S12
Table S12: Motif GC content in 37∩40 < 40 ex
Motif ID	P value
MA0036.3	0.01246
MA0069.1	0.04142
MA0077.1	0.01073
MA0093.3	0.01491
MA0142.1	0.01427
MA0144.2	0.0005784
MA0493.2	0.002839
MA0508.3	4.41e-07
MA0509.3	0.03199
MA0515.1	0.001715
MA0518.1	0.005698
MA0599.1	0.0002543
MA0643.1	0.04771
MA0714.1	0.03689
MA0740.2	0.0004441
MA0799.2	0.04327
MA0804.1	0.008423
MA0821.2	0.03735
MA0847.3	0.04781
MA0899.1	0.02754
MA1152.1	0.0006269
MA1511.2	1.05e-06
MA1522.1	0.0002952
MA1587.1	0.0004092
MA1653.1	0.001352
MA1713.1	0.01991
MA1731.1	0.009262
MA1965.1	0.0001892
MA1986.1	0.01342
