## Supplementary table for "CGGBP1 from higher amniotes restricts cytosine methylation and drives a GC-bias in transcription factor binding sites at repressed promoters": Table_S13.xlsx

### Sheet: Sheet1
Table S13: Motif GC content in 37ex > 37∩40
Motif ID	P value
MA0040.1	0.04183
MA0056.2	0.04725
MA0063.2	0.02354
MA0081.2	0.001884
MA0093.3	0.0498
MA0117.2	0.02627
MA0137.3	0.007323
MA0144.2	0.003047
MA0162.4	0.003054
MA0163.1	0.03196
MA0467.2	0.01073
MA0474.3	0.0113
MA0476.1	0.006008
MA0478.1	0.02107
MA0493.2	0.001517
MA0495.3	0.02299
MA0510.2	0.0213
MA0515.1	0.02475
MA0518.1	0.00157
MA0519.1	0.01333
MA0599.1	0.01078
MA0643.1	0.03201
MA0740.2	0.0009761
MA0750.2	0.03501
MA0768.2	0.03446
MA1108.2	0.01073
MA1152.1	0.01073
MA1511.2	0.001089
MA1512.1	0.002738
MA1522.1	0.04719
MA1548.1	0.0317
MA1553.1	0.04331
MA1555.1	0.04063
MA1581.1	0.01762
MA1587.1	1.94e-08
MA1625.1	0.04041
MA1627.1	0.0159
MA1643.1	0.03361
MA1653.1	0.00445
MA1729.1	0.03515
MA1731.1	0.005507
MA1959.1	0.007737
MA1965.1	0.001788
MA1986.1	0.03937
MA1991.1	0.04983
