## Supplementary table for "CGGBP1 from higher amniotes restricts cytosine methylation and drives a GC-bias in transcription factor binding sites at repressed promoters": Table_S14.xlsx

### Sheet: Table S14
Table S14: Motif GC content in 37ex < 37∩40
Motif ID	P value
MA0032.2	0.008334
MA0050.3	0.007595
MA0079.5	0.0001033
MA0105.4	0.01614
MA0442.2	0.02956
MA0462.2	0.03351
MA0483.1	0.03545
MA0516.3	0.01073
MA0596.1	0.00865
MA0680.2	0.008669
MA0685.2	0.03689
MA0715.1	0.02341
MA0728.1	0.02654
MA0778.1	0.0213
MA0820.1	0.03853
MA0829.2	0.0009164
MA0845.1	0.02256
MA0892.1	0.03689
MA0897.1	0.03429
MA1101.2	0.02225
MA1107.2	5.77e-05
MA1109.1	0.02874
MA1110.2	0.04371
MA1125.1	5.49e-74
MA1467.2	0.03069
MA1508.1	0.002718
MA1515.1	0.0003437
MA1516.1	0.000236
MA1517.1	0.0009309
MA1525.2	0.04771
MA1532.2	0.03401
MA1564.1	0.03761
MA1576.1	0.04974
MA1642.1	0.03457
MA1644.1	0.03364
MA1646.1	0.002374
MA1710.1	0.02829
MA1935.1	0.01471
MA1962.1	0.03675
MA1967.1	0.0358
MA1984.1	0.03835
