## Supplementary table for "CGGBP1 from higher amniotes restricts cytosine methylation and drives a GC-bias in transcription factor binding sites at repressed promoters": Table_S15.xlsx

### Sheet: Table S15
	Table S15: MeDIP - seq summary
Name	Total reads	Total reads after quality filtration	Aligned read pairs	Unaligned reads	% aligned read pairs	% unaligned reads
Lc	62459838	57515882	22196679	13122524	77.185	22.815
Ac	54791556	50673090	20630306	9412478	81.425	18.575
Gg	59611602	57915546	24815818	8283910	85.697	14.303
Hs	54659512	52436116	21816806	8802504	83.213	16.787
Phi	58099742	56449688	24457372	7534944	86.652	13.348
Input	74432522	70098776	31895309	6308158	91.001	8.999
