## Supplementary table for "CGGBP1 from higher amniotes restricts cytosine methylation and drives a GC-bias in transcription factor binding sites at repressed promoters": Table_S17.xlsx

### Sheet: Sheet1
	Table S17: 105 Vertebrates species information used for promoter analysis
Sr. No.	Scientific Name	Common Name	Taxon ID	Ensemble Assembly	Accession	Total promoters	Promoters with GC content (30-70 %)	Orthologs availability
1	Erpetoichthys calabaricus	Reedfish	27687	fErpCal1.1	GCA_900747795.2	36739	36129	Yes
2	Latimeria chalumnae	Coelacanth	7897	LatCha1	GCA_000225785.1	32247	29161	Yes
3	Leptobrachium leishanense	Leishan spiny toad	445787	ASM966780v1	GCA_009667805.1	54792	54269	Yes
4	Xenopus tropicalis	Tropical clawed frog	8364	UCB_Xtro_10.0	GCA_000004195.4	58713	58352	Yes
5	Laticauda laticaudata	Blue-ringed sea krait	8360	latLat_1.0	GCA_004320025.1	27921	26834	Yes
6	Pseudonaja textilis	Eastern brown snake	8673	EBS10Xv2-PRI	GCA_900518735.1	31371	30069	Yes
7	Notechis scutatus	Mainland tiger snake	8663	TS10Xv2-PRI	GCA_900518725.1	29372	27757	Yes
8	Naja naja	Indian cobra	35670	Nana_v5	GCA_009733165.1	31386	30204	Yes
9	Anolis carolinensis	Green anole	28377	AnoCar2.0v2	GCA_000090745.2	22069	21437	Yes
10	Varanus komodoensis	Komodo dragon	61221	ASM479886v1	GCA_004798865.1	31532	30395	No
11	Salvator merianae	Argentine black and white tegu	96440	HLtupMer3	GCA_003586115.1	37867	37015	Yes
12	Podarcis muralis	Common wall lizard	64176	PodMur_1.0	GCA_004329235.1	39009	38589	Yes
13	Sphenodon punctatus	Tuatara	8508	ASM311381v1	GCA_003113815.1	29195	27987	Yes
14	Terrapene carolina triunguis	Three-toed box turtle	2587831	T_m_triunguis-2.0	GCA_002925995.2	35223	33666	Yes
15	Pelusios castaneus	West African mud turtle	367368	Pelusios_castaneus-1.0	GCA_007922175.1	31700	30524	No
16	Pelodiscus sinensis	Chinese softshell turtle	13735	PelSin_1.0	GCA_000230535.1	29231	26340	Yes
17	Gopherus evgoodei	Goodes thorrnscrub tortoise	1825980	rGopEvg1_v1.p	GCA_007399415.1	29856	28359	Yes
18	Chelonoidis abingdonii	Abingdon island giant tortoise	106734	ASM359739v1	GCA_003597395.1	33657	32283	Yes
19	Chelydra serpentina	Common snapping turtle	8475	Chelydra_serpentina-1.0	GCA_007922165.1	32396	30864	No
20	Chrysemys picta bellii	Painted turtle	8478	Chrysemys_picta_bellii-3.0.3	GCA_000241765.2	7613	7114	Yes
21	Crocodylus porosus	Australian saltwater crocodile	8502	CroPor_comp1	GCA_001723895.1	30973	29704	Yes
22	Apteryx haasti	Great spotted kiwi	8823	aptHaa1	GCA_003342985.1	28259	24538	No
23	Struthio camelus australis	African ostrich	441894	ASM69896v1	GCA_000698965.1	33712	26842	Yes
24	Nothoprocta perdicaria	Chilean tinamou	30464	notPer1	GCA_003342845.1	20194	18242	No
25	Strix occidentalis caurina	Northern spotted owl	311401	Soccid_v01	GCA_002372975.1	23023	20661	No
26	Athene cunicularia	Burrowing owl	194338	athCun1	GCA_003259725.1	26072	25611	No
27	Aquila chrysaetos chrysaetos	Golden eagle	223781	BAquChr1.2	GCA_900496995.2	28653	23080	Yes
28	Calidris pugnax	Ruff	198806	ASM143184v1	GCA_001431845.1	35204	31919	No
29	Amazona collaria	Yellow-billed parrot	241587	ASM394721v1	GCA_003947215.1	26776	24939	No
30	Strigops habroptila	Kakapo	2489341	bStrHab1_v1.p	GCA_004027225.1	30047	27137	Yes
31	Geospiza fortis	Medium ground-finch	48883	GeoFor_1.0	GCA_000277835.1	25720	22256	Yes
32	Zonotrichia albicollis	White-throated sparrow	44394	Zonotrichia_albicollis-1.0.1	GCA_000385455.1	29470	24971	No
33	Serinus canaria	Common canary	9135	SCA1	GCA_000534875.1	28341	26292	Yes
34	Taeniopygia guttata	Zebra finch	59729	bTaeGut1_v1.p	GCA_003957565.2	41755	36373	Yes
35	Ficedula albicollis	Collared flycatcher	59894	FicAlb1.5	GCA_000247815.2	30858	21219	Yes
36	Catharus ustulatus	Swainson thrush	91951	bCatUst1.pri	GCA_009819885.1	27789	25366	No
37	Parus major	Great Tit	9157	Parus_major1.1	GCA_001522545.2	33886	30299	Yes
38	Stachyris ruficeps	Rufous-capped babbler	181631	ASM869450v1	GCA_008694505.1	26431	24003	No
39	Corvus moneduloides	New Caledonian crow	1196302	bCorMon1.pri	GCA_009650955.1	29654	26413	No
40	Manacus vitellinus	Golden-collared manakin	328815	ASM171598v2	GCA_001715985.2	31152	28105	No
41	Anas platyrhynchos	Mallard	8839	ASM874695v1	GCA_008746955.1	32839	29827	Yes
42	Cairina moschata domestica	Muscovy Duck (domestic type)	1240228	CaiMos1.0	GCA_009194515.1	29782	25214	No
43	Numida meleagris	Helmeted guineafowl	8996	NumMel1.0	GCA_002078875.2	35611	32401	No
44	Phasianus colchicus	Ring-necked pheasant	9054	ASM414374v1	GCA_004143745.1	31207	28460	No
45	Meleagris gallopavo	Turkey	9103	Turkey_5.1	GCA_000146605.4	27605	26165	Yes
46	Gallus gallus	Chicken	9031	bGalGal1.mat.broiler.GRCg7b	GCA_016699485.1	80929	74211	Yes
47	Pavo cristatus	Indian peafowl	9049	AIIM_Pcri_1.0	GCA_005519975.1	26581	25012	No
48	Coturnix japonica	Japanese quail	93934	Coturnix_japonica_2.0	GCA_001577835.1	31348	29961	Yes
49	Ornithorhynchus anatinus	Platypus	9258	mOrnAna1.p.v1	GCA_004115215.2	41914	39079	Yes
50	Sarcophilus harrisii	Tasmanian devil	9305	MSarHar1.11	GCA_902635505.1	50038	46470	Yes
51	Notamacropus eugenii	Wallaby	9315	Meug_1.0	GCA_000004035.1	14526	12401	Yes
52	Phascolarctos cinereus	Koala	38626	phaCin_unsw_v4.1	GCA_002099425.1	43302	42223	Yes
53	Monodelphis domestica	Opossum	13616	ASM229v1	GCA_000002295.1	55834	53125	No
54	Choloepus hoffmanni	Sloth	9358	choHof1	NA	12806	9233	Yes
55	Echinops telfairi	Lesser hedgehog tenrec	9371	TENREC	NA	21385	17349	Yes
56	Erinaceus europaeus	Hedgehog	9365	eriEur1	NA	17954	14335	Yes
57	Sorex araneus	Shrew	42254	sorAra1	NA	15755	12336	Yes
58	Pteropus vampyrus	Megabat	132908	pteVam1	NA	21656	19051	Yes
59	Rhinolophus ferrumequinum	Greater horseshoe bat	59479	mRhiFer1_v1.p	GCA_004115265.2	37297	35732	Yes
60	Balaenoptera musculus	Blue whale	9771	mBalMus1.v2	GCA_009873245.2	33963	32053	Yes
61	Delphinapterus leucas	Beluga whale	9749	ASM228892v3	GCA_002288925.3	34798	33072	Yes
62	Physeter catodon	Sperm whale	9755	ASM283717v2	GCA_002837175.2	34227	31886	Yes
63	Jaculus jaculus	Lesser Egyptian jeroba	51337	JacJac1.0	GCA_000280705.1	32688	29610	No
64	Meriones unguiculatus	Mongolian gerbil	10047	MunDraft-v1.0	GCA_002204375.1	38371	36350	No
65	Oryctolagus cuniculus	Rabbit	9986	OryCun2.0	GCA_000003625.1	46913	43356	Yes
66	Mus musculus	Mouse	10090	GRCm39	GCA_000001635.9	156911	153960	Yes
67	Mus pahari	Shrew mouse	10093	PAHARI_EIJ_v1.1	GCA_900095145.2	91989	86524	No
68	Nannospalax galili	Upper Galilee mountains blind mole rat	1026970	S.galili_v1.0	GCA_000622305.1	35973	34930	Yes
69	Castor canadensis	American beaver	51338	C.can_genome_v1.0	GCA_001984765.1	39667	38187	No
70	Urocitellus parryii	Arctic ground squirrel	9999	ASM342692v1	GCA_003426925.1	35553	33205	Yes
71	Sciurus vulgaris	Eurasian red squirrel	55149	MSciVul1.1	GCA_902686455.1	37784	35820	Yes
72	Rattus norvegicus	Rat	10116	MRatBN7.2	GCA_015227675.2	62990	61909	Yes
73	Zalophus californianus	California sea lion	9704	mZalCal1.pri	GCA_009762305.1	43199	40673	No
74	Neovision vison	American mink	452646	NNQGG.v01	GCA_900108605.1	35867	33193	Yes
75	Tupaia belangeri	Tree shrew	37347	tupBel1	NA	19644	15216	Yes
76	Ursus maritimus	Polar bear	29073	UrsMar_1.0	GCA_000687225.1	39823	37638	Yes
77	Vulpes vulpes	Red fox	9627	VulVul2.2	GCA_003160815.1	49577	45354	Yes
78	Canis lupus familiaris	Dog	9615	ROS_Cfam_1.0	GCA_014441545.1	55665	48145	Yes
79	Lynx canadensis	Canada lynx	61383	mLynCan4_v1.p	GCA_007474595.1	38972	36075	No
80	Felis catus	Cat	9685	Felis_catus_9.0	GCA_000181335.4	21526	20549	Yes
81	Panthera leo	Lion	9689	PanLeo1.0	GCA_008795835.1	32375	30061	Yes
82	Bison bison bison	American bison	43346	Bison_UMD1.0	GCA_000754665.1	28224	26819	Yes
83	Bos taurus	Cow	9913	ARS-UCD1.3	GCA_002263795.3	49841	47298	Yes
84	Cervus hanglu yarkandensis	Yarkand deer	84702	CEY_v1	GCA_010411085.1	44459	42300	Yes
85	Sus scrofa	Pig	9823	Sscrofa11.1	GCA_000003025.6	67671	64619	Yes
86	Camelus dromedarius	Arabian camel	9838	CamDro2	GCA_000803125.2	36867	35173	Yes
87	Loxodonta africana	Elephant	9785	Loxafr3.0	GCA_000001905.1	27793	26558	Yes
88	Equus asinus	Donkey	9793	ASM1607732v2	GCA_016077325.2	75375	70189	Yes
89	Equus caballus	Horse	9796	EquCab3.0	GCA_002863925.1	41352	40283	Yes
90	Carlito syrichta	Tarsier	1868482	Tarsius_syrichta-2.0.1	GCA_000164805.2	35504	33747	Yes
91	Otolemur garnettii	Bushbaby	30611	OtoGar3	GCA_000181295.3	32774	30795	No
92	Prolemur simus	Greater bamboo lemur	1328070	Prosim_1.0	GCA_003258685.1	33907	30269	Yes
93	Microcebus murinus	Mouse Lemur	30608	Mmur_3.0	GCA_000165445.3	46826	42941	Yes
94	Cebus imitator	Panamanian white-faced capuchin	2715852	Cebus_imitator-1.0	GCA_001604975.1	47983	44513	Yes
95	Aotus nancymaae	Ma's night monkey	37293	Anan_2.0	GCA_000952055.2	44421	41467	Yes
96	Callithrix jacchus	White-tufted-ear marmoset	9483	mCalJac1.pat.X	GCA_011100555.1	66576	63842	Yes
97	Cercocebus atys	Sooty mangabey	9531	Caty_1.0	GCA_000955945.1	52531	49708	Yes
98	Papio anubis	Olive baboon	9555	Panubis1.0	GCA_008728515.1	50087	47884	Yes
99	Macaca mulatta	Macaque	9544	Mmul_10	GCA_003339765.3	68694	65519	No
100	Piliocolobus tephrosceles	Ugandan red Colobus	591936	ASM277652v2	GCA_002776525.2	47059	42503	No
101	Rhinopithecus roxellana	Golden snub-nosed monkey	61622	Rrox_v1	GCA_000769185.1	52209	50437	Yes
102	Pongo abelii	Sumatran orangutan	9601	Susie_PABv2	GCA_002880775.3	48964	46503	No
103	Gorilla gorilla gorilla	Gorilla	9595	gorGor4	GCA_000151905.3	52178	49959	Yes
104	Pan troglodytes	Chimpanzee	9598	Pan_tro_3.0	GCA_000001515.5	57200	54310	Yes
105	Homo sapiens	Human	9606	GRCh38.p14	GCA_000001405.29	239396	227421	Yes
