## Supplementary table for "CGGBP1 from higher amniotes restricts cytosine methylation and drives a GC-bias in transcription factor binding sites at repressed promoters": Table_S18.xlsx

### Sheet: Table S18
	Table S18 : Hs vs Ev consistently repressed genes at 37°C
Probe ID	TTEST Hs vs Ev	Geometric mean Hs	Geometric mean Ev	M value
A_23_P144326	0.00439479	2.08153	7.81516	-1.90863
A_23_P86599	9.32276e-06	1.62517	5.6044	-1.78597
A_22_P00014613	0.00562901	1.84481	5.93243	-1.68515
A_33_P8921834	0.00705471	2.89113	8.31502	-1.52409
A_33_P3309225	0.0047722	1.50047	4.16934	-1.47441
A_33_P3397127	0.00151692	1.74077	4.76338	-1.45226
A_23_P155931	0.00838244	1.44533	3.75015	-1.37555
A_22_P00021144	0.00353648	1.76015	4.4385	-1.33437
A_33_P6592586	0.00164091	1.83463	4.60402	-1.32741
A_33_P3234814	0.00291633	1.50983	3.58583	-1.24793
A_21_P0005641	0.00528098	2.0926	4.78694	-1.19381
A_23_P346800	0.00732002	2.0641	4.489	-1.12088
A_21_P0004731	0.00110998	1.93559	4.16566	-1.10577
A_33_P3328375	0.00503758	1.59394	3.40376	-1.09453
A_33_P3214052	0.00176464	2.80877	5.80165	-1.04653
A_32_P12104	0.0046433	3.52746	7.07777	-1.00467
A_33_P3232319	0.00774275	1.77572	3.52317	-0.988471
A_33_P3266350	0.000856158	9.34164	16.5696	-0.826789
A_22_P00021427	0.00810497	1.69913	2.95627	-0.798985
A_22_P00008754	0.00397567	1.59408	2.77023	-0.797284
A_23_P128759	0.00628674	4.11605	7.01372	-0.768921
A_22_P00002974	0.00760883	9.06111	15.4041	-0.765552
A_33_P3370763	0.004511	9.17393	14.913	-0.700956
A_33_P3398583	0.00568648	14.9121	23.6987	-0.668325
A_33_P3384148	0.00673537	4.50221	7.0588	-0.648789
A_21_P0002611	0.00310934	5.53053	8.4136	-0.605305
A_23_P380326	0.00386229	47.5837	69.2486	-0.541318
A_22_P00009158	9.22395e-07	1.60565	2.30869	-0.523911
A_33_P3240182	0.00683158	10.8695	15.4933	-0.511361
A_33_P3349751	0.00677672	1.50014	2.13005	-0.505789
A_33_P3280801	0.00635702	156.195	219.458	-0.490601
A_22_P00008342	0.00207592	1.58865	2.19509	-0.466477
A_23_P321892	0.00119041	4.5213	6.09656	-0.43126
A_23_P44760	0.00505697	236.838	311.056	-0.393274
A_21_P0004945	0.00269074	1.56783	2.04026	-0.379981
A_23_P144264	0.00136133	326.366	422.975	-0.374084
A_23_P44867	0.00903091	61.8435	79.3842	-0.360232
A_24_P13311	0.00810455	156.926	199.816	-0.348593
A_23_P92954	0.00602285	2378.16	3015.24	-0.342425
A_33_P3378925	0.00879026	830.967	1053.35	-0.34212
A_33_P3256257	0.00204748	25.7359	32.082	-0.317982
A_23_P53162	0.00373157	258.086	317.724	-0.299925
A_23_P16139	0.0042314	529.875	646.869	-0.287822
A_32_P41405	0.00239757	14797.8	17854.6	-0.270918
A_33_P3821660	0.00843088	245.174	295.431	-0.269018
A_33_P3360753	0.00451747	41.8798	50.4178	-0.267679
A_33_P3285809	0.00191139	424.02	509.353	-0.264533
A_33_P3402313	0.00911693	1.54586	1.85473	-0.262804
A_24_P77904	0.00517409	354.515	424.46	-0.259781
A_23_P144311	0.00857416	1639.43	1957.93	-0.256141
A_23_P119634	0.00439697	21.1408	25.0834	-0.246703
A_32_P74712	0.000254914	1328.51	1548.31	-0.220884
A_33_P3529859	0.00542097	120.118	139.882	-0.219753
A_23_P51906	0.00961907	14426.7	16653.1	-0.207059
A_23_P34045	0.00863444	591.367	681.304	-0.204243
A_23_P57807	0.00889925	1191.98	1370.83	-0.201697
A_23_P18579	3.41531e-05	6518.98	7488.87	-0.200101
A_23_P118289	0.000213203	596.818	684.814	-0.198422
A_23_P131866	0.000775402	1809.54	2073.68	-0.196569
A_22_P00016305	0.00805343	1.48807	1.70367	-0.195204
A_23_P41025	0.00292607	9139.47	10374.1	-0.182803
A_24_P20777	0.00317782	27077.7	30488.1	-0.171137
A_24_P306469	0.00286329	7291.94	8195.37	-0.168507
A_23_P135157	0.00486109	858.95	954.58	-0.152292
A_33_P3282390	0.00213132	164.27	182.411	-0.151126
A_33_P3359047	0.00843615	78.4686	85.8156	-0.129125
A_33_P3216322	0.00478389	1.47073	1.59619	-0.118099
A_23_P55448	0.000769564	1.45846	1.56649	-0.103091
A_33_P3211478	0.00829359	1.60341	1.71414	-0.0963373
A_23_P103328	0.00868738	1.615	1.72643	-0.0962572
A_33_P3422294	0.00554977	1834.42	1960.2	-0.0956761
A_23_P208302	0.00692466	1.61204	1.7223	-0.0954504
A_21_P0014542	0.00984433	1.58763	1.69522	-0.0945982
A_21_P0007349	0.00615666	1.60618	1.71473	-0.0943552
A_19_P00316871	0.00639864	1.61803	1.72667	-0.0937569
A_22_P00020034	0.00441213	1.60346	1.7091	-0.092053
A_21_P0005602	0.00429314	1.61503	1.72103	-0.0917092
A_33_P3229968	0.00435067	1.59812	1.70252	-0.0912928
A_33_P3283147	0.00370281	1.61506	1.71946	-0.0903675
A_23_P213706	0.00973648	1.44005	1.5328	-0.0900555
A_22_P00025894	0.00771113	1.58616	1.6882	-0.0899469
A_21_P0007253	0.00605782	1.5885	1.68989	-0.0892647
A_22_P00019768	0.00930614	1.43892	1.53067	-0.0891721
A_21_P0014845	0.00858734	1.58439	1.68492	-0.088751
A_22_P00016560	0.00314835	1.60915	1.71124	-0.0887426
A_22_P00019243	0.00795988	1.43558	1.52637	-0.0884748
A_33_P3382949	0.00964482	1.43951	1.53046	-0.0883847
A_22_P00015752	0.00981932	1.43044	1.52039	-0.0879837
A_21_P0007864	0.00305754	1.6152	1.71653	-0.0877817
A_22_P00004729	0.00708946	1.43425	1.52358	-0.0871713
A_21_P0004217	0.00699312	1.43344	1.52242	-0.0868883
A_33_P3242114	0.00524062	1.58944	1.68759	-0.0864437
A_21_P0005561	0.00715224	1.43113	1.51921	-0.0861634
A_22_P00006077	0.00929432	1.43727	1.52538	-0.0858317
A_33_P3590673	0.00756114	1.43559	1.52326	-0.0855191
A_33_P3365735	0.00644442	1.43319	1.52069	-0.085502
A_33_P3393200	0.00803006	1.42835	1.51525	-0.0852093
A_21_P0013412	0.00332752	1.59427	1.69114	-0.0851023
A_22_P00003072	0.00776768	1.42824	1.5147	-0.0847887
A_22_P00005628	0.00655546	1.4301	1.51657	-0.0846922
A_22_P00012226	0.00639543	1.43296	1.51893	-0.0840542
A_24_P379233	0.00816978	1.43554	1.52163	-0.0840237
A_22_P00011016	0.00274984	1.59695	1.69227	-0.0836435
A_23_P318432	0.00763288	1.4268	1.51185	-0.0835323
A_22_P00009249	0.00406857	1.59291	1.68756	-0.0832705
A_33_P3618956	0.00125709	1.57829	1.67203	-0.0832345
A_23_P72096	0.00583587	1.42987	1.5145	-0.0829569
A_21_P0009894	0.00659491	1.43292	1.5177	-0.0829293
A_21_P0009487	0.00571736	1.42847	1.51281	-0.0827635
A_21_P0002183	0.00876679	1.58992	1.68377	-0.0827388
A_21_P0002234	0.00282418	1.61504	1.70999	-0.0824202
A_22_P00006787	0.00845992	1.43474	1.51884	-0.0821827
A_33_P3346062	0.00536624	1.42923	1.5125	-0.0817013
A_21_P0010815	0.00585941	1.43054	1.51388	-0.0816884
A_33_P3241021	0.00133785	1.51059	1.59797	-0.0811321
A_21_P0001294	0.00281687	1.59785	1.69026	-0.0811071
A_22_P00022811	0.00528612	1.42717	1.50964	-0.0810433
A_21_P0005285	0.00746572	1.42414	1.50622	-0.0808489
A_22_P00003410	0.00256659	1.60472	1.69686	-0.0805448
A_22_P00000613	0.00725938	1.43243	1.51456	-0.0804368
A_22_P00015268	0.00731851	1.42375	1.50521	-0.0802763
A_22_P00012855	0.0075403	1.4325	1.51431	-0.0801205
A_22_P00005987	0.00475469	1.42872	1.51025	-0.0800662
A_33_P3236955	0.00280417	1.60976	1.70128	-0.0797783
A_21_P0007668	0.00619115	1.52236	1.60889	-0.0797576
A_22_P00018532	0.00468058	1.42879	1.50998	-0.0797373
A_23_P45598	0.00779447	1.43262	1.51403	-0.0797342
A_22_P00014725	0.00363814	1.59692	1.68764	-0.0797121
A_22_P00002219	0.00875044	1.43364	1.51487	-0.079511
A_22_P00021309	0.00450126	1.42682	1.50763	-0.0794764
A_22_P00009092	0.00457289	1.42632	1.50696	-0.0793383
A_21_P0010837	0.00299763	1.59891	1.68906	-0.0791306
A_21_P0000111	0.00655688	1.4232	1.50312	-0.0788236
A_21_P0002297	0.00411916	1.42704	1.50709	-0.0787396
A_23_P141863	0.00372783	1.61798	1.70849	-0.0785273
A_33_P3787645	0.0080989	1.4323	1.51229	-0.0783982
A_21_P0010243	0.00282428	1.60136	1.69069	-0.0783216
A_33_P3630777	0.00669042	1.59712	1.68609	-0.0782065
A_21_P0006875	0.00488098	1.42931	1.50892	-0.078206
A_22_P00000607	0.00555115	1.4235	1.50262	-0.0780301
A_22_P00011949	0.00459156	1.42439	1.50344	-0.0779238
A_22_P00006185	0.00760686	1.42249	1.50117	-0.0776722
A_22_P00025368	0.00390318	1.4244	1.50248	-0.0769892
A_21_P0012187	0.0046147	1.42921	1.50743	-0.0768814
A_22_P00000400	0.00345893	1.4252	1.5032	-0.0768717
A_33_P3384362	0.000650416	1.50877	1.59099	-0.0765566
A_23_P161940	0.00714547	1.42286	1.5002	-0.0763665
A_21_P0007576	0.00286315	1.50297	1.58466	-0.0763562
A_21_P0001846	0.00921664	1.43274	1.51051	-0.0762519
A_32_P205053	0.00639485	1.601	1.68756	-0.0759587
A_21_P0004650	0.00442466	1.4294	1.50624	-0.0755341
A_22_P00018597	0.00727368	1.4232	1.49966	-0.0755012
A_33_P3370575	0.00392435	1.42408	1.50042	-0.0753437
A_33_P3272184	0.00410416	1.49662	1.57681	-0.075307
A_22_P00006251	0.00910895	1.43261	1.50935	-0.0752812
A_21_P0008314	0.000671912	1.51212	1.59288	-0.0750675
A_21_P0009434	0.000218141	1.50279	1.58298	-0.0750022
A_24_P160225	0.00571157	1.4305	1.50681	-0.0749752
A_23_P253536	0.0023557	1.42517	1.50115	-0.0749319
A_21_P0004701	0.00249945	1.42493	1.50088	-0.0749261
A_33_P3278654	0.00955302	1.60317	1.68849	-0.0748063
A_33_P3355618	0.0021181	1.49474	1.57421	-0.0747383
A_33_P3744415	0.00685727	1.42391	1.49945	-0.0745824
A_22_P00009492	0.00163151	1.42637	1.50184	-0.0743811
A_23_P411353	0.00193986	1.42683	1.50231	-0.0743695
A_33_P3343800	0.00579486	1.62085	1.70654	-0.0743258
A_21_P0004055	0.00631486	1.4242	1.49942	-0.0742471
A_22_P00017332	0.00338559	1.42889	1.50405	-0.0739562
A_33_P3361901	0.00214582	1.42782	1.50284	-0.0738796
A_23_P346953	0.00958816	1.433	1.5082	-0.0737968
A_22_P00012394	0.00375652	1.60961	1.69407	-0.0737817
A_21_P0008976	0.00273857	1.42849	1.5034	-0.0737455
A_33_P3315748	0.00403554	1.42968	1.50465	-0.0737308
A_21_P0008316	0.00282296	1.42492	1.49961	-0.0737024
A_22_P00025763	0.0010932	1.50345	1.58194	-0.07342
A_21_P0001522	0.00285133	1.42884	1.50338	-0.0733615
A_23_P68601	0.00845054	1.4252	1.49955	-0.0733589
A_33_P3385081	0.00097796	1.42668	1.50093	-0.0731946
A_22_P00009987	0.00021317	1.4961	1.57393	-0.0731649
A_33_P3308142	0.00294343	1.42921	1.50344	-0.0730456
A_33_P3269626	0.00943298	1.60722	1.69052	-0.0728975
A_33_P3366171	0.0040385	1.43005	1.504	-0.0727465
A_24_P28722	0.00509381	1.60714	1.69001	-0.072537
A_33_P3369741	0.00498113	1.43082	1.50453	-0.0724769
A_21_P0001580	0.00453072	1.60761	1.69039	-0.0724366
A_23_P145555	0.00624788	1.62093	1.70434	-0.0723883
A_22_P00021776	0.00633014	1.42641	1.49975	-0.0723318
A_22_P00013696	0.00361846	1.48105	1.55717	-0.0723058
A_32_P19519	0.000611865	1.42706	1.50039	-0.0722875
A_21_P0011649	0.00148148	1.4263	1.49949	-0.0721944
A_33_P3274955	0.00548221	1.6079	1.69033	-0.0721243
A_21_P0001997	0.000355417	1.4851	1.5612	-0.0720916
A_21_P0005487	0.00272764	1.42971	1.50291	-0.0720364
A_22_P00007527	0.000157207	1.49042	1.56649	-0.0718254
A_24_P306304	0.00150834	1.42673	1.49949	-0.0717638
A_23_P91970	0.00575589	1.43161	1.50457	-0.0717055
A_33_P3354201	0.00837995	1.43298	1.50593	-0.0716417
A_21_P0011325	0.000512019	1.49254	1.56846	-0.0715787
A_21_P0000729	0.00663552	1.60923	1.69104	-0.0715406
A_21_P0008676	0.00607449	1.4321	1.50473	-0.0713798
A_22_P00022949	0.000406938	1.42762	1.49985	-0.0712071
A_21_P0005538	0.006354	1.42834	1.50049	-0.0711022
A_21_P0012716	0.0017628	1.4927	1.56808	-0.0710746
A_22_P00010977	0.00681476	1.47409	1.54827	-0.0708329
A_22_P00019019	0.00920418	1.47342	1.54755	-0.0708165
A_23_P217554	7.67291e-05	1.48153	1.55605	-0.070793
A_33_P3341906	0.00424166	1.42905	1.50071	-0.0705815
A_21_P0005295	0.00998211	1.47219	1.54595	-0.0705225
A_22_P00001303	0.00028305	1.42928	1.50079	-0.0704355
A_21_P0008536	0.00240446	1.42917	1.50038	-0.0701523
A_23_P12392	0.000310547	1.42916	1.50016	-0.0699458
A_22_P00020181	0.00600528	1.47186	1.5448	-0.0697808
A_22_P00022640	0.00597615	1.61401	1.69395	-0.0697368
A_21_P0004105	0.00391277	1.43134	1.50202	-0.0695317
A_21_P0002090	0.00934356	1.43446	1.50526	-0.069504
A_22_P00025160	0.00709046	1.6135	1.69313	-0.069494
A_21_P0002495	0.00477222	1.43171	1.50236	-0.0694893
A_23_P356717	0.00326053	1.43112	1.50172	-0.0694743
A_22_P00012349	0.0068813	1.4708	1.54327	-0.0693986
A_33_P3562810	0.00768845	1.61317	1.69256	-0.0693095
A_22_P00017216	4.13314e-05	1.43031	1.50063	-0.0692376
A_22_P00024016	0.00509988	1.61593	1.69533	-0.0691982
A_22_P00003554	0.00702228	1.46975	1.54196	-0.0691925
A_21_P0001200	3.90039e-05	1.47916	1.55183	-0.0691913
A_33_P3224095	0.00153044	1.43116	1.50142	-0.0691413
A_24_P12059	0.00727744	1.46861	1.54058	-0.0690202
A_21_P0013711	3.27602e-05	1.47736	1.54966	-0.0689255
A_21_P0006282	0.00617763	1.46937	1.54121	-0.0688713
A_33_P3362005	0.00490403	1.47003	1.54185	-0.0688207
A_23_P368681	0.00106662	1.43214	1.50209	-0.0688068
A_21_P0008598	0.00026922	1.43196	1.5018	-0.0687039
A_21_P0012615	0.000415085	1.43216	1.50192	-0.06861
A_22_P00018917	4.96437e-05	1.47518	1.54689	-0.068478
A_21_P0005205	0.00794979	1.61529	1.69379	-0.0684621
A_21_P0002419	0.00072419	1.4721	1.54364	-0.0684603
A_23_P168339	0.000211633	1.47867	1.5505	-0.0684306
A_22_P00011018	0.00629727	1.46626	1.53742	-0.0683749
A_33_P3248429	3.96989e-05	1.4734	1.54488	-0.0683476
A_21_P0001510	4.96907e-05	1.47627	1.54788	-0.0683369
A_21_P0000413	0.000412773	1.43256	1.50201	-0.0682903
A_22_P00019549	0.00610775	1.61657	1.6949	-0.0682624
A_21_P0009102	0.00862595	1.48246	1.55417	-0.0681516
A_22_P00019448	0.00825239	1.43528	1.50471	-0.0681501
A_21_P0013294	0.00928536	1.43556	1.505	-0.0681498
A_22_P00015298	0.00421139	1.43609	1.50549	-0.068092
A_19_P00321598	0.00538031	1.4377	1.50705	-0.0679624
A_23_P85265	0.000667362	1.47847	1.54978	-0.067962
A_22_P00014623	4.42401e-05	1.47665	1.5478	-0.0678899
A_33_P3280561	0.0072026	1.61615	1.69395	-0.067827
A_21_P0004059	0.00154922	1.43514	1.50422	-0.0678191
A_33_P3382685	0.00918874	1.44183	1.51119	-0.0677773
A_22_P00012102	8.70974e-05	1.47489	1.54581	-0.0677553
A_21_P0001260	0.000156011	1.47299	1.54375	-0.0676887
A_21_P0008538	0.00628237	1.43546	1.5044	-0.0676756
A_21_P0001084	0.0036962	1.43459	1.50346	-0.0676431
A_22_P00024549	0.000131139	1.43488	1.50366	-0.067553
A_22_P00018297	0.00404464	1.43796	1.50688	-0.0675433
A_22_P00010946	0.00338633	1.43745	1.50634	-0.0675308
A_21_P0003956	0.0031991	1.46633	1.53658	-0.0675091
A_22_P00002052	0.00129981	1.4359	1.50464	-0.0674639
A_22_P00007850	0.00467366	1.46503	1.53509	-0.0673898
A_21_P0008261	0.00735223	1.62216	1.6997	-0.0673715
A_33_P3274642	0.00935167	1.45977	1.52955	-0.0673665
A_22_P00009806	0.00117087	1.47698	1.54757	-0.0673512
A_22_P00021625	7.08088e-05	1.4713	1.54152	-0.0672633
A_21_P0004004	0.000257496	1.47565	1.54607	-0.0672565
A_23_P47464	0.00843807	1.45565	1.52509	-0.0672267
A_33_P3290610	0.00386884	1.46488	1.53471	-0.0671857
A_22_P00023508	3.88793e-06	1.43536	1.50375	-0.0671523
A_33_P3396686	0.00507562	1.441	1.50955	-0.0670524
A_23_P501754	0.000180743	1.43518	1.50341	-0.067007
A_22_P00009180	0.00924983	1.43694	1.50525	-0.067
A_21_P0005039	0.00788034	1.45196	1.52096	-0.0669874
A_33_P3412548	0.00734035	1.46126	1.53068	-0.0669589
A_24_P280664	0.000185115	1.47487	1.54489	-0.0669186
A_24_P124624	0.000217711	1.47199	1.54184	-0.06688
A_21_P0006958	7.80429e-05	1.47585	1.54586	-0.0668577
A_33_P3372874	0.00760513	1.4513	1.5201	-0.0668189
A_21_P0001927	0.00452492	1.44173	1.51006	-0.0668014
A_21_P0012848	0.00450873	1.47656	1.54651	-0.0667734
A_22_P00017261	0.00640628	1.4612	1.53038	-0.0667331
A_21_P0005500	0.00153981	1.466	1.53539	-0.066721
A_22_P00017363	0.00706792	1.45059	1.5192	-0.0666712
A_33_P3403942	0.00359232	1.43638	1.50424	-0.0665957
A_21_P0013208	7.51339e-05	1.47401	1.54364	-0.0665917
A_22_P00018034	0.00451431	1.46258	1.53167	-0.0665827
A_21_P0007342	0.000693167	1.47303	1.54247	-0.0664577
A_21_P0003462	0.00166052	1.43646	1.50417	-0.066449
A_21_P0004424	0.000444626	1.47176	1.54105	-0.0663696
A_21_P0005155	0.000221456	1.43789	1.50548	-0.0662723
A_33_P3303900	0.00128468	1.47215	1.54127	-0.0661993
A_22_P00002429	0.000307758	1.46781	1.53669	-0.0661589
A_22_P00002238	0.00437358	1.43717	1.5046	-0.0661475
A_22_P00003476	0.00174605	1.46467	1.53336	-0.0661217
A_21_P0006227	0.00131493	1.46531	1.53402	-0.0661116
A_22_P00008627	8.45583e-05	1.47381	1.5428	-0.066005
A_23_P114259	0.000997768	1.44006	1.50746	-0.0659892
A_23_P391844	0.000189048	1.47448	1.54346	-0.0659676
A_33_P3339269	0.00040381	1.43868	1.50599	-0.0659624
A_22_P00023939	0.00528335	1.45161	1.51952	-0.0659622
A_22_P00017858	0.000360549	1.43813	1.50541	-0.0659607
A_21_P0008417	0.00623064	1.43794	1.50518	-0.0659358
A_21_P0002888	0.00455823	1.45534	1.52325	-0.0657995
A_22_P00019001	0.000114362	1.47059	1.5392	-0.0657844
A_21_P0005757	0.00972411	1.47552	1.54431	-0.065736
A_23_P133036	0.00331563	1.46128	1.52929	-0.0656237
A_22_P00018481	0.0013474	1.43833	1.50525	-0.0656169
A_23_P308042	0.00421545	1.449	1.51642	-0.0656147
A_21_P0008735	0.000237704	1.47454	1.54307	-0.0655375
A_21_P0007543	0.00902494	1.47529	1.54364	-0.0653383
A_33_P3225128	0.000642106	1.46547	1.53337	-0.0653378
A_24_P788373	0.000976853	1.44168	1.50847	-0.0653357
A_21_P0003054	0.00177488	1.43915	1.50577	-0.0652935
A_22_P00001624	0.00374208	1.45557	1.52296	-0.0652907
A_22_P00024932	0.000847161	1.46483	1.53261	-0.0652576
A_24_P181254	0.0034772	1.45414	1.52134	-0.0651697
A_21_P0006094	0.00394361	1.45205	1.51913	-0.0651551
A_32_P84373	8.47175e-05	1.46972	1.53752	-0.0650649
A_22_P00001498	0.000119411	1.47357	1.54143	-0.0649527
A_21_P0005789	0.00245081	1.46087	1.52807	-0.0648875
A_22_P00009658	0.000717635	1.47517	1.54303	-0.0648821
A_23_P2825	0.000297451	1.46634	1.53376	-0.0648574
A_33_P3217198	0.000151926	1.4744	1.54216	-0.0648268
A_21_P0007698	0.000113499	1.47111	1.53867	-0.0647772
A_22_P00020302	0.000381559	1.46573	1.53303	-0.064772
A_33_P3373975	0.00055041	1.46508	1.53228	-0.064699
A_33_P3423250	0.00251337	1.44097	1.50696	-0.0645981
A_23_P392402	0.0073905	1.62372	1.69805	-0.0645807
A_21_P0012687	0.000249306	1.4665	1.53363	-0.0645753
A_21_P0002079	0.000260868	1.47478	1.54222	-0.0645146
A_21_P0005274	0.000152052	1.474	1.54138	-0.064491
A_22_P00003418	0.00270193	1.4561	1.52255	-0.0643773
A_22_P00018394	0.00058642	1.46471	1.53143	-0.0642605
A_21_P0013936	0.000188232	1.46732	1.53415	-0.0642553
A_22_P00006097	0.00121847	1.47586	1.54305	-0.0642374
A_22_P00025869	0.00315281	1.44877	1.51465	-0.0641553
A_21_P0012802	0.00344125	1.47631	1.5434	-0.0641168
A_24_P194670	0.000133974	1.4705	1.53726	-0.0640575
A_21_P0003819	0.00209844	1.45996	1.52623	-0.0640446
A_22_P00001735	0.00246881	1.4571	1.52317	-0.0639779
A_21_P0011996	0.000660252	1.46427	1.53062	-0.0639388
A_22_P00015723	0.00948561	1.44279	1.50816	-0.063934
A_32_P85999	0.000553872	1.47554	1.54237	-0.0639016
A_22_P00006586	0.000405746	1.46578	1.532	-0.0637453
A_21_P0001938	0.00700379	1.44403	1.50926	-0.0637418
A_22_P00018970	0.00851347	1.47711	1.54361	-0.063533
A_22_P00007793	0.000943833	1.46331	1.52906	-0.0634039
A_21_P0001810	0.00542276	1.4478	1.51277	-0.0633298
A_23_P61637	0.000396629	1.4728	1.5388	-0.0632517
A_22_P00007331	0.00306924	1.45534	1.52054	-0.0632262
A_22_P00000270	0.000367046	1.47035	1.53617	-0.0631825
A_33_P3217168	0.00042826	1.46984	1.5355	-0.0630487
A_21_P0011161	0.00925952	1.47823	1.54423	-0.0630119
A_21_P0002293	0.00439029	1.45268	1.51749	-0.0629702
A_22_P00009788	0.00155603	1.47704	1.54287	-0.0629096
A_22_P00015266	0.00455195	1.45222	1.51692	-0.0628798
A_22_P00002384	0.00555187	1.45091	1.51549	-0.0628293
A_33_P3252695	0.0035037	1.45582	1.52062	-0.0628263
A_21_P0009505	0.00318475	1.45699	1.52182	-0.0628131
A_21_P0004075	0.00445235	1.45411	1.51881	-0.0628051
A_22_P00024587	0.000851279	1.46464	1.52965	-0.0626611
A_22_P00022575	0.00767862	1.47904	1.54464	-0.0626103
A_22_P00020183	0.00159901	1.47679	1.54228	-0.0625946
A_22_P00012765	0.000820989	1.47116	1.53634	-0.0625466
A_21_P0005363	0.00101539	1.47506	1.54037	-0.0625054
A_22_P00024467	0.00107626	1.47456	1.53981	-0.0624668
A_24_P193244	0.00421289	1.45629	1.52073	-0.0624626
A_23_P389532	0.0019908	1.46124	1.52586	-0.0624272
A_22_P00009907	0.00124054	1.47354	1.53857	-0.0623
A_21_P0003875	0.00148959	1.47555	1.54057	-0.0622155
A_22_P00020603	0.00292963	1.47851	1.54361	-0.0621617
A_33_P8914999	0.0012603	1.46899	1.5336	-0.0621013
A_23_P374226	0.00190436	1.47606	1.5409	-0.0620229
A_21_P0008027	0.00189259	1.4735	1.5382	-0.0619922
A_22_P00005560	0.00293366	1.46049	1.52457	-0.0619501
A_21_P0002787	0.00392875	1.4794	1.54418	-0.061828
A_22_P00015337	0.00581955	1.48044	1.54518	-0.0617536
A_22_P00017939	0.00306449	1.47792	1.54255	-0.0617517
A_21_P0007192	0.00512147	1.48018	1.54484	-0.0616923
A_22_P00002587	0.00260757	1.47616	1.54047	-0.061524
A_33_P3210009	0.00254868	1.47202	1.5361	-0.061484
A_21_P0000400	0.00655142	1.45697	1.52032	-0.0614099
A_23_P155052	0.00864878	1.48181	1.54623	-0.0613932
A_19_P00322321	0.00329788	1.47301	1.53697	-0.0613192
A_33_P3878681	0.00394832	1.46143	1.5248	-0.0612408
A_24_P347319	0.00330584	1.46353	1.52697	-0.0612172
A_21_P0005813	0.00604685	1.45921	1.52238	-0.0611461
A_23_P202978	0.00740001	1.4582	1.52114	-0.0609667
A_21_P0004239	0.0041376	1.47731	1.541	-0.0608922
A_23_P145514	0.00562485	1.48013	1.54393	-0.0608829
A_22_P00019418	0.00531727	1.47203	1.53521	-0.0606337
A_23_P55286	0.00475318	1.46833	1.53135	-0.0606282
A_21_P0004142	0.00428784	1.46677	1.52972	-0.0606281
A_22_P00018003	0.00856145	1.45882	1.52142	-0.0606173
A_22_P00011574	0.00974757	1.45787	1.52038	-0.060569
A_33_P3366850	0.00480134	1.46463	1.52741	-0.0605469
A_21_P0006101	0.00601114	1.47889	1.54227	-0.0605388
A_23_P7853	0.00805547	1.481	1.54413	-0.0602202
A_22_P00025625	0.00654327	1.4707	1.53331	-0.0601444
A_21_P0004249	0.00758345	1.47917	1.54211	-0.0601114
A_22_P00000192	0.00798486	1.47872	1.54147	-0.0599574
A_22_P00015257	0.00927487	1.48171	1.54454	-0.0599139
A_22_P00009022	0.00678551	1.46586	1.52796	-0.0598558
A_22_P00024109	0.00842932	1.46862	1.53078	-0.0598025
A_33_P3377644	0.00778668	1.47722	1.53971	-0.0597805
A_21_P0006920	0.00195736	1.45942	1.51796	-0.0567341
A_22_P00000492	0.00477537	1.67349	1.7374	-0.0540627
