## Supplementary table for "CGGBP1 from higher amniotes restricts cytosine methylation and drives a GC-bias in transcription factor binding sites at repressed promoters": Table_S22.xlsx

### Sheet: Table S22
	Table S22: Hs vs Ev repressed genes from top 1000 DEG (at 40°C)
Probe ID	TTEST Hs 40°C vs Ev 40°C	Geometric mean Hs 40°C	Geometric mean Ev 40°C	M value
A_22_P00005396	7.51345e-06	1.83273	76788.1	-15.3546
A_22_P00007776	2.73132e-05	1.51359	36513.8	-14.5582
A_21_P0007602	1.5754e-05	1.43075	33515.4	-14.5158
A_23_P41344	2.02435e-05	1.39305	11929.8	-13.064
A_21_P0003182	2.29273e-05	2.58228	19898.8	-12.9117
A_22_P00009499	6.9876e-06	1.57895	9864.32	-12.609
A_21_P0011233	6.17657e-06	2.01955	10707.7	-12.3723
A_22_P00023655	1.09324e-05	1.23033	5820.81	-12.208
A_22_P00004309	3.5276e-06	1.60831	7069.37	-12.1018
A_21_P0007075	1.36471e-05	2.5176	10433.1	-12.0168
A_21_P0001454	1.93254e-05	1.91871	6808.18	-11.7929
A_21_P0006728	2.95976e-05	1.24793	4222.57	-11.7244
A_21_P0003193	4.22827e-06	1.60089	5043.85	-11.6214
A_23_P103588	2.14435e-05	1.75489	4489.35	-11.3209
A_21_P0006951	1.07138e-05	1.62576	3930.31	-11.2393
A_22_P00002035	2.46548e-05	1.66851	3686.6	-11.1095
A_24_P408715	1.94267e-05	6.16021	13341.1	-11.0806
A_33_P3228622	1.53861e-05	1.49695	3236.95	-11.0784
A_21_P0009660	2.42057e-05	1.18483	2450.13	-11.014
A_21_P0011497	2.28044e-05	1.25996	2560.92	-10.9891
A_22_P00010093	2.08543e-05	1.40465	2495.05	-10.7946
A_24_P182947	1.33097e-05	1.3098	2325.86	-10.7942
A_21_P0004668	5.73312e-06	2.37021	4186.06	-10.7864
A_22_P00002285	3.99947e-06	1.54291	2559.8	-10.6962
A_23_P8328	1.42324e-05	1.68817	2283.38	-10.4015
A_22_P00025671	2.28034e-05	1.2495	1625.08	-10.3449
A_33_P3287158	2.82862e-05	1.50746	1773.24	-10.2
A_22_P00017005	2.21889e-05	1.3952	1550.96	-10.1185
A_21_P0011645	2.66319e-05	1.71306	1815.39	-10.0495
A_23_P203376	1.62153e-06	1.84554	1858.78	-9.9761
A_21_P0013865	2.33468e-05	1.28386	1251.78	-9.92928
A_21_P0013358	2.62282e-05	2.0472	1889.42	-9.85007
A_21_P0010546	9.91374e-06	1.4439	1312.3	-9.82791
A_23_P2501	5.14457e-07	1.97281	1665.31	-9.72133
A_33_P3410259	1.60144e-05	1.21619	823.193	-9.40272
A_22_P00001475	9.45221e-09	1.81364	1165.13	-9.32739
A_22_P00003812	9.55631e-06	1.26226	781.253	-9.27364
A_22_P00019144	5.9343e-06	2.0821	1197.4	-9.16765
A_33_P3343790	2.20871e-05	1.36751	772.288	-9.14144
A_33_P3409234	2.71407e-05	2.49778	1313.98	-9.03909
A_22_P00004534	2.69588e-05	45.9983	23382.2	-8.98962
A_22_P00002375	6.28497e-06	1.46767	745.042	-8.98765
A_21_P0000977	3.28642e-06	1.2744	567.736	-8.79926
A_24_P67395	6.17931e-06	4.56733	2010.83	-8.78223
A_33_P3242663	2.46871e-05	8.72334	3713.06	-8.73351
A_33_P3265872	2.21438e-05	12.4737	5182.48	-8.69861
A_33_P3265159	5.40336e-06	5.61333	2312.64	-8.68647
A_23_P370054	3.50722e-10	1.9489	753.989	-8.59574
A_23_P12767	9.35474e-06	3.14651	1173.78	-8.54319
A_33_P3336240	4.74291e-09	2.7145	1008.3	-8.53703
A_24_P22976	1.20591e-07	420.754	148597	-8.46421
A_19_P00322663	6.62752e-06	3.67155	1241.89	-8.40193
A_23_P13271	1.15402e-05	1.71642	573.373	-8.38393
A_21_P0005141	2.66328e-06	4.9125	1499.21	-8.25353
A_22_P00016999	1.74712e-05	1.35705	394.117	-8.18201
A_21_P0001194	8.42661e-06	1.38429	401.367	-8.17963
A_23_P24543	1.99321e-05	1.69233	445.608	-8.04062
A_21_P0013223	5.3913e-06	2.42902	619.915	-7.99555
A_21_P0003383	4.11636e-06	1.60545	403.119	-7.97208
A_22_P00019326	4.76031e-06	1.6496	411.726	-7.96342
A_22_P00000386	4.91691e-06	1.4238	351.153	-7.94621
A_22_P00011934	6.7202e-10	4.35596	1073.66	-7.94533
A_21_P0002194	1.69055e-07	5.35238	1314.74	-7.94038
A_22_P00008805	2.85571e-05	2.15765	509.303	-7.88292
A_22_P00013694	2.07741e-05	1.77792	419.641	-7.88282
A_22_P00002182	2.28179e-06	2.05778	480.234	-7.8665
A_32_P218025	2.56052e-05	7.52888	1750.46	-7.86108
A_23_P212354	1.42629e-05	1.58515	358.139	-7.81976
A_22_P00005455	1.1121e-05	1.21902	264.561	-7.76173
A_22_P00016468	5.67362e-06	2.53361	541.898	-7.74069
A_21_P0012968	2.24434e-06	3.08793	646.32	-7.70946
A_32_P187663	1.07163e-07	4.42306	919.188	-7.69917
A_22_P00005072	1.98056e-05	1.49924	304.548	-7.6663
A_21_P0003061	1.29941e-05	1.54142	310.693	-7.65509
A_21_P0014627	5.73206e-10	1.7708	346.115	-7.61071
A_22_P00021382	5.30132e-07	2.45738	474.627	-7.59353
A_22_P00021473	2.54828e-05	1.43062	270.277	-7.56166
A_22_P00014193	3.12098e-06	8.18967	1532.61	-7.54797
A_33_P3672482	1.25958e-08	40.671	7468.62	-7.5207
A_21_P0010228	2.30204e-05	3.11491	569.082	-7.5133
A_23_P205875	2.82521e-05	77.9338	13886.7	-7.47724
A_22_P00017827	3.25869e-07	19.3298	3441.13	-7.47592
A_21_P0006981	9.32082e-09	1.92183	337.184	-7.45491
A_22_P00000156	2.15583e-06	1.61629	282.905	-7.45149
A_21_P0004725	2.54656e-07	2.02957	348.818	-7.42516
A_23_P64611	1.30795e-05	5.74621	976.173	-7.40838
A_33_P3310226	2.76859e-05	60.5462	10239.8	-7.40193
A_24_P326398	6.5035e-07	2.376	396.499	-7.38264
A_22_P00024648	3.06816e-06	1.6402	270.737	-7.36688
A_22_P00014451	1.92254e-06	26.8312	4353.69	-7.34218
A_33_P3210975	4.68194e-07	4.81364	771.281	-7.32399
A_21_P0007338	3.75463e-06	1.84512	294.293	-7.31739
A_22_P00011336	1.97043e-05	1.24645	198.596	-7.31587
A_23_P357966	1.06021e-06	3.18028	504.197	-7.30869
A_33_P3276818	6.29368e-06	1.82084	280.789	-7.26874
A_33_P3327617	8.76587e-06	3.77303	576.895	-7.25644
A_22_P00002544	2.91499e-07	1.78614	266.01	-7.21849
A_33_P3234303	1.37172e-05	4.82075	711.059	-7.20457
A_33_P3337733	1.62465e-05	2.17583	311.913	-7.16344
A_24_P11100	1.92336e-06	3.49829	500.19	-7.15968
A_32_P24372	5.84712e-06	12.501	1769.19	-7.1449
A_22_P00008730	1.86496e-05	1.27084	177.936	-7.12943
A_33_P3274194	1.7211e-05	1.6283	212.201	-7.02592
A_22_P00003858	1.75753e-05	61.1986	7855.4	-7.00404
A_22_P00001920	1.06659e-06	1.92429	241.495	-6.97153
A_21_P0000796	7.38156e-06	1.30237	163.238	-6.96969
A_23_P145874	1.85159e-05	1.21346	148.208	-6.93235
A_24_P354724	1.27185e-05	2.32807	278.765	-6.90377
A_23_P359043	4.53549e-07	35.3796	4234.51	-6.90313
A_24_P128308	4.90443e-06	5.82899	679.793	-6.86571
A_21_P0002767	1.04452e-07	1.30457	151.019	-6.85502
A_22_P00002169	3.90188e-06	6.1651	712.486	-6.85259
A_23_P215435	1.66439e-05	36.665	4163.81	-6.82736
A_22_P00007285	1.03094e-05	4.55033	508.55	-6.80427
A_21_P0006146	9.37954e-07	1.78585	190.537	-6.73732
A_33_P3273063	2.09824e-05	120.315	12642.8	-6.71535
A_24_P315346	4.57756e-07	2.70206	282.218	-6.70661
A_22_P00021167	1.75172e-06	3.50807	366.232	-6.70593
A_22_P00020623	1.8711e-05	5.36087	555.138	-6.69423
A_33_P3366391	1.16396e-05	5.18683	534.032	-6.68593
A_22_P00004574	1.59245e-06	2.79262	285.629	-6.67638
A_22_P00007349	2.64151e-05	2.63163	266.279	-6.66084
A_22_P00018263	5.85528e-07	3.65155	364.003	-6.6393
A_24_P203308	1.442e-05	1.95849	192.703	-6.62049
A_21_P0013635	8.48397e-09	6.40183	623.444	-6.60563
A_22_P00013992	3.9364e-07	20.9598	2026.05	-6.5949
A_21_P0009958	1.97305e-05	1.31999	123.344	-6.54601
A_21_P0002442	1.51218e-05	2.11768	196.468	-6.53566
A_22_P00019428	4.05876e-08	3.01132	277.633	-6.52664
A_22_P00014421	5.76427e-09	1.68169	154.296	-6.51965
A_22_P00023909	4.83246e-08	3.41888	289.123	-6.40202
A_22_P00020360	2.04158e-05	1.5973	134.167	-6.39225
A_21_P0003864	2.40078e-06	2.04307	170.835	-6.38572
A_33_P3332989	6.14977e-07	1.94497	161.247	-6.37338
A_33_P3416097	4.00687e-10	1.40611	116.538	-6.37295
A_24_P41706	1.23304e-07	1.62559	131.976	-6.34317
A_22_P00008041	8.89894e-06	1.21019	97.8688	-6.33754
A_33_P3356070	2.96694e-05	15.4608	1224.78	-6.30776
A_22_P00019154	1.71147e-05	1.35396	106.811	-6.30173
A_33_P3365441	1.09668e-05	19.5194	1531.1	-6.29352
A_23_P106258	4.08434e-08	16.3833	1270.53	-6.27706
A_33_P3279629	1.2106e-05	32.0972	2466.2	-6.2637
A_22_P00010217	2.72589e-06	8.68696	666.702	-6.26205
A_33_P3335398	1.01077e-08	5.17844	393.733	-6.24856
A_23_P162322	2.76338e-05	142.701	10781.7	-6.23945
A_21_P0003161	2.94996e-05	6.67119	502.888	-6.23615
A_23_P94647	1.39307e-06	1.72345	129.73	-6.23407
A_21_P0013981	1.80607e-06	3.21309	230.458	-6.1644
A_23_P428729	9.61722e-06	15.07	1076.34	-6.15831
A_33_P3272385	7.22297e-07	2.55388	179.733	-6.13703
A_24_P919452	2.30121e-05	8.58522	603.427	-6.13518
A_33_P3343196	4.90322e-06	4.82544	333.717	-6.11182
A_23_P144326	1.35684e-05	3.18511	218.346	-6.09913
A_22_P00009882	8.71057e-08	3.83008	256.342	-6.06455
A_22_P00009886	4.89369e-07	9.72767	634.753	-6.02796
A_33_P3362034	9.51241e-06	1.65629	105.998	-5.99994
A_22_P00000335	3.78307e-07	11.5068	703.091	-5.93316
A_33_P3414669	8.36671e-06	15.8508	950.841	-5.90658
A_22_P00024637	2.0759e-08	8.24682	494.098	-5.90482
A_23_P207774	2.35044e-05	10.8669	639.654	-5.87928
A_22_P00011097	1.76462e-05	3.5916	210.961	-5.87621
A_23_P131024	5.0666e-06	2.23096	128.965	-5.85317
A_33_P3372752	3.08667e-06	1.44151	81.4207	-5.81975
A_21_P0008173	2.11896e-05	1.32416	74.6256	-5.81652
A_24_P870620	8.09712e-07	3.15574	176.623	-5.80655
A_22_P00008062	2.7162e-06	2.53156	141.68	-5.80646
A_33_P3696837	4.19891e-07	4.80356	267.264	-5.79802
A_33_P3371381	1.03683e-05	6.19713	341.794	-5.78538
A_33_P3308468	6.7779e-06	1.69353	92.7405	-5.77509
A_33_P3328410	1.05426e-05	25.41	1359.13	-5.74115
A_21_P0008103	2.48698e-05	2.21958	118.715	-5.74107
A_23_P69329	6.51432e-06	19.1211	1018.38	-5.73497
A_22_P00011207	5.51171e-06	1.9194	100.46	-5.70982
A_21_P0008789	2.36838e-05	3.85787	200.956	-5.70293
A_24_P136551	2.99919e-06	63.8626	3325.95	-5.70265
A_22_P00025293	2.69213e-05	18.0365	911.183	-5.65875
A_21_P0004011	8.66013e-08	2.62539	132.488	-5.65718
A_24_P136161	2.25333e-05	53.9546	2718.23	-5.65478
A_21_P0012381	1.19138e-06	6.27417	315.787	-5.65338
A_33_P3261595	1.86338e-05	44.8525	2249.49	-5.64827
A_23_P39356	2.71865e-05	8.16077	404.623	-5.63173
A_22_P00009225	1.37896e-05	1.29943	64.4098	-5.63133
A_23_P170088	1.89269e-07	19.706	974.007	-5.62723
A_22_P00008839	2.70913e-05	6.46884	318.694	-5.62252
A_33_P3275415	2.63199e-05	21.431	1048.97	-5.61313
A_33_P3278801	3.4358e-06	63.5823	3105.61	-5.61011
A_22_P00009429	1.9594e-05	3.5353	171.822	-5.60294
A_22_P00009663	3.94348e-07	34.9977	1684.14	-5.58861
A_33_P3216568	2.31782e-06	7.43297	355.385	-5.5793
A_19_P00320251	2.12558e-05	1.50366	71.6624	-5.57467
A_24_P261417	2.35761e-06	188.755	8854.44	-5.55181
A_19_P00802587	1.99352e-06	3.07823	143.764	-5.54545
A_21_P0010227	1.94997e-05	1.28536	59.9643	-5.54386
A_19_P00804924	4.07619e-07	3.97908	181.456	-5.51104
A_21_P0006778	2.22062e-08	10.0819	454.024	-5.49293
A_23_P114689	8.36666e-08	474.087	21281.7	-5.48832
A_33_P3243405	1.34212e-05	10.326	462.183	-5.48411
A_33_P3281730	1.31119e-06	1.62331	71.782	-5.46661
A_21_P0003888	1.1938e-05	1.76994	77.6028	-5.45433
A_19_P00811613	5.94757e-06	2.48091	107.644	-5.43925
A_23_P12554	1.69893e-05	10.6145	455.49	-5.42331
A_21_P0004551	4.12244e-06	4.21567	180.423	-5.41948
A_22_P00005302	2.65702e-05	2.20963	93.2534	-5.39928
A_33_P3264524	1.67953e-05	2.44974	103.141	-5.39585
A_22_P00000833	6.2434e-08	1.75292	73.178	-5.38357
A_23_P50121	1.20446e-05	1.77341	73.0085	-5.36346
A_33_P3224206	3.89538e-06	1.83997	75.6746	-5.36206
A_23_P256965	2.44136e-05	15.339	623.889	-5.34601
A_23_P397391	2.20563e-05	4.40169	178.761	-5.34383
A_33_P3838128	1.23966e-06	2.51059	100.875	-5.3284
A_33_P3226228	1.292e-05	22.3351	891.412	-5.31871
A_22_P00007355	1.75432e-05	1.95364	77.5368	-5.31064
A_22_P00004308	3.90472e-07	3.58271	141.793	-5.30659
A_21_P0014776	1.5895e-05	2.08073	82.3452	-5.30652
A_21_P0004173	2.53639e-06	2.16895	85.3475	-5.29828
A_21_P0005286	1.29951e-09	1.61219	62.8042	-5.28377
A_21_P0008352	2.27335e-06	16.6717	641.414	-5.26578
A_22_P00025212	4.00991e-06	1.4755	56.7387	-5.26506
A_23_P50919	2.94962e-07	728.833	27443.9	-5.23475
A_22_P00016840	2.05912e-08	6.04434	227.19	-5.23217
A_24_P299663	2.76682e-06	27.6073	1034.77	-5.22812
A_21_P0011176	6.83049e-07	9.07068	338.386	-5.22131
A_24_P67929	9.95874e-08	92.8491	3431.64	-5.20787
A_33_P3567892	3.79651e-08	3.96536	145.209	-5.19453
A_33_P3239037	1.67842e-06	1.87056	67.8891	-5.18164
A_21_P0006118	1.78696e-05	1.20192	43.5864	-5.18047
A_22_P00011458	1.49898e-05	1.33019	48.0639	-5.17525
A_22_P00020775	1.3889e-05	2.36377	84.867	-5.16604
A_22_P00012835	2.96785e-05	23.6801	846.008	-5.15892
A_33_P3285580	1.04485e-06	1.88239	66.1604	-5.13533
A_33_P3662000	2.51445e-06	68.9585	2388.69	-5.11435
A_21_P0013587	1.77049e-07	22.8099	787.311	-5.1092
A_21_P0011215	6.37814e-06	2.2591	77.8881	-5.10758
A_21_P0012078	1.00596e-05	33.3253	1148.03	-5.1064
A_22_P00011940	2.27767e-05	2.66929	90.5687	-5.08449
A_23_P67432	9.22665e-06	39.9483	1325.55	-5.05232
A_22_P00015709	4.58075e-06	2.02703	67.2409	-5.0519
A_22_P00018325	1.11687e-05	18.3276	601.051	-5.0354
A_21_P0005132	8.94968e-06	2.66506	86.1643	-5.01485
A_22_P00007381	1.51532e-06	1.69105	54.4371	-5.0086
A_22_P00001310	4.40256e-07	4.45586	143.33	-5.00749
A_21_P0000978	1.83924e-05	13.9706	447.32	-5.00084
A_22_P00015167	1.15793e-07	1.75218	55.9198	-4.99613
A_21_P0010950	1.7507e-07	110.423	3491.1	-4.98256
A_33_P3261308	4.33635e-07	2.45841	75.0406	-4.93187
A_23_P62336	2.88304e-05	2.29979	70.0626	-4.92907
A_33_P3330236	1.35944e-06	41.434	1255	-4.92073
A_21_P0011593	6.41273e-08	8.6722	261.121	-4.91218
A_33_P3354214	4.84026e-06	1.91792	57.6204	-4.90896
A_23_P303155	4.52002e-06	15.6006	466.897	-4.90343
A_22_P00005226	1.77308e-06	3.15669	93.8342	-4.89363
A_21_P0010876	1.76824e-08	167.589	4917.6	-4.87495
A_23_P66844	8.15715e-08	1.49685	43.6351	-4.86549
A_33_P3339987	3.49491e-06	2.2491	65.3608	-4.861
A_32_P15512	1.48175e-05	5.53111	158.752	-4.84306
A_24_P358131	8.3846e-06	128.63	3682.06	-4.83921
A_33_P3285456	8.16776e-07	6.83906	194.525	-4.83002
A_24_P941268	2.4602e-05	30.1304	850.634	-4.81924
A_33_P3813128	1.48511e-06	120.152	3377.05	-4.81283
A_21_P0013178	2.65059e-05	1.85174	51.8551	-4.80753
A_22_P00022149	6.60757e-06	1.61802	44.9564	-4.79622
A_21_P0007145	1.9854e-05	25.9644	721.256	-4.7959
A_33_P3405204	1.58376e-05	2.57982	71.5643	-4.7939
A_32_P98975	1.07261e-05	170.036	4716.76	-4.79389
A_24_P7600	7.71859e-07	1.62204	44.9557	-4.79262
A_22_P00011493	4.11599e-07	1.77141	48.8711	-4.78601
A_22_P00015190	2.17252e-05	13.2467	363.845	-4.77962
A_22_P00001447	6.99149e-06	3.21526	88.2403	-4.77843
A_21_P0009977	6.0086e-06	2.59612	70.6446	-4.76615
A_33_P3257020	3.69068e-06	1.92391	51.7397	-4.74916
A_21_P0006532	2.97149e-07	22.682	607.73	-4.74381
A_21_P0004025	1.97523e-05	2.99849	80.1077	-4.73963
A_33_P3334305	3.35472e-06	2.0894	55.5456	-4.73251
A_21_P0000446	2.5376e-05	1.5732	41.4086	-4.71816
A_33_P3525377	1.0398e-05	5.1352	133.892	-4.7045
A_21_P0008543	6.08152e-08	1.47565	38.4412	-4.70323
A_33_P3262927	2.6007e-05	70.0729	1800.26	-4.68321
A_23_P5460	1.25865e-05	3.04131	76.9845	-4.6618
A_33_P3440636	7.6484e-06	26.0319	658.056	-4.65986
A_21_P0011687	1.52497e-06	2.28927	57.4796	-4.65009
A_22_P00007048	7.74044e-07	4.00384	100.378	-4.64791
A_33_P3490449	5.23781e-06	6.82396	171.079	-4.64791
A_33_P3265222	2.36738e-06	9.43081	235.267	-4.64077
A_21_P0004097	5.7293e-06	1.62433	40.4551	-4.6384
A_23_P27709	2.58391e-05	3.48699	86.5994	-4.6343
A_33_P3423230	1.41417e-05	2.16158	53.6194	-4.6326
A_19_P00315452	1.28687e-06	2.25049	55.7894	-4.63168
A_33_P3327657	1.65954e-05	2.9453	72.7061	-4.62559
A_22_P00002319	7.0337e-06	1.92669	47.4346	-4.62174
A_33_P3421438	5.79506e-07	2.79289	68.5641	-4.61762
A_33_P3410372	8.28736e-06	340.78	8226.57	-4.59338
A_33_P6467512	1.31309e-06	11.1325	264.508	-4.57046
A_22_P00013069	6.35692e-07	2.07772	49.3558	-4.57015
A_22_P00019652	8.08265e-06	1.66004	39.2602	-4.56378
A_23_P50786	1.65987e-06	36.9188	870.614	-4.5596
A_22_P00015225	1.33732e-05	9.2919	219.004	-4.55884
A_33_P3387352	1.92702e-05	2.03342	47.37	-4.54199
A_22_P00016206	1.69066e-05	4.12675	95.1942	-4.5278
A_23_P305877	6.88452e-06	13.593	313.499	-4.52753
A_33_P3354935	1.72668e-05	35.4209	814.576	-4.52338
A_19_P00322762	4.85339e-06	40.8334	929.098	-4.50801
A_21_P0004623	1.14363e-05	1.51379	34.3033	-4.50211
A_33_P3221489	1.79914e-05	47.042	1065.05	-4.50083
A_22_P00017490	2.06076e-06	17.5418	394.629	-4.49163
A_33_P3394689	2.29069e-05	1.90671	42.4311	-4.47597
A_33_P3246935	1.7802e-07	1.36583	30.1436	-4.464
A_22_P00020536	2.42575e-05	1.99626	43.8138	-4.45601
A_21_P0004426	1.2237e-05	1.71822	37.5948	-4.45155
A_24_P93967	4.427e-07	267.498	5848.36	-4.45043
A_21_P0000246	1.76786e-05	16.2897	356.143	-4.45043
A_33_P3382835	1.65414e-05	25.3933	553.915	-4.44714
A_21_P0012669	1.35305e-07	140.482	3047.12	-4.43899
A_33_P3344414	1.4748e-06	1.45266	31.4892	-4.43809
A_21_P0001340	2.56549e-06	5.90912	126.464	-4.41963
A_21_P0013048	1.84769e-06	1.91541	40.9275	-4.41735
A_33_P3263417	3.47897e-06	96.9748	2045.46	-4.39867
A_33_P3382296	1.688e-06	2.78876	58.8177	-4.39855
A_33_P6811423	1.64324e-05	112.661	2351.81	-4.38371
A_33_P3402725	1.4986e-05	54.2286	1128.37	-4.37904
A_33_P3291325	1.01114e-05	6.87084	142.794	-4.3773
A_22_P00004960	6.62195e-06	69.3551	1431.56	-4.36744
A_33_P3214570	2.37372e-05	1.9317	39.8167	-4.36543
A_21_P0012428	8.43665e-07	2.09961	43.0902	-4.35916
A_21_P0002763	1.60664e-05	67.6981	1387.83	-4.35757
A_33_P3264404	1.66544e-07	5.33296	109.148	-4.3552
A_32_P116556	1.22722e-06	23.2093	473.622	-4.35096
A_22_P00019757	1.11581e-05	19.8726	402.576	-4.34041
A_33_P3394517	3.65562e-06	65.509	1323.55	-4.33658
A_32_P146113	1.0332e-06	23.7742	480.165	-4.33606
A_33_P3279526	2.35957e-05	13.5515	273.66	-4.33586
A_22_P00002143	8.39414e-06	2.92886	58.6744	-4.32432
A_21_P0010845	1.42438e-05	7.33218	146.712	-4.3226
A_21_P0009009	7.26702e-06	17.1057	341.238	-4.31823
A_33_P3217332	9.65109e-06	40.2183	799.867	-4.31384
A_22_P00000908	1.63794e-06	12.705	251.74	-4.30846
A_33_P3298024	1.24802e-06	1.4849	29.3664	-4.30573
A_22_P00020568	1.83248e-05	3.3493	66.0879	-4.30246
A_33_P6817603	1.8279e-05	3.3788	66.6609	-4.30226
A_22_P00020589	5.28023e-06	7.62437	149.446	-4.29286
A_33_P3403937	2.00127e-06	39.7595	768.315	-4.27233
A_24_P352952	1.49025e-05	2.09687	40.2601	-4.26304
A_33_P3610406	1.57198e-05	6.81354	130.817	-4.26301
A_23_P17438	9.43994e-06	1.8474	35.3861	-4.25962
A_22_P00013545	9.20535e-07	3.69509	70.7253	-4.25855
A_33_P3390122	1.71204e-05	2.06079	39.2968	-4.25314
A_33_P3397655	1.08067e-05	147.003	2779.16	-4.24073
A_21_P0010970	1.13689e-05	2.50997	47.0438	-4.22826
A_24_P211849	3.12103e-06	4.45415	83.2782	-4.22472
A_22_P00005757	2.0334e-05	3.75062	70.028	-4.22273
A_23_P128323	4.70206e-06	1.79557	33.4145	-4.21796
A_22_P00015032	7.86164e-07	18.3525	338.445	-4.20487
A_21_P0009458	1.84659e-05	2.15829	39.6587	-4.19968
A_24_P271696	2.28942e-05	3.5304	64.7391	-4.19673
A_33_P3261869	2.60953e-08	19.1124	349.876	-4.19426
A_22_P00000831	1.17077e-05	1.86826	34.1729	-4.19308
A_32_P149546	1.85744e-06	11.0108	200.884	-4.18937
A_33_P3405995	1.99648e-06	52.8615	959.69	-4.18228
A_22_P00008010	9.39493e-06	2.67007	48.4001	-4.18006
A_24_P65373	7.18969e-06	44.8182	803.822	-4.16472
A_33_P3266898	5.49918e-07	63.7179	1142.49	-4.16434
A_22_P00015682	1.43056e-05	4.35245	77.5361	-4.15497
A_21_P0004510	2.55269e-06	1.99712	34.966	-4.12996
A_23_P310931	5.96994e-06	3.70379	63.3065	-4.09528
A_21_P0014867	1.37874e-06	17.4827	296.733	-4.08517
A_21_P0007226	2.76272e-05	3.70419	62.5535	-4.07786
A_22_P00005066	9.00554e-06	1.84318	31.005	-4.07223
A_23_P83818	1.44852e-05	83.163	1395.22	-4.06841
A_22_P00008337	2.18056e-05	28.6581	476.405	-4.05518
A_33_P3403723	6.59566e-07	12.1697	201.89	-4.0522
A_23_P168357	2.41917e-05	2.35418	38.6183	-4.03599
A_22_P00020606	5.0665e-06	1.59831	26.0727	-4.02793
A_21_P0014800	6.81155e-06	21.9991	358.231	-4.02538
A_21_P0009718	7.49005e-06	2.35965	37.8136	-4.00226
A_24_P395317	1.86709e-05	65.2989	1045.05	-4.00037
A_21_P0013305	2.5367e-05	3.21299	51.3734	-3.99904
A_33_P3221353	2.34258e-05	235.206	3753.06	-3.99607
A_23_P48816	1.88809e-06	2.30333	36.3112	-3.97862
A_33_P3260623	9.94101e-06	58.1415	907.92	-3.96492
A_23_P106174	8.41165e-06	48.0321	747.635	-3.96026
A_24_P91405	2.3335e-06	328.589	5100.94	-3.95641
A_21_P0002046	2.27311e-05	9.77812	151.69	-3.95542
A_21_P0003638	5.01627e-06	1.54439	23.8534	-3.94909
A_21_P0011941	5.45122e-06	7.92512	122.005	-3.94437
A_33_P3325110	1.60129e-05	127.199	1958.19	-3.94436
A_21_P0004789	6.51813e-06	124.685	1913.56	-3.9399
A_23_P84202	5.10341e-06	25.2172	386.018	-3.93619
A_24_P108262	3.3939e-06	45.1543	690.124	-3.93392
A_21_P0012601	3.30092e-06	24.5932	375.191	-3.9313
A_33_P3305446	2.15546e-05	5.55398	83.8112	-3.91555
A_33_P3251209	1.52634e-05	50.8341	765.472	-3.91248
A_33_P3235642	1.03136e-06	34.2118	509.391	-3.89621
A_23_P122579	2.22203e-05	1081.3	15898	-3.87801
A_21_P0009876	1.98064e-05	1.93527	28.3618	-3.87334
A_23_P407142	8.74295e-06	126.649	1854.88	-3.87242
A_23_P418597	2.97339e-07	133.836	1946.01	-3.86198
A_24_P199484	1.19304e-05	1.72179	24.9856	-3.85912
A_23_P53015	3.28507e-06	119.86	1737.19	-3.85733
A_33_P3419735	2.65722e-06	98.4836	1406.7	-3.83628
A_21_P0005293	1.41267e-05	11.4015	162.552	-3.83361
A_23_P258418	1.81084e-05	155.368	2204.25	-3.82652
A_22_P00009599	1.20554e-05	3.2436	45.9299	-3.82377
A_23_P407132	2.81344e-05	1.63101	23.0931	-3.82362
A_23_P414964	1.48716e-05	195.932	2762.99	-3.8178
A_33_P3329765	5.9514e-06	1.67827	23.6614	-3.81749
A_23_P304897	2.59258e-05	91.5234	1289.95	-3.81703
A_21_P0010490	3.39379e-06	1.44352	20.1433	-3.80264
A_22_P00010004	1.48975e-06	12.6318	174.124	-3.78498
A_22_P00024326	9.27016e-06	26.4358	364.17	-3.78405
A_24_P945096	2.20006e-06	14.458	198.935	-3.78236
A_33_P3418992	2.59425e-05	6.10874	83.715	-3.77654
A_22_P00012008	1.15592e-05	8.1588	110.875	-3.76443
A_21_P0012970	4.27435e-06	6.56059	88.1583	-3.7482
A_21_P0000897	2.87784e-06	41.5339	556.502	-3.74402
A_24_P323148	2.69647e-05	4.52168	60.4459	-3.74071
A_24_P357726	2.40876e-05	3.18134	42.2441	-3.73104
A_21_P0007368	1.95418e-05	12.8106	166.267	-3.69808
A_22_P00001097	2.73541e-06	11.6502	150.839	-3.69458
A_21_P0014037	2.05305e-05	4.69515	60.3768	-3.68475
A_23_P160025	9.43475e-08	5.14906	66.1156	-3.68261
A_21_P0001717	2.28641e-06	17.3956	220.157	-3.66173
A_33_P3407643	1.80312e-05	2.6349	33.2614	-3.65803
A_33_P3777165	9.05019e-07	21.8009	274.629	-3.65502
A_21_P0001226	7.28356e-06	1.24373	15.6487	-3.6533
A_22_P00009258	1.83138e-07	137.073	1704.46	-3.6363
A_23_P130429	1.27548e-05	198.688	2466.81	-3.63407
A_22_P00019692	2.58358e-06	59.7834	739.204	-3.62816
A_33_P3324934	2.61294e-05	2.83864	35.0445	-3.62592
A_23_P89431	1.58312e-05	8.63768	105.729	-3.61358
A_33_P3252099	1.48159e-05	7.82232	95.6349	-3.61187
A_33_P3305920	3.39973e-06	3.54473	43.2126	-3.6077
A_22_P00018457	1.02538e-06	46.513	564.263	-3.60066
A_33_P3243683	7.6598e-07	37.6327	455.593	-3.59768
A_33_P3340007	1.62035e-06	50.9948	613.186	-3.5879
A_24_P178300	2.32001e-05	7.14008	85.3668	-3.57966
A_23_P412427	2.74136e-05	57.2316	680.957	-3.57268
A_21_P0008265	2.16361e-05	2.16505	25.6481	-3.56638
A_22_P00001501	1.01201e-05	1.80852	21.3678	-3.56256
A_22_P00002028	1.82159e-05	8.35361	97.547	-3.54563
A_33_P7477724	9.61075e-07	100.03	1162	-3.5381
A_21_P0007731	6.62461e-06	1.72971	20.0178	-3.53268
A_22_P00000758	2.76131e-05	1.56175	18.0232	-3.52862
A_33_P3372426	1.95212e-05	27.6738	319.081	-3.52733
A_33_P3322348	4.12587e-07	1.56338	18.0134	-3.52633
A_33_P3413997	1.04329e-06	27.774	317.657	-3.51566
A_23_P387630	8.84447e-08	181.442	2035.88	-3.48808
A_22_P00012445	1.13433e-05	25.0432	279.58	-3.48077
A_33_P3254510	7.76248e-07	87.8854	975.484	-3.47242
A_33_P3297618	1.67854e-05	1.4854	16.376	-3.46266
A_21_P0007623	2.59102e-05	3.07514	33.7902	-3.45788
A_23_P124946	1.14918e-06	22.2992	242.73	-3.44429
A_23_P163567	1.87256e-05	53.134	573.051	-3.43096
A_32_P222460	6.18997e-06	13.7168	146.783	-3.41967
A_33_P3355688	2.3797e-05	4.45894	47.5925	-3.41596
A_23_P86532	2.56958e-05	19.905	211.394	-3.40873
A_33_P3383836	2.41548e-06	25.6556	272.146	-3.40704
A_23_P102988	2.19464e-07	75.2158	791.512	-3.3955
A_23_P356646	6.16469e-06	49.9841	524.471	-3.39132
A_24_P89843	1.80127e-06	667.231	6978.67	-3.38669
A_33_P3317752	2.33758e-05	27.6673	288.981	-3.38472
A_22_P00019468	9.3063e-06	21.8384	227.956	-3.38381
A_22_P00022944	2.29172e-05	10.7067	111.452	-3.37983
A_21_P0010847	7.0554e-06	35.2494	366.069	-3.37645
A_21_P0002261	1.51027e-05	1.80172	18.6975	-3.37539
A_21_P0009058	7.77537e-06	1.43412	14.731	-3.36063
A_22_P00023620	1.64398e-06	14.4781	148.437	-3.35791
A_22_P00005363	4.56504e-06	96.4125	986.516	-3.35505
A_33_P3842770	1.58794e-05	142.007	1452.4	-3.3544
A_33_P3363485	5.83387e-06	159.746	1630.1	-3.35111
A_33_P3281686	4.84386e-06	29.8806	304.233	-3.34789
A_23_P4679	1.65015e-06	302.334	3017.82	-3.31929
A_33_P3351150	1.94035e-06	13.9087	138.786	-3.31881
A_21_P0007505	1.82767e-06	99.8743	991.66	-3.31166
A_21_P0006580	3.95097e-06	254.462	2505.49	-3.29957
A_22_P00005503	5.69592e-08	17.1182	167.818	-3.29329
A_33_P3292230	2.25684e-05	2.16697	21.2332	-3.29257
A_21_P0001097	2.22269e-05	10.4774	102.08	-3.28435
A_33_P3340802	4.51625e-07	25.6987	248.175	-3.27159
A_22_P00006253	9.55031e-06	29.0945	273.551	-3.23299
A_23_P406702	4.98036e-06	455.253	4268.15	-3.22887
A_22_P00011155	2.55144e-06	1.46296	13.685	-3.22563
A_32_P86245	1.64791e-05	83.9067	784.706	-3.22529
A_23_P417113	1.32478e-06	94.3978	873.52	-3.21001
A_22_P00009322	6.52548e-06	16.3819	150.705	-3.20155
A_21_P0000222	2.84702e-06	47.2196	433.581	-3.19884
A_23_P24234	2.28092e-05	10.6903	98.0587	-3.19734
A_22_P00010100	5.68434e-06	1.56516	14.2002	-3.18153
A_21_P0014175	2.66064e-07	227.737	2055.54	-3.17408
A_22_P00018205	1.58052e-08	34.4341	307.031	-3.15648
A_24_P156049	3.1758e-06	656.281	5802.03	-3.14417
A_23_P53663	2.3204e-05	492.804	4343.54	-3.13979
A_24_P272310	1.53799e-06	145.109	1269.73	-3.12932
A_33_P3337727	9.45013e-06	5.54354	48.0334	-3.11516
A_33_P3407314	2.68353e-05	3.76228	31.9036	-3.08404
A_23_P19778	1.14939e-08	178.828	1514.01	-3.08173
A_21_P0013167	7.58307e-06	1.80918	15.2038	-3.07103
A_22_P00015227	2.72687e-05	7.41136	61.872	-3.06148
A_24_P202581	1.20883e-05	127.601	1059.36	-3.05348
A_21_P0006773	1.74452e-05	1.60649	13.2535	-3.04439
A_24_P291231	1.77003e-06	26.8873	219.789	-3.03112
A_33_P3277965	5.37234e-06	28.7715	233.019	-3.01774
A_23_P36888	2.36046e-05	55.4767	448.291	-3.01448
A_23_P168951	4.22364e-06	165.456	1333.78	-3.011
A_33_P3395848	1.59753e-05	29.4051	235.587	-3.00212
A_33_P3780834	8.90386e-06	1.47028	11.7362	-2.9968
A_33_P3315733	7.11531e-06	110.501	873.817	-2.98328
A_23_P74320	6.50829e-07	311.81	2464.68	-2.98266
A_33_P3262717	1.28819e-05	45.3206	357.562	-2.97995
A_21_P0009019	5.46957e-06	1.459	11.4938	-2.97781
A_33_P3353622	1.83093e-05	15.9674	125.311	-2.9723
A_33_P3246153	1.07211e-05	1.27259	9.97751	-2.97091
A_24_P405054	6.16872e-06	177.815	1387.6	-2.96414
A_21_P0004737	1.07575e-06	1.37126	10.6881	-2.96243
A_24_P380061	3.82718e-06	6.04672	47.0594	-2.96026
A_21_P0004276	2.45649e-05	36.082	277.435	-2.9428
A_24_P942370	1.051e-05	15.7703	119.626	-2.92325
A_22_P00000415	7.31015e-06	5.74243	43.5301	-2.92228
A_33_P3404829	1.33791e-05	2.79044	21.039	-2.9145
A_22_P00002171	1.14019e-05	28.5004	207.784	-2.86603
A_24_P297537	9.56551e-07	33.7081	244.74	-2.86008
A_21_P0000207	1.01196e-05	75.0632	543.396	-2.85582
A_32_P78295	8.0021e-06	52.3746	377.482	-2.84947
A_22_P00002113	1.18086e-05	1.64997	11.8398	-2.84314
A_23_P154874	1.48025e-05	169.393	1199.5	-2.82399
A_22_P00019728	2.11194e-05	10.2781	71.7766	-2.80394
A_33_P3294382	2.4384e-05	1.88781	13.1222	-2.79723
A_21_P0006489	1.40832e-06	1.30717	9.00248	-2.78387
A_23_P406785	3.65148e-06	28.2165	193.865	-2.78044
A_33_P3210880	8.67331e-06	14.9791	102.876	-2.77989
A_22_P00011363	2.62638e-05	7.34716	50.2261	-2.77318
A_21_P0006224	1.46742e-05	2.50933	17.0498	-2.76438
A_23_P110362	1.2694e-06	506.465	3439.82	-2.7638
A_21_P0014149	2.42958e-05	17.881	120.173	-2.74862
A_21_P0013578	7.33187e-06	17.115	114.022	-2.73597
A_23_P10135	2.11202e-05	1031.32	6827.43	-2.72685
A_33_P3393617	3.71985e-08	1.1938	7.72635	-2.69423
A_23_P147109	2.5296e-05	38.1343	246.787	-2.6941
A_23_P99741	1.5614e-05	42.1144	269.744	-2.67921
A_33_P3381943	2.02911e-05	114.317	729.334	-2.67354
A_22_P00006234	8.57547e-06	8.39162	53.1397	-2.66277
A_19_P00809992	2.59185e-05	174.232	1100.54	-2.65913
A_33_P3290573	4.28809e-06	248.77	1562.94	-2.65138
A_21_P0005208	6.83051e-06	13.3923	82.9608	-2.63103
A_23_P408239	2.18754e-05	121.502	749.092	-2.62416
A_22_P00003263	1.34351e-05	3.1166	19.1631	-2.62028
A_23_P68059	2.52032e-06	550.771	3346.42	-2.60309
A_33_P3232204	6.79017e-06	41.3733	251.343	-2.60288
A_33_P3413483	8.70443e-07	106.855	649.092	-2.60277
A_22_P00017046	4.73528e-06	1.52076	9.12515	-2.58505
A_33_P3362900	3.28552e-06	487.622	2916.32	-2.58031
A_33_P3424856	4.50476e-06	44.4038	265.401	-2.57942
A_33_P3376116	2.81957e-05	49.2967	292.342	-2.56809
A_21_P0014511	9.67518e-06	20.3756	119.73	-2.55488
A_22_P00025763	8.36204e-08	1.29864	7.63053	-2.55478
A_21_P0012247	5.69958e-06	158.982	927.322	-2.54421
A_23_P96209	9.49656e-07	481.453	2783.84	-2.53161
A_24_P143492	2.86028e-06	130.667	746.26	-2.51378
A_24_P340853	2.73831e-05	10.0552	57.3472	-2.51178
A_22_P00003758	9.08037e-06	7.89186	44.512	-2.49576
A_33_P3273324	1.12123e-05	42.2108	237.535	-2.49246
A_22_P00014553	1.51783e-05	145.321	808.992	-2.47688
A_23_P27894	2.36464e-06	536.95	2941.96	-2.45392
A_21_P0012305	3.40549e-06	27.3253	147.527	-2.43267
A_33_P3264740	1.38914e-05	1.46487	7.87726	-2.42692
A_33_P3219429	9.38774e-06	954.289	5097.54	-2.4173
A_24_P226355	3.88291e-06	126.387	671.187	-2.40887
A_21_P0004196	2.14028e-05	1.88539	9.94155	-2.39861
A_32_P234827	2.14017e-05	1333.45	7002.83	-2.39277
A_22_P00016421	8.47626e-06	12.3668	64.1059	-2.37399
A_33_P3214343	2.36591e-06	48.2481	247.455	-2.35862
A_24_P212531	1.72949e-05	122.377	624.326	-2.35096
A_21_P0011129	1.84918e-05	178.386	906.165	-2.34477
A_22_P00022439	4.15241e-06	28.292	143.68	-2.3444
A_33_P3414362	1.7267e-05	173.984	879.811	-2.33824
A_22_P00017781	1.15463e-05	68.4604	341.555	-2.31878
A_23_P389897	2.83561e-05	81.4313	404.869	-2.3138
A_19_P00808033	1.63073e-05	74.3094	363.469	-2.29022
A_21_P0000242	2.8144e-06	210.174	1016.17	-2.27348
A_33_P3293573	2.80018e-05	2455.02	11753	-2.25923
A_23_P415827	1.04649e-05	1071.33	5099.75	-2.25103
A_23_P48826	2.05343e-05	93.3309	440.572	-2.23895
A_33_P3227556	1.97218e-05	557.329	2629.96	-2.23844
A_23_P111487	2.10415e-05	210.051	978.979	-2.22054
A_32_P234145	2.23293e-06	10.5422	48.9567	-2.21532
A_23_P318420	1.05555e-06	216.713	965.419	-2.15537
A_33_P3290707	2.2565e-06	58.2193	257.379	-2.14432
A_22_P00002476	8.85976e-06	10.1328	44.5931	-2.13778
A_23_P83200	9.89792e-06	37.7098	165.418	-2.1331
A_21_P0007108	1.16172e-05	30.2555	129.141	-2.09368
A_33_P3332081	4.36235e-07	637.775	2695.27	-2.07931
A_33_P3321085	3.87614e-07	1.26483	5.32309	-2.07332
A_33_P3300158	1.71179e-05	13.659	56.3831	-2.04541
A_24_P144773	1.47409e-05	56.1452	231.335	-2.04275
A_23_P250122	7.27391e-06	968.723	3985.77	-2.0407
A_33_P3320782	2.95002e-05	31.2279	124.742	-1.99804
A_23_P170498	6.96205e-06	1249.04	4909.61	-1.97479
A_24_P290354	2.76044e-05	861.841	3370.64	-1.96753
A_22_P00002248	1.53777e-05	168.574	657.964	-1.96462
A_24_P403734	1.7428e-05	1297.1	4930.19	-1.92635
A_21_P0004681	9.35598e-06	14.0124	52.3334	-1.90103
A_33_P3368540	1.31587e-05	205.451	763.944	-1.89468
A_33_P3321689	1.19041e-05	127.828	472.469	-1.88602
A_24_P929369	5.18762e-06	363.674	1339.34	-1.8808
A_23_P8522	6.05315e-06	530.091	1941.66	-1.87298
A_24_P165595	1.54042e-05	229.812	836.142	-1.8633
A_23_P140035	2.26975e-05	568.642	2062.34	-1.85869
A_23_P23719	3.92332e-06	1831.29	6638.57	-1.85801
A_24_P74070	2.30557e-05	319.115	1124.94	-1.81771
A_23_P147641	1.85067e-07	415.015	1461.33	-1.81605
A_33_P3305780	8.81679e-06	16.0869	55.2429	-1.7799
A_23_P167509	5.1343e-07	215.752	738.001	-1.77425
A_23_P217968	2.26117e-05	188.105	629.557	-1.7428
A_24_P577694	2.73551e-05	347.706	1146.73	-1.72158
A_33_P3307903	2.35178e-05	223.229	708.641	-1.66653
A_33_P3210585	1.16885e-06	1564.16	4912.54	-1.65109
A_32_P215179	2.12492e-05	473.238	1473.37	-1.63848
A_33_P3269588	9.17211e-06	1166.28	3488.1	-1.58053
A_33_P3333667	2.84975e-05	42.5993	125.992	-1.56443
A_23_P66715	6.42584e-06	229.755	647.364	-1.49448
A_23_P2203	1.41079e-05	100.083	277.867	-1.47319
A_24_P579356	7.32538e-06	76.7018	190.367	-1.31145
A_22_P00023892	2.57511e-05	1.3719	3.38251	-1.30192
A_23_P104109	2.37433e-05	476.397	1125.9	-1.24085
A_23_P354074	2.19434e-05	352.839	824.827	-1.22508
A_23_P117580	2.63191e-05	19.3678	42.8841	-1.14679
A_33_P3357087	2.02049e-06	1936.45	4182.13	-1.11082
A_23_P257423	1.01269e-05	231.76	492.327	-1.08698
A_21_P0006479	9.64267e-06	1.24999	1.99278	-0.672867
A_23_P16630	1.17789e-05	1.26252	2.01021	-0.671038
A_33_P3369178	2.50475e-05	1.26704	1.98391	-0.646883
A_23_P23155	1.32619e-05	1.31014	1.95778	-0.57949
A_22_P00021737	2.15562e-06	1.20194	1.79574	-0.579208
A_33_P3396686	2.97316e-06	1.20354	1.77883	-0.563648
A_22_P00006350	2.96231e-05	1.21417	1.79194	-0.561551
A_22_P00012641	1.9386e-08	1.19513	1.76065	-0.558945
A_32_P902957	1.82007e-07	1.19228	1.75428	-0.557153
A_22_P00022023	3.81344e-06	1.21846	1.79277	-0.55713
A_33_P3362242	2.92411e-05	1.23632	1.81644	-0.555056
A_33_P3379896	5.6328e-06	1.19439	1.7479	-0.549347
A_24_P200219	8.84704e-06	1.26224	1.84285	-0.545949
A_33_P3337549	2.74057e-06	1.20561	1.75874	-0.544775
A_21_P0013015	2.383e-05	1.21301	1.76602	-0.54191
A_21_P0004610	3.02424e-06	1.19939	1.73804	-0.53516
A_33_P3523583	4.14471e-06	1.26902	1.83486	-0.53195
A_21_P0011243	1.65612e-05	1.20159	1.73722	-0.531838
A_22_P00023882	8.85211e-07	1.21773	1.76027	-0.531607
A_21_P0004925	1.95069e-05	1.22488	1.76885	-0.530167
A_22_P00012657	2.41788e-05	1.26244	1.8165	-0.524939
A_21_P0009671	2.65932e-09	1.19563	1.71911	-0.523889
A_22_P00012121	8.66541e-07	1.1854	1.70357	-0.523186
A_19_P00316454	4.5664e-07	1.21703	1.74786	-0.522226
A_22_P00011175	2.01677e-05	1.25964	1.80903	-0.522211
A_33_P3314515	3.73673e-08	1.21754	1.7479	-0.521656
A_33_P3396956	6.16018e-07	1.18891	1.70382	-0.51913
A_33_P3509019	2.22506e-05	1.22328	1.75156	-0.517887
A_21_P0005283	5.24592e-06	1.24664	1.78493	-0.517819
A_21_P0010495	2.65154e-06	1.24568	1.781	-0.515755
A_21_P0003738	1.26533e-06	1.20276	1.71798	-0.514355
A_21_P0011820	1.69017e-05	1.22612	1.75114	-0.514195
A_21_P0014868	4.71363e-06	1.2342	1.76229	-0.513872
A_23_P113613	2.179e-05	1.20202	1.71611	-0.513677
A_21_P0003094	2.34176e-05	1.20138	1.71498	-0.513495
A_21_P0012715	1.29589e-06	1.21368	1.73132	-0.512482
A_33_P3309031	1.75514e-05	1.25486	1.78967	-0.512172
A_22_P00003621	3.60257e-06	1.21516	1.73179	-0.511114
A_22_P00000970	2.40148e-05	1.26041	1.7943	-0.509532
A_21_P0008256	1.59493e-06	1.21991	1.7358	-0.508819
A_21_P0006770	1.90826e-05	1.22316	1.73808	-0.506886
A_22_P00025900	1.47785e-08	1.18418	1.68073	-0.505199
A_22_P00007925	1.69011e-05	1.22523	1.73108	-0.498618
A_21_P0001148	1.16149e-06	1.21518	1.71044	-0.493204
A_21_P0007047	3.21445e-07	1.22261	1.71994	-0.492391
A_21_P0010180	3.22031e-07	1.20431	1.69298	-0.491358
A_21_P0004054	2.89622e-07	1.24585	1.7507	-0.490802
A_33_P3414967	3.00104e-06	1.26935	1.78171	-0.489174
A_33_P3392142	8.49886e-06	1.21288	1.7002	-0.487263
A_21_P0005975	1.60045e-05	1.36332	1.91	-0.486452
A_22_P00018354	9.66417e-07	1.24846	1.74888	-0.48628
A_33_P3328564	2.22019e-05	1.22645	1.70963	-0.47919
A_24_P331675	2.1168e-05	1.21732	1.69658	-0.478928
A_33_P3267395	2.52516e-07	1.22862	1.71174	-0.478428
A_22_P00008640	1.60106e-05	1.23228	1.71482	-0.476724
A_23_P47019	1.53693e-05	1.23383	1.71561	-0.475584
A_21_P0005450	2.57534e-05	1.24803	1.73106	-0.472013
A_33_P3368044	2.84284e-06	1.27154	1.7606	-0.469491
A_21_P0004342	2.97021e-05	1.28886	1.78348	-0.468594
A_21_P0002509	7.73575e-06	1.25031	1.72721	-0.46616
A_33_P3269403	1.30315e-05	1.2496	1.72576	-0.465757
A_22_P00016848	2.06118e-05	1.2569	1.73148	-0.46213
A_23_P19529	8.18177e-07	1.2781	1.76059	-0.462058
A_33_P3258462	1.27351e-07	1.22579	1.68736	-0.461053
A_33_P3321622	1.21352e-05	1.26496	1.73716	-0.457638
A_22_P00019889	8.42128e-06	1.27913	1.73732	-0.441701
A_22_P00004647	2.01705e-05	1.27542	1.7101	-0.423115
A_24_P926631	2.97843e-06	1.34741	1.77671	-0.399015
A_22_P00022636	1.91188e-05	1.29814	1.71123	-0.398596
A_22_P00011154	2.68579e-05	1.34171	1.74016	-0.375148
A_22_P00021765	1.45701e-06	1.32609	1.71068	-0.367393
A_33_P3405870	4.54594e-06	1.30332	1.67072	-0.358273
A_22_P00017126	1.04669e-05	1.32619	1.69993	-0.358194
A_22_P00001991	1.82425e-06	1.33514	1.69565	-0.344855
