## Supplementary table for "CGGBP1 from higher amniotes restricts cytosine methylation and drives a GC-bias in transcription factor binding sites at repressed promoters": Table_S23.xlsx

### Sheet: Table S23
	Table S23: Gg vs Ev repressed genes from top 1000 DEG (at 40°C)
Probe ID	TTEST Gg 40°C vs Ev 40°C	Geometric mean Gg 40°C	Geometric mean Ev 40°C	M value (geomean)
A_23_P384023	7.51423e-06	2.26671	76788.1	-15.048
A_23_P393099	4.51324e-06	0.765987	15898	-14.3412
A_22_P00015266	6.16988e-06	0.914525	10707.7	-13.5153
A_21_P0014561	1.38344e-05	0.922918	10433.1	-13.4646
A_21_P0001396	3.3708e-06	0.975084	7468.62	-12.903
A_22_P00014474	3.52177e-06	0.950021	7069.37	-12.8613
A_23_P410115	6.98849e-06	1.3393	9864.32	-12.8465
A_21_P0012616	3.75808e-10	21.9558	148597	-12.7245
A_22_P00016610	2.38069e-06	1.14416	4716.76	-12.0093
A_21_P0006111	1.504e-06	1.02585	3431.64	-11.7079
A_21_P0003326	1.33066e-05	0.789087	2325.86	-11.5253
A_33_P3289093	3.97701e-06	0.889348	2559.8	-11.491
A_24_P100650	7.50822e-06	0.855482	2312.64	-11.4005
A_33_P3375553	1.5265e-05	1.35185	3236.95	-11.2255
A_21_P0000646	7.27862e-06	0.922806	2036.62	-11.1079
A_21_P0010154	7.84896e-07	0.801285	1714.53	-11.0632
A_22_P00008427	7.82632e-06	1.47754	2500.18	-10.7246
A_23_P415395	9.95745e-06	0.799284	1312.3	-10.6811
A_21_P0001796	7.10176e-06	1.06969	1532.61	-10.4846
A_33_P3271725	1.58042e-06	1.31916	1858.78	-10.4605
A_33_P3635527	1.21196e-05	0.974274	1166.81	-10.226
A_22_P00009824	4.75331e-06	4.73987	4234.51	-9.80313
A_21_P0005052	1.40317e-05	2.60204	2283.38	-9.77731
A_22_P00004404	7.31333e-06	1.21359	781.253	-9.33036
A_22_P00024399	3.30378e-06	0.887497	567.736	-9.32126
A_33_P3277953	5.35571e-06	7.85648	4186.06	-9.05749
A_33_P3259253	8.45128e-06	8.77449	3930.31	-8.80711
A_21_P0001894	7.69458e-06	0.791213	351.153	-8.79382
A_33_P3246438	9.86003e-06	5.06143	2052.88	-8.66389
A_21_P0006372	2.32394e-08	1.17905	433.497	-8.52225
A_23_P21207	3.59999e-06	14.4397	5043.85	-8.44834
A_21_P0011738	7.82209e-06	2.2351	745.042	-8.38084
A_22_P00011802	1.24775e-05	0.891725	294.293	-8.36644
A_21_P0001609	1.48104e-05	1.09701	348.818	-8.31275
A_33_P3362831	9.80312e-06	0.854264	270.737	-8.308
A_33_P3351495	4.05388e-06	0.929436	277.633	-8.22261
A_33_P3567892	7.42403e-06	1.7029	494.098	-8.18066
A_21_P0006685	1.39689e-06	2.59743	747.635	-8.16911
A_32_P8546	3.32606e-07	1.68515	433.611	-8.00738
A_22_P00006863	1.97943e-06	0.852839	194.866	-7.83599
A_21_P0008521	1.28253e-05	1.63008	358.139	-7.77943
A_22_P00007383	2.14878e-07	0.896624	183.12	-7.67407
A_22_P00018823	7.73604e-06	2.84739	573.373	-7.65369
A_22_P00022536	1.51701e-05	2.15863	423.941	-7.6176
A_21_P0000938	6.11809e-06	3.14829	611.083	-7.60066
A_21_P0009089	6.77643e-07	1.19069	230.458	-7.59656
A_21_P0003810	1.18339e-05	1.05589	182.716	-7.435
A_23_P355510	1.12414e-05	5.93474	1008.3	-7.40853
A_33_P3302320	7.18415e-06	3.20053	541.898	-7.40357
A_33_P3245952	1.10937e-05	0.92269	154.296	-7.38564
A_22_P00013435	2.75097e-11	0.93536	151.019	-7.33499
A_21_P0012843	1.01432e-05	0.851044	131.543	-7.27208
A_33_P3318993	3.20287e-06	1.08336	166.267	-7.26184
A_23_P327562	4.07643e-09	1.90231	282.905	-7.21642
A_33_P3839820	7.9796e-06	3.16425	446.52	-7.14072
A_33_P3327192	1.13279e-06	1.94811	270.277	-7.11622
A_23_P23279	8.8079e-06	0.749534	97.8688	-7.02871
A_21_P0005127	9.40301e-06	3.24888	393.733	-6.92113
A_22_P00001817	7.59292e-06	2.30818	243.199	-6.71924
A_24_P36299	6.72822e-06	9.29525	941.713	-6.66265
A_33_P3282359	3.47844e-06	6.86051	679.793	-6.63064
A_24_P791040	1.36164e-08	6.70729	608.156	-6.50257
A_33_P3867584	4.66141e-10	1.01969	85.659	-6.3924
A_22_P00011291	4.69786e-07	1.26417	105.998	-6.38971
A_22_P00024099	2.01506e-06	0.854324	70.6446	-6.36965
A_22_P00001072	5.28964e-06	1.12691	90.4962	-6.32741
A_24_P263956	1.10287e-05	298.615	23382.2	-6.29098
A_33_P3373014	7.72019e-06	0.935193	73.178	-6.29
A_22_P00015425	6.5935e-06	0.794359	61.7285	-6.28
A_33_P3358943	1.51421e-10	7.24253	555.138	-6.26021
A_21_P0010590	1.04128e-06	3.6025	273.551	-6.24667
A_21_P0011783	1.94391e-06	1.7419	127.213	-6.19044
A_22_P00006635	1.15242e-08	1.02557	73.8524	-6.17015
A_22_P00011608	2.89012e-06	6.05027	403.119	-6.05806
A_19_P00321782	1.47696e-05	2.12613	141.116	-6.05251
A_21_P0012827	1.32633e-05	2.20279	145.621	-6.04674
A_21_P0008705	2.97838e-09	4.02463	264.561	-6.0386
A_21_P0002441	1.78423e-06	1.36583	85.3475	-5.96549
A_21_P0007547	4.54913e-06	4.94744	304.548	-5.94384
A_22_P00008001	5.54366e-06	1.17133	69.7667	-5.89631
A_23_P105730	9.96149e-06	21.1332	1232.45	-5.86587
A_21_P0003486	1.04693e-05	1.88582	108.476	-5.84604
A_19_P00326808	4.95034e-06	8.91795	508.55	-5.83353
A_33_P3290328	4.26383e-07	55.9234	3105.61	-5.79528
A_24_P154868	1.90105e-06	1.5442	84.0421	-5.76618
A_22_P00017562	1.28517e-05	1.22245	64.7391	-5.72679
A_22_P00007227	4.89834e-07	1.5845	81.4207	-5.6833
A_22_P00012589	6.0262e-06	17.956	919.188	-5.67782
A_22_P00024535	4.40582e-07	1.85781	93.6598	-5.65576
A_22_P00004869	2.47993e-06	86.381	4353.69	-5.65538
A_24_P192914	1.50984e-05	2.59834	129.788	-5.64242
A_21_P0000915	7.04248e-07	1.09957	52.4304	-5.57539
A_24_P145629	1.90125e-07	27.0263	1270.53	-5.55492
A_24_P144439	5.05588e-07	0.903051	42.4311	-5.55417
A_33_P3384272	9.73451e-07	0.937474	43.6351	-5.54057
A_21_P0004087	9.07064e-06	0.763207	34.956	-5.51732
A_21_P0002208	2.14548e-07	2.26265	99.4954	-5.45854
A_23_P315991	2.16421e-07	1.12746	48.8711	-5.43783
A_33_P3226800	1.31673e-06	1.15645	50.0259	-5.4349
A_23_P164011	2.21297e-08	1.17719	49.8316	-5.40364
A_22_P00002444	6.7808e-07	1.24178	51.4327	-5.3722
A_22_P00011677	1.96363e-08	3.42528	126.464	-5.20636
A_33_P3380311	1.70579e-06	2.9705	108.781	-5.19459
A_21_P0012358	1.84447e-07	1.70604	62.0166	-5.18393
A_23_P203475	2.15739e-08	3.65576	123.344	-5.07637
A_21_P0012500	3.85124e-07	12.9165	425.727	-5.04265
A_33_P3420426	1.37025e-05	88.9614	2912.01	-5.03269
A_33_P3216625	3.81341e-06	1.42498	46.498	-5.02816
A_33_P3268144	6.91773e-06	46.7095	1499.21	-5.00435
A_33_P3392537	8.40811e-07	2.2418	70.7253	-4.9795
A_21_P0013366	5.57138e-08	1.39185	43.8491	-4.97748
A_21_P0014456	1.35935e-08	9.31159	289.123	-4.95651
A_21_P0007174	1.14583e-06	1.41582	43.7041	-4.94806
A_23_P39454	2.42921e-07	8.69056	264.508	-4.92772
A_24_P208436	8.32144e-06	3.00813	90.2301	-4.90667
A_24_P187351	3.49347e-06	6.61465	198.394	-4.90656
A_22_P00016748	8.15659e-06	1.02781	30.3516	-4.88413
A_22_P00010889	7.89878e-06	2.3069	68.0091	-4.8817
A_33_P3416814	2.53409e-06	2.92923	85.0529	-4.85977
A_22_P00023999	8.92927e-07	87.3394	2533.83	-4.85854
A_21_P0009739	1.08583e-05	21.7662	630.153	-4.85554
A_24_P35400	1.05958e-06	10.8521	310.596	-4.83899
A_21_P0014368	1.23436e-05	7.42615	211.506	-4.83194
A_23_P73511	1.34453e-05	156.553	4444.55	-4.82731
A_21_P0009490	9.46568e-07	1.05598	29.3664	-4.79752
A_22_P00004263	6.39487e-06	5.57629	152.291	-4.77138
A_33_P3381490	8.66756e-07	0.873329	23.7717	-4.76658
A_33_P3305438	1.35828e-07	4.37597	118.581	-4.76013
A_23_P131990	1.07372e-05	1.89084	48.9292	-4.6936
A_33_P3313825	6.52741e-08	9.40162	241.495	-4.68294
A_33_P3323501	8.95702e-06	1.39314	35.3861	-4.66677
A_33_P3280317	3.7368e-06	0.935489	23.6614	-4.66067
A_33_P3286041	1.18167e-05	350.19	8854.44	-4.66019
A_24_P49517	2.76617e-09	29.9377	753.989	-4.65451
A_33_P3276913	3.89285e-06	31.0724	776.109	-4.64255
A_22_P00006458	3.94785e-06	1.93162	48.0334	-4.63616
A_23_P101374	9.70787e-06	52.4937	1261.56	-4.58692
A_22_P00003337	9.67077e-06	1.25237	29.0674	-4.53667
A_23_P23783	6.6645e-07	0.921628	21.3678	-4.53511
A_22_P00009276	3.20561e-07	1.21606	28.0747	-4.52898
A_33_P3283984	6.1478e-06	5.53274	125.41	-4.50251
A_24_P231026	3.6114e-06	1.93486	43.7216	-4.49805
A_23_P333063	1.7761e-06	209.417	4724.49	-4.49571
A_23_P393758	2.4868e-06	258.933	5820.81	-4.49057
A_22_P00012986	1.70749e-06	1.19513	26.7859	-4.48624
A_22_P00017278	7.22208e-06	1.71238	37.3572	-4.44731
A_33_P3885084	6.36376e-07	1.03346	22.483	-4.44328
A_22_P00003770	2.05948e-06	2.02502	44.0176	-4.44207
A_33_P3418326	2.414e-06	1.23954	26.7959	-4.43414
A_33_P3328883	7.89425e-06	0.74219	15.6487	-4.39811
A_21_P0009613	2.58017e-06	0.955765	19.4011	-4.34334
A_24_P244410	4.77552e-07	242.507	4917.6	-4.34186
A_21_P0006346	4.97431e-07	4.59548	92.7405	-4.33491
A_24_P191971	2.45176e-09	59.8737	1197.4	-4.32183
A_24_P13032	3.69374e-06	172.881	3377.05	-4.28791
A_21_P0000896	3.48385e-06	1.04062	20.0944	-4.27129
A_24_P548866	1.16697e-06	14.5891	276.896	-4.24638
A_33_P3313532	6.60784e-08	53.8675	954.053	-4.14658
A_21_P0001511	4.38221e-06	1.17215	20.6743	-4.1406
A_33_P3250767	1.28301e-08	18.4563	318.301	-4.10821
A_22_P00016467	3.18374e-07	1.04512	18.0191	-4.10778
A_23_P326474	2.30826e-07	6.98159	120.173	-4.10542
A_22_P00008425	1.18861e-05	1.12221	19.2204	-4.09822
A_33_P3310401	1.36109e-06	1.12615	19.0994	-4.08406
A_19_P00809992	8.10876e-07	83.5844	1406.7	-4.07293
A_24_P280897	6.02442e-07	83.3188	1388.43	-4.05867
A_22_P00013798	6.60146e-07	37.7946	628.489	-4.05564
A_33_P3303361	3.91814e-06	1.63364	26.9731	-4.04535
A_21_P0002270	3.87533e-06	4.92336	80.7439	-4.03564
A_24_P33895	9.33511e-06	268.889	4389.64	-4.02902
A_21_P0001124	5.83392e-08	20.5094	323.294	-3.97849
A_24_P126425	1.23941e-06	2.35345	37.021	-3.97549
A_33_P3408034	9.85802e-06	3.33504	51.8551	-3.95871
A_23_P420373	1.06878e-05	6.5739	101.946	-3.95491
A_23_P63870	4.42217e-07	75.7518	1165.13	-3.94307
A_21_P0000294	2.90332e-06	22.6065	346.154	-3.9366
A_23_P398372	7.28286e-06	115.953	1768.83	-3.93118
A_21_P0007320	7.92559e-07	58.8174	888.988	-3.91785
A_33_P3300142	5.29394e-06	2.69736	40.6475	-3.91354
A_23_P22096	3.5209e-06	254.768	3824.4	-3.90797
A_22_P00024077	1.032e-05	1.15774	17.1888	-3.89208
A_24_P555510	4.95571e-07	27.4797	407.982	-3.89207
A_23_P97112	4.1431e-06	1.73403	25.7343	-3.89149
A_21_P0014938	5.91275e-06	5.20628	77.1205	-3.88879
A_23_P121064	1.23473e-05	42.1272	623.889	-3.88847
A_22_P00013300	1.16822e-06	18.5123	272.756	-3.88105
A_22_P00023563	2.5519e-06	4.23658	61.9855	-3.87096
A_33_P3272402	4.82743e-06	5.84148	82.2788	-3.81612
A_24_P125839	1.11692e-07	77.2013	1073.66	-3.79777
A_22_P00020497	1.35887e-05	1.16474	15.9666	-3.77698
A_22_P00023913	4.20244e-06	7.30651	99.9539	-3.77401
A_33_P3240115	1.00594e-05	12.1199	164.149	-3.75956
A_33_P3263906	7.98948e-07	17.4805	235.587	-3.75244
A_21_P0014846	9.90865e-06	1.27803	16.8799	-3.72332
A_21_P0011423	3.33221e-07	23.7762	310.693	-3.7079
A_22_P00001894	8.26877e-06	2.5505	32.643	-3.67792
A_33_P3315239	5.67294e-06	3.41423	43.2978	-3.66466
A_33_P3376873	9.49592e-07	129.67	1625.08	-3.64759
A_22_P00006885	1.67046e-06	1.17815	14.731	-3.64426
A_24_P333571	1.36369e-05	14.9988	187.329	-3.64265
A_22_P00005310	1.84904e-07	0.822656	10.0345	-3.60853
A_33_P3398533	2.68335e-07	16.021	194.525	-3.60192
A_21_P0008791	1.20722e-05	6.81373	82.6638	-3.60074
A_22_P00013672	9.01566e-06	1.11017	13.2535	-3.57752
A_23_P306956	4.92237e-07	6.99523	83.3287	-3.57437
A_19_P00321575	5.68745e-08	1.04183	12.2669	-3.55757
A_23_P115838	1.05769e-05	126.423	1463.68	-3.53327
A_23_P256784	1.31057e-05	4.85844	55.7894	-3.52143
A_22_P00006343	4.11219e-06	1.05596	11.8398	-3.48702
A_21_P0006502	1.28734e-05	39.3616	439.904	-3.48233
A_22_P00012377	6.81884e-06	18.8821	209.485	-3.47175
A_24_P206604	2.10271e-07	16.7376	184.453	-3.46209
A_23_P155711	6.77422e-06	62.1952	681.081	-3.45295
A_22_P00006743	9.06705e-06	3.87638	41.3931	-3.41661
A_33_P3293888	3.94145e-07	34.0065	358.231	-3.39701
A_33_P3388865	7.92761e-07	5.18924	54.0516	-3.38074
A_33_P3366073	7.95925e-07	120.659	1255	-3.37868
A_21_P0013408	1.08159e-06	0.906978	9.42204	-3.3769
A_33_P3243832	3.3969e-07	60.444	621.325	-3.36168
A_33_P3374758	1.92373e-06	141.362	1437.59	-3.34618
A_23_P44436	8.30727e-07	1.04188	10.5639	-3.34188
A_19_P00322583	4.83831e-07	48.7088	486.258	-3.31947
A_21_P0007502	1.39486e-06	24.3257	242.805	-3.31925
A_23_P2705	3.90089e-06	36.6605	365.221	-3.31647
A_33_P3242733	9.88778e-09	82.6706	823.193	-3.31578
A_23_P83403	6.06394e-07	64.0689	630.086	-3.29785
A_23_P57364	5.83067e-06	3.78371	36.6977	-3.27781
A_23_P119789	9.77337e-08	41.1954	396.851	-3.26804
A_32_P225355	1.04355e-06	8.969	85.6187	-3.25491
A_23_P28120	4.19939e-06	31.5783	298.728	-3.24183
A_22_P00001785	2.84465e-06	1.1171	10.5649	-3.24145
A_21_P0003608	1.24438e-05	1.29957	12.2689	-3.2389
A_23_P130169	1.23397e-05	144.969	1323.55	-3.1906
A_21_P0014162	1.44012e-05	117.193	1048.97	-3.16201
A_23_P255714	6.16584e-06	44.9705	401.367	-3.15787
A_23_P215491	8.73868e-06	93.4248	830.559	-3.15221
A_33_P3368610	1.49871e-05	222.551	1935.94	-3.12083
A_23_P152678	9.19745e-06	94.5708	780.769	-3.04543
A_33_P3373745	1.89812e-06	47.1124	387.907	-3.04153
A_33_P3247205	1.95569e-07	183.674	1477.28	-3.00773
A_24_P213478	1.7881e-06	18.038	144.114	-2.9981
A_23_P78458	6.58839e-07	59.1271	465.807	-2.97784
A_33_P3224483	3.65318e-06	22.0611	173.209	-2.97294
A_23_P79978	1.49972e-05	10.8802	85.113	-2.96768
A_32_P919718	1.50929e-06	10.1439	79.1877	-2.96467
A_23_P330070	5.28502e-06	66.0194	514.751	-2.96291
A_23_P146084	1.73626e-08	199.638	1514.01	-2.92292
A_33_P3392123	8.52244e-07	148.96	1118.33	-2.90835
A_33_P3249364	3.6374e-06	5.46241	40.7896	-2.90059
A_33_P3329898	4.17766e-07	67.5211	504.197	-2.90058
A_33_P3256168	4.09769e-06	10.1568	75.6746	-2.89737
A_21_P0000182	4.69236e-06	36.2355	267.807	-2.88572
A_33_P3406961	3.56274e-06	95.4962	694.993	-2.86348
A_22_P00012059	6.19738e-06	7.63569	55.0292	-2.84937
A_33_P3418055	1.24411e-05	3.8478	27.7165	-2.84864
A_21_P0012379	3.61948e-06	67.9334	486.91	-2.84146
A_21_P0009386	2.56873e-06	32.4501	232.527	-2.84111
A_33_P3410935	1.15477e-05	479.265	3388.91	-2.82192
A_33_P3369799	1.18851e-05	31.3088	220.324	-2.81499
A_24_P394420	4.27138e-06	5.00665	34.966	-2.80404
A_23_P316531	6.13339e-06	4.83426	33.6334	-2.79853
A_33_P3420352	2.21343e-06	78.4784	542.073	-2.78812
A_33_P3265479	8.02625e-06	24.4441	164.025	-2.74635
A_22_P00023500	1.18336e-05	32.6198	218.252	-2.74217
A_23_P117778	1.68291e-06	250.6	1673.08	-2.73905
A_21_P0010294	1.46845e-05	2.32404	15.4472	-2.73264
A_22_P00014956	6.28895e-06	2.70658	17.5634	-2.69803
A_33_P3217103	8.75596e-07	36.904	238.835	-2.69417
A_22_P00003067	1.11355e-05	11.2218	71.6624	-2.67491
A_24_P135628	1.67833e-06	109.559	695.769	-2.6669
A_32_P196047	4.13835e-07	288.263	1824.76	-2.66225
A_22_P00012835	4.12934e-06	10.3705	64.1059	-2.62797
A_24_P262407	1.28578e-06	74.4385	455.072	-2.61197
A_23_P36562	9.73665e-06	167.217	1017.29	-2.60495
A_33_P3298785	4.33456e-06	28.5428	172.435	-2.59486
A_21_P0000876	4.32824e-06	772.852	4666.86	-2.59419
A_21_P0009393	6.44731e-06	48.416	277.435	-2.51859
A_22_P00018325	2.95841e-06	12.8381	68.5641	-2.41702
A_23_P434352	9.8013e-06	1020.55	5395.68	-2.40246
A_21_P0011565	3.94655e-06	0.937584	4.90495	-2.38722
A_21_P0000867	2.52006e-06	193.634	1009.21	-2.38182
A_33_P3366301	5.76671e-06	49.8613	253.928	-2.34843
A_22_P00002813	1.68066e-07	25.3862	125.448	-2.30497
A_33_P3267186	3.59147e-06	78.3892	384.685	-2.29495
A_21_P0000529	6.54519e-06	7.83257	37.8136	-2.27135
A_33_P3367970	1.55695e-06	12.6555	60.6576	-2.26092
A_33_P3404014	3.38714e-07	10.3118	48.1154	-2.22221
A_33_P3240757	8.13774e-06	32.6052	150.942	-2.21082
A_23_P85969	2.94047e-06	1018.26	4614.97	-2.18022
A_22_P00001976	2.21117e-06	26.1638	114.022	-2.12366
A_33_P3234197	1.15544e-05	126.21	547.32	-2.11656
A_32_P54475	5.93533e-06	113.334	489.394	-2.11041
A_33_P3276519	2.19285e-07	105.819	448.79	-2.08444
A_33_P3210379	8.82968e-07	603.961	2543.18	-2.07411
A_33_P3419458	4.72273e-06	114.339	477.411	-2.06191
A_33_P3273266	4.41345e-06	67.1782	265.401	-1.98211
A_24_P167877	6.77801e-06	6891.69	27160.1	-1.97856
A_23_P37391	2.16807e-06	314.55	1224.78	-1.96117
A_19_P00317449	3.07314e-06	591.355	2100.45	-1.8286
A_32_P22401	6.01389e-06	1966.43	6906.37	-1.81235
A_33_P3216994	2.17143e-06	47.8936	166.331	-1.79615
A_33_P3289218	1.35422e-05	49.4662	169.205	-1.77426
A_23_P352870	8.05847e-06	240.383	805.45	-1.74446
A_24_P36890	4.41056e-06	14.5492	47.8425	-1.71735
A_33_P3363016	1.35201e-06	26.1783	85.5408	-1.70824
A_33_P3421733	4.39037e-06	377.84	1149.72	-1.60544
A_23_P168812	1.37194e-05	12.5197	36.5176	-1.54439
A_33_P3394789	7.04918e-06	32.2297	93.9399	-1.54335
A_33_P3424800	1.29446e-05	716.998	2082.76	-1.53846
A_33_P3298349	1.02025e-05	86.4814	238.596	-1.46411
A_33_P6806243	5.20085e-06	0.804134	2.19782	-1.45056
A_22_P00015660	5.83203e-06	17.2382	46.6852	-1.43736
A_22_P00014508	1.1436e-05	0.846856	2.19433	-1.37359
A_22_P00009269	9.71613e-06	0.825669	2.12363	-1.3629
A_23_P19313	6.38073e-06	265.609	667.254	-1.32893
A_22_P00022182	1.1042e-06	0.802628	1.98884	-1.30913
A_22_P00011855	1.29215e-05	0.810476	1.96772	-1.27968
A_23_P327499	7.86328e-07	0.825292	1.98764	-1.26808
A_32_P41496	1.40218e-05	69.9122	168.14	-1.26605
A_32_P129120	3.14698e-06	0.790641	1.89148	-1.25842
A_21_P0003048	8.76755e-06	0.745653	1.77156	-1.24844
A_33_P3229107	6.20307e-07	0.833275	1.97351	-1.2439
A_22_P00011123	1.31231e-06	0.748035	1.7669	-1.24004
A_23_P141624	8.46563e-06	0.844838	1.99451	-1.23929
A_22_P00010518	2.77053e-06	0.820199	1.92123	-1.22799
A_21_P0009612	1.57727e-08	0.755339	1.76614	-1.2254
A_22_P00002314	1.00295e-05	0.777687	1.81685	-1.22418
A_21_P0011223	6.15691e-06	0.745154	1.74019	-1.22363
A_23_P90944	1.47487e-07	0.769962	1.79574	-1.22172
A_21_P0011096	2.63782e-06	0.756249	1.76141	-1.2198
A_23_P143902	3.5061e-07	0.792655	1.84285	-1.21717
A_22_P00009800	1.40001e-07	0.759555	1.76562	-1.21695
A_32_P489	3.5124e-07	0.748531	1.73958	-1.2166
A_22_P00025506	1.96841e-06	0.752808	1.74712	-1.21462
A_21_P0006764	2.60698e-06	0.750756	1.73716	-1.21031
A_22_P00024690	8.73621e-06	0.766813	1.77387	-1.20996
A_22_P00017817	8.82077e-06	0.747792	1.72844	-1.20876
A_22_P00020904	5.56574e-06	0.802519	1.85278	-1.20709
A_23_P14564	4.64615e-08	0.758252	1.74998	-1.20659
A_33_P3244895	2.66457e-09	0.748017	1.72576	-1.20609
A_19_P00321986	2.9285e-07	0.753687	1.73661	-1.20424
A_19_P00316257	4.04302e-07	0.790443	1.8199	-1.20313
A_21_P0009884	1.48162e-05	0.841621	1.93321	-1.19976
A_33_P3809497	2.69044e-07	0.750052	1.72271	-1.19962
A_21_P0011685	1.39562e-10	0.7577	1.73899	-1.19855
A_33_P3311660	8.28468e-06	0.747259	1.71118	-1.19531
A_21_P0003254	7.52587e-06	0.761845	1.74347	-1.19439
A_22_P00023484	2.32334e-08	0.769041	1.75902	-1.19364
A_21_P0009499	1.14096e-05	0.759138	1.73548	-1.1929
A_32_P399187	1.07206e-09	0.754835	1.72194	-1.1898
A_21_P0002480	3.03738e-08	0.766249	1.74735	-1.18929
A_24_P359671	3.93884e-11	0.746058	1.69918	-1.18748
A_22_P00016541	9.15319e-07	0.780971	1.7777	-1.18667
A_21_P0012702	2.63094e-06	0.783461	1.78316	-1.1865
A_22_P00006341	2.30854e-06	0.833521	1.89708	-1.18649
A_21_P0003931	1.84675e-06	0.760744	1.73132	-1.18639
A_22_P00021056	3.91094e-07	0.773083	1.75887	-1.18595
A_22_P00021245	6.86356e-07	0.769697	1.7511	-1.1859
A_33_P3421728	7.07995e-06	0.75537	1.71592	-1.18373
A_21_P0011973	8.00035e-07	0.757114	1.71775	-1.18194
A_32_P902957	2.03831e-07	0.75344	1.7082	-1.18091
A_23_P23090	2.04419e-06	0.778694	1.76494	-1.18049
A_21_P0009957	3.44187e-07	0.800317	1.81114	-1.17825
A_22_P00006646	1.07206e-09	0.756704	1.71165	-1.17759
A_33_P3523583	5.22245e-08	0.778919	1.76016	-1.17616
A_33_P3406547	2.56185e-06	0.777361	1.75581	-1.17548
A_33_P3353431	5.18153e-09	0.75463	1.70323	-1.17443
A_21_P0001949	1.36706e-08	0.751563	1.69583	-1.17402
A_22_P00013700	1.2817e-08	0.774656	1.7479	-1.17399
A_22_P00007819	6.72499e-06	0.789543	1.77883	-1.17184
A_21_P0003684	2.49391e-06	0.793924	1.78852	-1.1717
A_23_P402331	3.42668e-09	0.75199	1.69397	-1.17162
A_22_P00012311	1.87701e-07	0.756839	1.7044	-1.17121
A_22_P00021396	1.14629e-05	0.805671	1.81432	-1.17117
A_22_P00008865	5.22849e-07	0.761066	1.71239	-1.16991
A_33_P3230841	1.34036e-07	0.785423	1.76675	-1.16956
A_22_P00009117	2.52558e-08	0.755576	1.69935	-1.16933
A_33_P3271261	1.50514e-05	0.753581	1.69399	-1.16859
A_21_P0009658	6.13335e-06	0.759214	1.7063	-1.16829
A_23_P42855	1.20073e-05	0.782593	1.75874	-1.16821
A_21_P0006683	4.66807e-10	0.752926	1.69086	-1.16718
A_33_P3303305	1.11681e-07	0.779088	1.74925	-1.16688
A_21_P0005159	9.11788e-06	0.784656	1.76128	-1.16649
A_33_P3214393	9.52703e-09	0.763592	1.71375	-1.16628
A_22_P00005224	1.46839e-07	0.778835	1.74786	-1.1662
A_33_P3231342	4.24801e-09	0.777301	1.74176	-1.164
A_22_P00023854	3.09917e-08	0.780151	1.74804	-1.16391
A_32_P203066	5.90395e-06	0.793049	1.77671	-1.16372
A_23_P397248	6.49874e-08	0.75655	1.69451	-1.16336
A_22_P00014728	1.18234e-07	0.775526	1.73644	-1.16288
A_23_P151598	1.78835e-08	0.782627	1.75071	-1.16154
A_23_P19428	5.04042e-08	0.755617	1.69021	-1.16148
A_21_P0009276	3.99416e-09	0.760242	1.70053	-1.16145
A_21_P0007115	1.62441e-06	0.801831	1.79269	-1.16075
A_22_P00001733	1.21658e-06	0.80253	1.7939	-1.16047
A_32_P129752	4.09784e-06	0.839689	1.87693	-1.16045
A_33_P3462955	7.37458e-06	0.840185	1.87751	-1.16004
A_21_P0010481	5.59628e-06	0.7829	1.74748	-1.15838
A_23_P432947	1.34973e-06	0.770419	1.71919	-1.15801
A_33_P3397318	7.22986e-09	0.785365	1.75193	-1.15751
A_22_P00018590	9.75848e-06	0.846147	1.88741	-1.15743
A_22_P00017380	5.02037e-09	0.767068	1.70926	-1.15595
A_22_P00006400	1.11341e-05	0.787652	1.75195	-1.15333
A_21_P0005709	3.38377e-08	0.797718	1.77359	-1.15272
A_22_P00025536	2.46325e-09	0.759196	1.68788	-1.15267
A_21_P0010586	1.31858e-05	0.850337	1.8902	-1.15243
A_22_P00011624	1.07315e-08	0.784457	1.74354	-1.15226
A_21_P0004886	2.80408e-06	0.774019	1.71911	-1.15122
A_22_P00015367	5.64453e-09	0.762165	1.69234	-1.15084
A_22_P00016285	1.03841e-05	0.810635	1.79996	-1.15084
A_21_P0011575	7.89849e-08	0.781097	1.73287	-1.14959
A_22_P00000733	2.13403e-06	0.793606	1.7576	-1.14711
A_21_P0005961	1.5283e-07	0.804172	1.78079	-1.14694
A_33_P3800734	4.00506e-07	0.7971	1.76509	-1.14691
A_22_P00012714	1.03779e-09	0.774423	1.71475	-1.1468
A_22_P00001413	1.26796e-05	0.799982	1.77052	-1.14613
A_24_P901986	9.82706e-07	0.787933	1.74298	-1.14541
A_23_P72968	1.687e-06	0.86306	1.90909	-1.14535
A_33_P3405509	1.52412e-08	0.773192	1.7101	-1.14519
A_21_P0009782	2.69554e-09	0.765866	1.69318	-1.14457
A_33_P3247325	2.73011e-09	0.774802	1.71257	-1.14427
A_33_P3226780	2.17917e-08	0.785357	1.7358	-1.14418
A_23_P28224	6.78559e-06	0.844063	1.86498	-1.14374
A_21_P0000914	2.07895e-07	0.801892	1.77152	-1.14351
A_23_P1575	4.78259e-07	0.821244	1.8141	-1.14337
A_23_P28375	3.878e-06	452.809	1000.23	-1.14335
A_22_P00013134	6.13724e-10	0.76822	1.69663	-1.14308
A_23_P168339	9.27423e-08	0.815304	1.79881	-1.14163
A_22_P00017399	1.45979e-05	0.806482	1.77856	-1.14099
A_24_P110831	3.23683e-06	0.771495	1.70132	-1.14093
A_23_P212854	1.25855e-05	0.78622	1.73347	-1.14065
A_21_P0006427	1.20601e-08	0.765416	1.68736	-1.14046
A_22_P00004682	1.48746e-07	0.796741	1.75428	-1.1387
A_22_P00022888	4.5736e-08	0.775739	1.70737	-1.13813
A_21_P0002423	2.70763e-07	0.798781	1.75738	-1.13756
A_23_P91250	1.01803e-07	0.783666	1.72353	-1.13706
A_33_P3244651	2.21109e-07	0.787491	1.73179	-1.13693
A_22_P00016990	3.69879e-07	0.767429	1.68653	-1.13595
A_21_P0000902	1.0892e-05	0.819831	1.8015	-1.1358
A_21_P0004965	8.02875e-06	0.786789	1.7275	-1.13464
A_21_P0009935	6.12146e-09	0.781703	1.71589	-1.13426
A_32_P410753	6.37482e-06	0.829505	1.82057	-1.13407
A_21_P0005649	2.01754e-09	0.779508	1.70992	-1.13329
A_21_P0013040	1.5345e-10	0.770021	1.68878	-1.13301
A_23_P94412	1.19244e-05	0.861127	1.88488	-1.13018
A_33_P3384362	2.33728e-07	0.803632	1.759	-1.13015
A_23_P200728	1.09299e-06	0.800335	1.75134	-1.12978
A_23_P29057	1.12325e-05	0.824658	1.80456	-1.12978
A_21_P0004294	2.66851e-07	0.779067	1.70472	-1.12972
A_22_P00004004	5.52717e-09	0.777488	1.70087	-1.12938
A_21_P0002926	6.65794e-06	0.792063	1.73271	-1.12934
A_24_P388662	2.95895e-09	0.784221	1.71464	-1.12858
A_22_P00015331	3.65239e-09	0.773911	1.69077	-1.12744
A_21_P0012111	1.07294e-09	0.776706	1.69687	-1.12743
A_22_P00011197	5.42881e-06	0.795248	1.73585	-1.12617
A_21_P0014105	1.05174e-06	0.785269	1.7136	-1.12577
A_22_P00018626	3.15528e-07	0.807556	1.76188	-1.12548
A_22_P00016539	9.29632e-06	0.787543	1.71814	-1.12542
A_21_P0006725	3.91234e-06	0.785019	1.71257	-1.12536
A_22_P00017317	6.56872e-07	0.780029	1.70138	-1.12511
A_33_P3416807	7.38423e-06	0.882138	1.92388	-1.12494
A_22_P00021863	8.91313e-10	0.794479	1.73161	-1.12403
A_21_P0009104	1.41865e-06	0.782231	1.70396	-1.12322
A_22_P00003626	3.54569e-07	0.826303	1.79948	-1.12283
A_33_P3212709	2.84546e-06	0.77575	1.68741	-1.12115
A_21_P0008163	6.13367e-06	0.785625	1.70888	-1.12114
A_33_P3283734	1.56772e-06	0.804991	1.74928	-1.11972
A_23_P17548	2.14728e-06	0.814233	1.76885	-1.11929
A_21_P0000162	1.45184e-06	0.807303	1.75305	-1.11868
A_21_P0004679	7.53772e-09	0.794149	1.72299	-1.11744
A_22_P00018972	2.18788e-06	0.798881	1.73322	-1.1174
A_21_P0004967	5.50673e-06	0.811695	1.76084	-1.11725
A_24_P390909	5.96349e-06	0.789232	1.71183	-1.11701
A_21_P0004392	1.69018e-08	0.800663	1.73615	-1.11663
A_21_P0004221	1.14224e-06	0.804198	1.74335	-1.11624
A_22_P00005183	1.42813e-07	0.787951	1.70568	-1.11417
A_22_P00009587	7.2514e-07	0.784302	1.69665	-1.11321
A_22_P00004060	6.80178e-06	0.796029	1.72104	-1.11239
A_22_P00022242	1.44184e-05	0.809397	1.7479	-1.1107
A_21_P0002998	1.0855e-09	0.783247	1.69123	-1.11053
A_22_P00015437	4.56741e-07	0.79303	1.71211	-1.11032
A_21_P0005802	3.14387e-06	0.823094	1.77653	-1.10993
A_21_P0003397	4.13909e-08	0.793397	1.71044	-1.10825
A_33_P3368313	1.89352e-07	0.812152	1.75058	-1.10801
A_21_P0002983	1.34858e-05	0.868292	1.87113	-1.10765
A_23_P92334	4.53282e-06	0.837025	1.80326	-1.10726
A_22_P00016497	9.13866e-07	0.784345	1.68901	-1.10662
A_21_P0010404	2.07777e-06	0.791432	1.70206	-1.10474
A_22_P00007500	3.93809e-09	0.790613	1.70014	-1.10461
A_21_P0013377	5.47959e-06	0.841847	1.80985	-1.10424
A_21_P0011269	1.0398e-06	0.800124	1.71856	-1.1029
A_21_P0004429	2.13937e-06	0.841688	1.80577	-1.10126
A_21_P0001442	9.67153e-06	0.857282	1.83736	-1.0998
A_21_P0003417	4.16624e-06	0.795059	1.70249	-1.09851
A_19_P00318904	4.13414e-06	0.804002	1.71853	-1.09591
A_33_P3326882	2.24729e-07	0.799787	1.7092	-1.09563
A_22_P00003785	1.26124e-05	0.840768	1.79655	-1.09545
A_33_P3402419	3.67956e-07	0.82448	1.75988	-1.09392
A_33_P3229171	9.25483e-09	0.785191	1.67589	-1.09381
A_22_P00017595	4.51817e-06	0.811048	1.72999	-1.09291
A_22_P00020132	1.26951e-06	0.838036	1.78701	-1.09246
A_22_P00000803	9.50824e-06	0.788417	1.68069	-1.09202
A_21_P0002130	8.76887e-06	0.790405	1.68473	-1.09186
A_22_P00018892	1.61882e-06	0.797464	1.69396	-1.08691
A_22_P00000491	8.65151e-06	0.821316	1.74399	-1.08638
A_24_P281447	2.82836e-06	0.854979	1.81455	-1.08565
A_22_P00023135	9.95784e-07	0.831593	1.76483	-1.08558
A_33_P3399985	6.34229e-06	0.792615	1.68073	-1.0844
A_33_P3212849	7.20589e-07	0.824461	1.74775	-1.08398
A_33_P3423755	1.44368e-05	0.852858	1.80792	-1.08395
A_33_P3335710	2.1598e-07	0.805384	1.70541	-1.08237
A_22_P00005146	8.03539e-09	0.801437	1.69631	-1.08174
A_22_P00021032	1.04122e-05	0.827405	1.74998	-1.08067
A_19_P00321556	8.57521e-07	0.810961	1.71406	-1.07971
A_21_P0012645	1.2553e-05	0.821976	1.73681	-1.07927
A_33_P3285602	1.06899e-08	0.831266	1.75632	-1.07917
A_22_P00008067	4.44862e-06	0.829098	1.75103	-1.07859
A_33_P3384477	1.17237e-07	0.852907	1.79942	-1.07707
A_33_P6472878	8.61809e-06	0.855066	1.8031	-1.07637
A_21_P0013109	8.71583e-09	0.812585	1.71174	-1.07487
A_33_P3277973	1.72842e-06	0.804895	1.695	-1.07442
A_22_P00006644	3.25129e-06	0.815067	1.715	-1.07322
A_21_P0006362	1.17839e-08	0.83293	1.75104	-1.07195
A_22_P00025377	2.66513e-06	0.796143	1.67175	-1.07026
A_21_P0003717	9.39739e-06	0.83975	1.76272	-1.06977
A_22_P00003114	8.97821e-07	0.855867	1.79354	-1.06735
A_33_P3355856	1.34602e-07	0.822286	1.72299	-1.0672
A_24_P304311	4.87611e-06	0.820102	1.71798	-1.06683
A_21_P0011255	1.34797e-05	0.841304	1.76119	-1.06585
A_22_P00010950	8.78438e-10	0.817198	1.70403	-1.06019
A_22_P00013129	2.09663e-06	0.835638	1.74115	-1.05909
A_21_P0010929	8.88226e-07	0.886825	1.8435	-1.05572
A_21_P0004553	3.78502e-07	0.853558	1.77413	-1.05555
A_21_P0014569	2.20108e-07	0.843485	1.74653	-1.05006
A_33_P3345304	5.82142e-07	0.845842	1.75067	-1.04944
A_22_P00011287	1.53549e-06	0.831808	1.71975	-1.04788
A_22_P00006157	4.96999e-09	0.83889	1.73352	-1.04715
A_22_P00020405	9.39007e-06	0.858931	1.77372	-1.04616
A_21_P0013406	1.71487e-08	0.837589	1.72516	-1.04242
A_33_P3500631	4.04669e-06	0.821665	1.68176	-1.03335
A_22_P00021571	2.18777e-06	0.836994	1.7116	-1.03206
A_21_P0012915	1.5116e-05	0.843031	1.72308	-1.03133
A_23_P10232	6.28035e-06	0.88272	1.80161	-1.02926
A_23_P23797	8.05058e-06	0.851707	1.72825	-1.02088
A_33_P3309506	1.00935e-05	0.853789	1.72912	-1.01809
A_24_P280148	7.14848e-07	0.877608	1.76972	-1.01188
A_21_P0002470	7.02733e-07	0.862338	1.73834	-1.01138
A_22_P00009565	8.02665e-07	0.889851	1.78841	-1.00704
A_22_P00001860	9.30788e-08	0.850775	1.7043	-1.00233
A_21_P0008860	7.64467e-07	0.879525	1.76064	-1.0013
A_24_P93720	5.83225e-06	0.855988	1.71209	-1.00009
A_21_P0002808	4.64866e-08	0.859503	1.70151	-0.98524
A_22_P00022449	3.39715e-06	0.880686	1.73972	-0.982153
A_22_P00009655	6.47289e-06	0.915607	1.80638	-0.980304
A_23_P64828	5.32527e-06	0.905749	1.77298	-0.968996
A_21_P0002312	8.96259e-07	0.91706	1.7666	-0.945891
A_22_P00020676	5.82787e-07	0.915583	1.76332	-0.945534
A_22_P00013356	5.05664e-07	0.878843	1.69005	-0.943389
A_22_P00019490	6.56745e-06	0.887679	1.70626	-0.942726
A_21_P0009965	1.60901e-07	0.904346	1.73647	-0.94121
A_21_P0011729	4.17893e-07	0.882832	1.69282	-0.939215
A_21_P0004253	1.21808e-05	0.929662	1.76518	-0.925036
A_21_P0013996	1.42548e-06	0.928063	1.74157	-0.908091
A_22_P00002024	1.11309e-07	0.914608	1.70125	-0.89537
A_23_P205531	1.49325e-05	191.364	355.795	-0.894732
A_33_P3214109	6.17648e-06	0.952133	1.75398	-0.881397
A_21_P0004120	8.90659e-06	0.988393	1.78414	-0.852074
A_23_P315345	1.51805e-06	160.569	286.597	-0.835831
A_33_P3353116	1.29379e-06	1.33907	1.75911	-0.393613
