## Supplementary table for "CGGBP1 from higher amniotes restricts cytosine methylation and drives a GC-bias in transcription factor binding sites at repressed promoters": Table_S24.xlsx

### Sheet: Table S24
	Table S24: Ac vs Ev repressed genes from top 1000 DEG (at 40°C)
Probe ID	TTEST Ac 40°C vs Ev 40°C	Geometric mean Ac 40°C	Geometric mean Ev 40°C	M value (geomean)
A_21_P0011612	7.51241e-06	3.63859	76788.1	-14.3652
A_22_P00025894	9.85556e-06	2.31967	27443.9	-13.5303
A_33_P3267731	4.51264e-06	2.33408	15898	-12.7337
A_21_P0010846	2.00176e-05	1.97301	11542.9	-12.5143
A_21_P0001675	2.81428e-05	6.16717	23382.2	-11.8885
A_22_P00019830	1.57193e-05	8.95621	33515.4	-11.8696
A_21_P0004408	6.15183e-06	3.9274	10707.7	-11.4128
A_33_P3358653	2.33371e-06	3.2082	7069.37	-11.1056
A_23_P112982	2.01058e-05	5.5928	11929.8	-11.0587
A_22_P00018871	6.33278e-06	5.03879	9864.32	-10.9349
A_21_P0010035	2.4762e-05	2.29653	3686.6	-10.6486
A_22_P00012821	1.29674e-05	7.1614	10433.1	-10.5086
A_24_P361427	1.65406e-06	3.36356	4716.76	-10.4536
A_22_P00001303	2.28154e-05	1.92271	2560.92	-10.3793
A_21_P0006558	3.03218e-05	2.95602	3634.16	-10.2638
A_21_P0013104	1.55533e-05	11.6192	13341.1	-10.1651
A_22_P00004639	1.40446e-05	2.8611	3236.95	-10.1438
A_21_P0006441	2.50312e-06	4.53823	5043.85	-10.1182
A_22_P00007674	2.95228e-05	51.9944	55855.5	-10.0691
A_22_P00009624	2.10735e-05	2.1988	2035.88	-9.85472
A_33_P8983918	1.81675e-05	7.44324	6808.18	-9.83712
A_21_P0006578	7.53165e-06	2.83662	2500.18	-9.78364
A_24_P285055	7.73296e-07	1.97799	1714.53	-9.75956
A_33_P6594257	1.01085e-05	2.4699	2052.88	-9.69898
A_21_P0009930	1.74486e-05	4.05165	3325.95	-9.68104
A_33_P3270004	1.30338e-05	2.95974	2325.86	-9.61808
A_33_P3330886	2.76074e-05	2.31241	1815.39	-9.61666
A_21_P0006312	8.65461e-06	7.57713	5820.81	-9.58535
A_33_P3261947	2.9087e-05	2.54224	1946.01	-9.5802
A_22_P00020027	2.72703e-05	49.4788	36513.8	-9.52742
A_21_P0007509	2.27271e-05	2.3298	1625.08	-9.44609
A_23_P3014	8.04608e-06	2.24817	1532.61	-9.41302
A_33_P3416822	1.15679e-06	3.60411	2283.38	-9.30731
A_23_P421379	2.08887e-05	5.87503	3488.1	-9.21363
A_33_P3329428	8.99365e-06	2.5238	1312.3	-9.02229
A_22_P00023473	2.61079e-05	2.5437	1241.89	-8.9314
A_21_P0009488	2.26482e-05	3.63681	1689.09	-8.85936
A_22_P00009722	1.35168e-05	10.6589	4917.6	-8.84975
A_23_P59285	2.37013e-05	2.12637	959.69	-8.81803
A_21_P0012526	9.68736e-06	11.0621	3930.31	-8.47288
A_22_P00002454	2.93062e-06	2.16929	753.989	-8.44117
A_22_P00020906	1.43598e-05	6.15249	1889.42	-8.26255
A_33_P3361287	2.32232e-05	3.47557	1046.65	-8.23431
A_22_P00004783	5.4085e-06	3.99718	1197.4	-8.2267
A_19_P00320718	2.93714e-05	15.7779	4724.49	-8.22611
A_21_P0005866	1.42191e-05	4.46586	1314.74	-8.20162
A_21_P0012344	1.16676e-05	4.53225	1328.79	-8.19567
A_22_P00012529	2.17527e-05	6.09605	1698.5	-8.12217
A_24_P125434	3.20838e-05	11.8785	3305.19	-8.12024
A_21_P0009605	2.33068e-06	2.11683	555.138	-8.03479
A_32_P80816	5.35639e-06	2.87835	679.793	-7.88371
A_33_P3414982	9.9808e-06	2.98243	646.32	-7.75962
A_21_P0003161	2.97676e-08	5.46296	1165.13	-7.7366
A_22_P00002541	1.72179e-05	7.73804	1556.11	-7.65176
A_21_P0007805	2.51343e-05	17.1906	3377.05	-7.618
A_24_P226069	1.78568e-05	2.16173	423.941	-7.61554
A_22_P00024000	1.38477e-06	5.9651	1166.81	-7.6118
A_22_P00011817	2.00831e-06	7.80337	1514.01	-7.60006
A_21_P0001383	1.84205e-05	2.61738	505.421	-7.59322
A_22_P00007208	5.55709e-07	21.7014	4186.06	-7.59166
A_21_P0005544	4.53344e-06	8.2611	1550.96	-7.55261
A_22_P00004996	3.87508e-07	3.274	603.427	-7.52598
A_21_P0007322	1.10667e-05	9.10189	1555.95	-7.41742
A_23_P122414	1.18553e-07	3.62273	611.083	-7.39815
A_22_P00005751	1.37847e-05	8.82932	1468.71	-7.37803
A_33_P3285092	2.1235e-05	27.0964	4489.35	-7.37226
A_23_P12082	2.09991e-05	2.01116	318.301	-7.30622
A_33_P3209200	2.31395e-06	8.26089	1289.95	-7.2868
A_21_P0000442	8.05726e-06	2.7713	419.641	-7.24245
A_21_P0013743	9.33631e-06	3.31516	499.23	-7.23448
A_33_P3391316	4.96073e-07	3.11183	445.608	-7.16187
A_21_P0006811	2.89203e-05	2.15839	302.924	-7.13286
A_22_P00006065	3.46252e-07	3.25411	446.52	-7.10032
A_22_P00011160	2.16992e-05	18.3277	2511.32	-7.09828
A_23_P114008	1.23116e-05	2.15431	294.293	-7.09388
A_23_P144549	3.12383e-05	2.12074	286.597	-7.07831
A_19_P00322333	9.31161e-06	3.16388	411.726	-7.02384
A_33_P3252221	2.01421e-05	2.01734	256.342	-6.98947
A_22_P00015345	1.44537e-06	7.64079	954.053	-6.9642
A_22_P00006034	2.72813e-05	12.8895	1607.96	-6.96288
A_33_P3403048	1.74505e-08	64.2432	7855.4	-6.934
A_21_P0006473	6.29534e-08	3.36337	393.733	-6.87117
A_33_P6820811	3.00244e-05	22.3308	2605.56	-6.86641
A_33_P3229898	1.2018e-06	37.3946	4234.51	-6.82322
A_33_P3399793	2.47284e-08	4.85589	543.557	-6.80655
A_33_P3370449	8.82631e-09	5.5796	623.444	-6.80395
A_33_P3285275	5.51876e-06	6.75088	748.173	-6.79215
A_33_P3232334	2.47941e-08	2.68583	282.905	-6.71881
A_24_P184844	1.74034e-06	5.48393	577.449	-6.71834
A_24_P417352	2.43373e-07	4.94931	509.391	-6.6854
A_33_P3417464	1.05628e-05	2.25272	227.19	-6.65608
A_32_P529488	7.6044e-06	17.5896	1768.83	-6.65193
A_33_P3212360	8.65794e-07	4.66677	466.897	-6.64454
A_21_P0014026	8.66866e-06	3.99444	394.497	-6.62588
A_33_P3288219	1.7967e-05	32.6386	3183.96	-6.6081
A_22_P00009054	7.64468e-06	4.51044	431.143	-6.57876
A_23_P11081	2.92728e-05	5.19707	484.239	-6.54188
A_23_P25587	1.51576e-05	12.2287	1118.33	-6.51494
A_21_P0002587	2.06169e-05	11.0956	1009.15	-6.50701
A_21_P0011509	2.58694e-07	3.83328	346.115	-6.49653
A_21_P0009115	3.65061e-06	7.1882	634.753	-6.46442
A_21_P0010057	2.44994e-06	8.43824	738.001	-6.45054
A_21_P0007893	8.36837e-08	14.3436	1251.78	-6.44743
A_23_P105562	5.2079e-07	17.9659	1499.21	-6.38281
A_33_P3294921	2.75289e-05	6.28783	518.844	-6.3666
A_21_P0007448	1.16673e-07	6.92247	567.736	-6.35779
A_33_P3288357	4.34358e-06	6.11144	486.91	-6.316
A_33_P3283271	2.08071e-06	3.56979	277.633	-6.2812
A_22_P00017768	1.35975e-05	12.6322	978.979	-6.27611
A_33_P3404546	3.06486e-05	66.3156	5137.12	-6.27547
A_21_P0013920	6.95825e-06	7.21622	554.498	-6.2638
A_21_P0011060	2.21225e-05	5.6819	430.915	-6.24489
A_22_P00018025	8.03571e-06	2.04881	155.272	-6.24387
A_33_P3325547	2.93733e-05	17.3947	1313.98	-6.23915
A_33_P3223338	3.15276e-05	2.34488	176.665	-6.23535
A_33_P3226761	1.22165e-09	2.61112	194.866	-6.22167
A_24_P233014	2.23925e-05	5.24132	387.907	-6.20964
A_22_P00013856	1.36689e-05	2.29969	167.818	-6.18931
A_22_P00003850	1.12993e-05	2.79907	198.394	-6.14727
A_32_P99019	1.4489e-06	11.6847	823.193	-6.13853
A_22_P00007975	2.68061e-05	32.9421	2303.44	-6.12771
A_23_P372988	7.35936e-06	16.8311	1173.78	-6.12389
A_33_P3383611	7.45431e-06	232.731	16028.2	-6.10581
A_21_P0009853	2.86232e-06	2.60561	177.936	-6.09359
A_33_P3389967	1.59021e-05	51.188	3491.1	-6.09173
A_23_P90497	9.83974e-06	15.1661	1018.38	-6.06928
A_22_P00015135	5.94819e-08	6.62973	433.497	-6.03093
A_21_P0008813	1.03126e-06	2.55247	164.5	-6.01005
A_33_P3251796	3.01426e-05	298.95	19128.1	-5.99965
A_22_P00014936	1.046e-07	4.3097	270.737	-5.97316
A_21_P0013137	9.3448e-06	2.11541	131.543	-5.95845
A_22_P00001380	1.20653e-07	2.98458	182.55	-5.93462
A_24_P212072	3.68157e-07	451.41	27514	-5.92959
A_22_P00003466	3.13276e-05	177.628	10781.7	-5.92359
A_33_P3353622	3.28236e-07	17.1357	1036.39	-5.91842
A_21_P0004878	2.89862e-05	2.3723	143.33	-5.91691
A_21_P0000862	4.59271e-06	4.1543	248.175	-5.90061
A_22_P00000978	6.51802e-08	9.40997	556.502	-5.88605
A_21_P0003679	7.453e-06	3.00959	176.623	-5.87497
A_22_P00000083	2.58373e-05	11.6803	671.187	-5.84456
A_33_P3377705	1.08145e-07	2.72509	151.69	-5.79868
A_33_P3749100	1.7477e-05	1.98545	106.811	-5.74945
A_33_P3223898	1.4463e-07	16.3655	879.811	-5.74846
A_21_P0006866	1.97253e-05	2.9584	155.985	-5.72045
A_21_P0014811	2.01149e-07	4.64557	244.74	-5.71925
A_22_P00015056	2.04377e-06	7.96666	412.909	-5.6957
A_23_P170541	4.35384e-07	14.5077	747.635	-5.68744
A_22_P00008653	7.09892e-06	6.78512	346.582	-5.67468
A_21_P0008824	2.94808e-08	3.63481	182.716	-5.65158
A_21_P0012292	2.88169e-09	8.18945	401.367	-5.61501
A_22_P00013666	5.84358e-06	19.9789	975.484	-5.60957
A_21_P0014708	2.88809e-05	17.1652	832.398	-5.59971
A_33_P3212700	1.35803e-09	42.0621	2036.62	-5.59751
A_22_P00005884	3.07469e-05	2.07233	100.31	-5.59707
A_22_P00006697	2.41836e-05	9.30277	446.255	-5.58406
A_21_P0002321	3.06203e-07	2.73241	130.614	-5.579
A_21_P0008671	1.01227e-06	11.5881	547.32	-5.56167
A_21_P0003285	1.07947e-05	2.48208	116.538	-5.55311
A_21_P0014218	2.92902e-05	90.12	4222.57	-5.55013
A_22_P00014160	1.70473e-08	2.34117	109.48	-5.54729
A_22_P00013688	7.0132e-08	29.8621	1378.9	-5.52906
A_33_P3212954	1.74316e-06	4.70076	216.907	-5.52804
A_22_P00022828	2.34583e-05	3.7394	171.079	-5.51571
A_23_P36187	6.80146e-06	5.71041	261.121	-5.51498
A_23_P20316	9.82117e-06	19.3768	873.62	-5.49461
A_24_P342312	3.30583e-08	16.4032	725.265	-5.46646
A_22_P00022888	1.18367e-05	7.1049	313.447	-5.46327
A_22_P00016253	7.95569e-07	7.02454	309.9	-5.46326
A_21_P0012733	5.066e-08	3.29152	145.209	-5.46323
A_33_P3285430	2.35194e-05	118.609	5223.43	-5.46071
A_21_P0013260	1.68017e-06	6.44384	279.2	-5.43723
A_22_P00002102	4.00502e-07	6.81956	293.506	-5.42757
A_21_P0007949	2.35428e-05	7.60069	324.833	-5.41742
A_33_P3677061	4.92698e-06	41.8784	1773.24	-5.40404
A_33_P3342797	4.41118e-06	14.4389	608.156	-5.39641
A_33_P3209816	9.28359e-06	6.72171	279.58	-5.37829
A_33_P3280796	2.25875e-07	25.8296	1073.5	-5.37715
A_33_P3215198	1.07248e-05	3.28402	135.105	-5.36248
A_33_P3240757	6.04423e-08	90.3338	3713.06	-5.3612
A_21_P0001536	5.93147e-07	5.56421	227.637	-5.35442
A_33_P3356863	6.02482e-06	6.59927	267.807	-5.34274
A_23_P82503	6.86786e-06	14.9557	605.155	-5.33854
A_21_P0008565	3.76344e-06	2.95825	118.581	-5.32499
A_23_P144394	1.72545e-07	2.86441	114.597	-5.32219
A_23_P83328	3.71771e-07	19.4194	772.288	-5.31357
A_23_P210869	1.13956e-06	15.0474	592.186	-5.29846
A_21_P0012348	9.22261e-06	3.45939	135.011	-5.28642
A_22_P00000837	7.71092e-06	4.14688	161.01	-5.27898
A_21_P0005918	1.50426e-05	2.43703	93.6598	-5.26424
A_33_P3255404	1.55156e-06	10.3177	391.462	-5.24568
A_33_P3336248	1.01527e-06	3.24915	122.877	-5.24101
A_21_P0005197	1.08367e-05	6.82155	257.572	-5.23873
A_19_P00320354	4.44133e-09	7.6672	289.123	-5.23684
A_23_P27538	4.66778e-06	6.24157	234.429	-5.2311
A_22_P00015713	6.0469e-06	4.02067	150.942	-5.23042
A_22_P00005555	2.2038e-05	12.1426	455.687	-5.2299
A_21_P0004873	2.74905e-05	1.97296	73.9089	-5.22732
A_22_P00006737	8.24295e-06	3.97169	148.208	-5.22173
A_22_P00011184	3.32048e-06	6.59444	243.199	-5.20474
A_33_P3281403	8.83468e-06	2.72895	99.9539	-5.19484
A_24_P10226	1.08031e-07	5.13072	187.329	-5.19027
A_22_P00008287	3.13832e-06	11.9544	435.359	-5.18659
A_21_P0007622	6.82956e-07	7.57916	273.551	-5.17363
A_33_P3354604	1.1209e-05	12.5172	448.501	-5.16313
A_22_P00019846	2.35615e-05	2.65056	94.5516	-5.15673
A_33_P3365621	1.59576e-06	3.18676	113.442	-5.15372
A_33_P3238182	1.18285e-07	8.5572	304.548	-5.15339
A_24_P271149	4.96471e-07	68.3896	2395.54	-5.13043
A_22_P00005607	5.68747e-06	6.72823	235.059	-5.12665
A_33_P3241661	1.51771e-06	612.915	21281.7	-5.11778
A_33_P3285815	5.41708e-07	6.92318	235.267	-5.08672
A_33_P3331853	9.50556e-08	2.54329	85.5408	-5.07185
A_23_P17663	3.6573e-06	53.5424	1800.26	-5.07138
A_33_P3292083	9.63205e-06	14.4928	486.148	-5.06798
A_33_P3416387	5.17558e-06	5.35015	177.188	-5.04956
A_33_P3297907	6.53813e-07	8.29903	274.629	-5.0484
A_33_P3355732	5.64565e-07	5.16485	170.835	-5.04773
A_33_P3368375	5.34367e-06	233.009	7634.03	-5.03398
A_33_P3409746	2.19603e-05	11.4126	372.738	-5.02947
A_33_P3230837	6.75942e-06	14.9689	486.258	-5.02168
A_22_P00024420	7.06055e-06	51.8892	1682.85	-5.01933
A_22_P00003225	2.05346e-07	71.3861	2312.64	-5.01776
A_22_P00017971	4.09383e-06	3.94635	125.015	-4.98545
A_19_P00806441	7.59055e-06	16.3336	513.919	-4.97563
A_21_P0009054	2.91701e-06	11.1368	349.938	-4.9737
A_23_P90980	1.37936e-05	2.73319	85.3475	-4.96469
A_33_P3300253	4.24626e-07	4.29911	132.453	-4.94529
A_32_P797019	1.31332e-05	18.0986	549.719	-4.92475
A_22_P00009847	2.6671e-08	5.96345	179.733	-4.91357
A_21_P0008914	2.57754e-05	7.51451	225.907	-4.90991
A_21_P0013252	8.17265e-07	2.91136	86.6003	-4.8946
A_33_P3525067	2.40812e-05	2.07864	61.5384	-4.88777
A_22_P00007443	7.64103e-07	3.40889	100.875	-4.88712
A_21_P0003359	1.31911e-06	2.18284	62.8042	-4.84658
A_21_P0008097	9.70638e-06	3.40611	97.58	-4.84039
A_33_P3297883	7.67802e-06	5.12547	145.621	-4.82839
A_21_P0001800	2.19596e-05	29.2906	831.685	-4.82753
A_21_P0011398	1.5786e-05	45.0597	1278.96	-4.82699
A_21_P0007960	2.47461e-06	2.92154	82.3452	-4.81688
A_33_P3230478	1.05759e-05	7.04962	198.602	-4.81619
A_22_P00023209	1.11332e-05	3.47227	97.3683	-4.8095
A_33_P3363938	1.94275e-05	37.8767	1060.7	-4.80757
A_33_P3325120	1.34928e-05	55.8989	1565.26	-4.80744
A_21_P0012291	6.89332e-08	69.8671	1936.77	-4.7929
A_22_P00025394	7.52819e-06	8.21737	227.151	-4.78883
A_33_P3337450	8.97194e-07	14.9433	394.629	-4.72293
A_21_P0004874	3.06942e-08	10.6536	280.789	-4.72007
A_22_P00010886	5.22424e-06	16.5176	433.427	-4.71371
A_33_P3396419	1.81421e-05	3.31379	85.6587	-4.69204
A_22_P00012097	1.57517e-05	4.07233	105.221	-4.69142
A_21_P0010307	5.39167e-07	52.468	1351.64	-4.68713
A_22_P00000204	2.73325e-05	2.65816	68.2301	-4.68191
A_33_P3314073	9.56354e-06	5.87339	149.266	-4.66755
A_22_P00009483	1.33583e-05	29.3113	743.871	-4.66552
A_22_P00005826	1.18934e-05	3.34748	84.8635	-4.664
A_24_P299210	2.06769e-05	3.45698	87.6325	-4.66388
A_33_P3398437	2.82081e-06	554.61	14006.5	-4.65848
A_33_P3418426	8.67734e-07	10.5107	265.401	-4.65824
A_33_P3421183	1.93789e-05	3.23844	81.4951	-4.65334
A_22_P00002303	1.93237e-06	14.2927	356.034	-4.63867
A_22_P00000446	5.45163e-06	9.44621	233.09	-4.62501
A_22_P00016933	2.33117e-06	21.2074	521.928	-4.62121
A_23_P153084	6.52301e-06	394.788	9646.57	-4.61086
A_21_P0009097	4.81995e-06	54.923	1341.1	-4.60986
A_21_P0000789	1.61021e-05	24.2623	592.223	-4.60935
A_22_P00005352	1.40494e-05	2.25373	54.9938	-4.60888
A_19_P00318780	9.0675e-06	28.4533	693.018	-4.60622
A_23_P149613	2.18654e-08	16.1819	394.117	-4.60617
A_33_P3306659	6.83114e-07	34.1817	832.211	-4.60565
A_19_P00805452	9.50826e-06	59.7749	1452.68	-4.60304
A_21_P0013801	8.16156e-07	92.0461	2228.65	-4.59767
A_24_P400997	2.67306e-05	91.2262	2207.09	-4.59655
A_22_P00006814	4.34328e-06	5.28115	127.213	-4.59025
A_22_P00021345	1.44509e-05	11.4331	272.653	-4.57578
A_22_P00002372	6.56211e-06	3.80081	90.4962	-4.57348
A_32_P86067	2.22557e-05	3.0948	72.8835	-4.55767
A_24_P384755	8.89146e-06	79.2482	1863.56	-4.55554
A_24_P358591	3.03458e-06	7.07664	166.331	-4.55485
A_32_P213349	1.19572e-05	10.1294	237.412	-4.55078
A_21_P0014789	1.25909e-05	3.98667	92.6748	-4.53892
A_33_P3382137	5.98416e-07	6.14577	142.832	-4.53859
A_21_P0011131	8.47371e-07	22.1259	506.386	-4.51643
A_21_P0002743	6.87323e-07	10.1777	231.903	-4.51004
A_22_P00000447	7.29343e-06	2.88228	65.6498	-4.50951
A_33_P3383900	3.19523e-06	11.1975	251.74	-4.49069
A_22_P00022001	1.47935e-05	4.16139	93.4607	-4.48922
A_22_P00005076	8.57726e-06	5.68042	126.595	-4.47808
A_33_P3404814	8.37362e-09	17.8019	396.499	-4.47721
A_21_P0009100	3.41799e-07	2.28964	50.9699	-4.47645
A_21_P0012911	4.97522e-06	61.0602	1354.2	-4.47107
A_21_P0014604	8.59565e-06	410.435	9034.73	-4.46025
A_33_P3274731	1.38039e-05	3.69065	80.5959	-4.44876
A_21_P0013797	2.42427e-05	69.9955	1519.59	-4.44028
A_22_P00020909	1.54593e-06	3.12066	67.4611	-4.43413
A_33_P3395713	9.16154e-06	250.099	5404.14	-4.4335
A_22_P00007919	1.4305e-05	4.37419	94.0141	-4.42579
A_21_P0012167	2.05878e-05	2.9791	63.8573	-4.4219
A_21_P0012933	1.86115e-06	22.0652	468.939	-4.40955
A_33_P3244956	1.58078e-06	89.0489	1890.65	-4.40815
A_33_P3214869	1.40425e-05	4.17075	88.475	-4.40689
A_22_P00006604	1.23469e-05	19.6979	417.587	-4.40596
A_22_P00016296	9.59281e-06	2.76994	58.6293	-4.4037
A_33_P3842551	1.63175e-05	3.08364	65.2247	-4.40272
A_23_P109895	1.03352e-07	1299.61	27432.4	-4.39973
A_21_P0005759	1.8081e-06	4.76869	100.46	-4.39688
A_23_P32143	2.14444e-06	3.69235	77.6028	-4.3935
A_33_P3410274	3.01598e-05	4.23187	88.4285	-4.38514
A_33_P3241316	3.62252e-06	23.8008	495.169	-4.37884
A_23_P212423	9.69757e-07	16.4752	340.173	-4.3679
A_33_P3294966	2.30463e-07	60.0648	1232.45	-4.35887
A_33_P3401317	4.12511e-07	28.3019	573.373	-4.3405
A_24_P49298	2.91704e-05	3.32445	66.8468	-4.32967
A_23_P167358	3.50111e-06	337.041	6739.54	-4.32165
A_22_P00017533	1.32208e-05	7.81141	156.111	-4.32084
A_22_P00002144	1.31374e-05	2.76316	55.1865	-4.31993
A_21_P0002654	8.04386e-08	11.4831	228.459	-4.31435
A_24_P288323	2.79792e-06	97.731	1941.93	-4.31254
A_21_P0000748	2.55824e-06	222.969	4389.5	-4.29914
A_33_P3226142	2.84492e-05	2.99099	58.6744	-4.29404
A_21_P0008320	2.24921e-05	4.56515	89.3291	-4.2904
A_33_P3263198	3.24141e-06	2.66422	51.7397	-4.27948
A_23_P79803	1.7135e-07	17.9656	348.818	-4.27917
A_21_P0013184	1.35004e-06	10.1915	197.485	-4.2763
A_22_P00017754	3.90023e-06	125.209	2402.05	-4.26186
A_23_P34460	1.77742e-05	98.4329	1876.2	-4.25253
A_21_P0009569	1.21236e-06	2.59054	48.9567	-4.24018
A_21_P0005327	2.82078e-05	2.72567	51.4632	-4.23886
A_32_P420563	5.51298e-06	500.237	9392.83	-4.23088
A_21_P0004522	1.93208e-05	2.50852	46.8693	-4.22373
A_22_P00000578	5.69444e-06	4.33164	80.7439	-4.22037
A_21_P0007540	5.90246e-06	4.50802	83.9578	-4.2191
A_33_P3304516	2.85671e-06	85.3069	1583.5	-4.21431
A_33_P3392466	2.41322e-09	4.56448	84.5521	-4.21132
A_21_P0009712	5.81181e-07	8.56458	158.028	-4.20566
A_23_P79302	1.8313e-05	128.947	2322.55	-4.17086
A_23_P152651	1.37828e-06	2277.48	40966.4	-4.16893
A_22_P00008657	1.71565e-06	2.88651	51.8551	-4.16709
A_33_P3335228	3.15433e-05	54.68	973.461	-4.15404
A_19_P00807411	1.34707e-05	14.8272	261.626	-4.14119
A_22_P00013042	1.95163e-05	3.47712	60.9674	-4.13207
A_21_P0011953	2.48608e-05	3.31809	58.0561	-4.12902
A_33_P3279181	2.25508e-05	42.9472	750.652	-4.12751
A_22_P00016860	8.83548e-06	68.7599	1198.17	-4.12313
A_33_P3286362	2.638e-05	2.69605	46.9062	-4.12086
A_33_P3368238	5.01148e-06	6.35103	110.219	-4.11723
A_33_P3316387	2.82591e-05	3.15807	54.6339	-4.11268
A_33_P3413993	6.04669e-07	20.7277	358.231	-4.11126
A_32_P724317	3.79442e-06	2.53173	43.5301	-4.10382
A_21_P0010022	2.3274e-06	19.9582	341.794	-4.09807
A_22_P00000871	4.13174e-06	13.1143	223.426	-4.09058
A_23_P18604	1.34608e-07	2172.96	37011.6	-4.09024
A_22_P00018572	1.97578e-05	25.0125	420.589	-4.07169
A_21_P0001462	1.77923e-05	4.03625	67.7203	-4.0685
A_33_P3318384	2.13877e-06	9.03636	151.367	-4.06616
A_21_P0003836	1.02384e-05	3.65003	61.0945	-4.06506
A_33_P3262167	1.72578e-07	21.9674	366.232	-4.05932
A_33_P3226192	1.17767e-05	7.25548	120.247	-4.05078
A_32_P479743	3.0275e-05	11.2001	185.111	-4.04681
A_21_P0003410	1.8413e-05	3.87337	63.9694	-4.04572
A_21_P0000191	1.69384e-06	2.61441	43.1508	-4.04483
A_22_P00008809	1.12894e-05	3.62544	59.8052	-4.04404
A_22_P00023995	4.62306e-07	8.6246	141.68	-4.03803
A_33_P3243717	6.06082e-07	178.086	2899.51	-4.02516
A_22_P00005536	1.54569e-05	107.983	1695.97	-3.97323
A_23_P306352	1.45044e-05	24.944	391.492	-3.97222
A_22_P00016919	1.95905e-05	18.9935	297.455	-3.96909
A_23_P70307	7.22103e-06	46.4336	724.723	-3.96419
A_22_P00002994	1.95038e-05	59.5549	929.098	-3.96354
A_33_P3424636	1.70262e-06	9.17588	142.794	-3.95994
A_21_P0013548	1.0708e-05	90.4051	1406.7	-3.95976
A_24_P409330	6.79079e-08	4044.41	62337.9	-3.94611
A_23_P56673	5.17515e-06	97.398	1501.04	-3.94592
A_22_P00002692	1.55932e-05	21.3161	327.413	-3.9411
A_33_P3379039	1.20617e-05	2.59408	39.6587	-3.93434
A_21_P0000326	5.56697e-06	33.9719	518.558	-3.93209
A_33_P3309734	1.67322e-06	5.26688	79.8746	-3.92272
A_33_P3380405	8.46325e-06	349.564	5301.02	-3.92264
A_21_P0014421	2.0056e-06	220.109	3329.8	-3.91914
A_22_P00021344	1.3346e-05	2.59509	39.248	-3.91876
A_22_P00003067	1.87574e-05	12.4229	187.864	-3.91861
A_33_P3344414	2.31729e-06	4.37915	66.1866	-3.91782
A_21_P0005357	1.03857e-05	2.74097	41.3931	-3.91663
A_22_P00020036	1.3664e-05	10.5257	158.124	-3.90907
A_33_P3403831	6.7352e-06	16.3927	246.013	-3.90761
A_21_P0001006	7.85345e-06	2.79447	41.6893	-3.89903
A_22_P00004271	2.90792e-07	25.6822	379.604	-3.88565
A_19_P00803507	3.07513e-08	61.9172	912.568	-3.88152
A_24_P184445	1.15387e-05	32.3564	476.689	-3.88093
A_33_P3327567	2.69335e-05	3.18008	46.3215	-3.86455
A_22_P00021919	2.80551e-05	16.1956	233.703	-3.851
A_22_P00002526	5.90237e-06	17.0928	245.894	-3.84658
A_22_P00016937	2.08356e-05	4.91423	70.3989	-3.84052
A_33_P3766667	2.11102e-05	6.60269	93.5315	-3.82433
A_21_P0004758	1.10417e-07	7.73159	109.148	-3.81937
A_33_P3313302	1.74131e-06	268.616	3790.69	-3.81884
A_33_P3224680	1.8084e-05	225.678	3152.53	-3.80418
A_23_P321377	1.59623e-05	133.803	1866.03	-3.80179
A_33_P3295650	1.46598e-05	75.7027	1051.11	-3.79543
A_23_P96331	5.70382e-06	44.5439	617.688	-3.79358
A_21_P0003210	5.32288e-06	3.45779	47.8425	-3.79037
A_33_P3390539	8.44592e-06	62.5732	862.745	-3.78532
A_33_P3326225	4.4508e-07	318.848	4353.69	-3.7713
A_22_P00004294	2.46373e-05	2.54616	34.7412	-3.77025
A_33_P3601163	1.4923e-06	3212.97	43826.6	-3.76983
A_22_P00023874	8.39813e-06	3.63651	49.3558	-3.76259
A_24_P138784	1.1523e-05	2.62089	35.4446	-3.75743
A_23_P85453	3.53278e-06	3.6171	48.89	-3.75663
A_33_P3372659	4.66491e-06	2.80312	37.8136	-3.7538
A_23_P16354	1.09088e-07	132.14	1779.27	-3.75114
A_21_P0000857	2.09324e-05	155.674	2091.44	-3.7479
A_21_P0007999	1.88189e-05	4.21459	56.6216	-3.74789
A_33_P3254956	1.13539e-05	190.381	2543.18	-3.73968
A_22_P00020418	1.2128e-06	49.7414	662.882	-3.73623
A_19_P00807328	1.60957e-05	61.0952	800.094	-3.71104
A_32_P319200	4.20099e-06	312.646	4087.42	-3.70859
A_21_P0008269	1.21864e-05	3.57447	46.6238	-3.70527
A_21_P0003902	5.9304e-06	3.17868	41.2378	-3.69746
A_33_P3242820	1.97961e-05	75.1663	967.312	-3.68582
A_23_P370625	2.38174e-08	1546.87	19898.8	-3.68526
A_21_P0002468	2.58314e-06	121.728	1555.71	-3.67584
A_33_P3214597	1.13384e-05	112.911	1431.56	-3.66433
A_23_P94403	1.65036e-06	29.2145	370.004	-3.66278
A_22_P00004536	5.32811e-06	14.1328	178.459	-3.65848
A_33_P3389827	5.04741e-06	58.0424	729.334	-3.6514
A_22_P00005232	1.57458e-05	3.79041	47.3234	-3.64213
A_33_P3413910	2.04604e-07	188.383	2346.08	-3.63851
A_21_P0008997	7.11982e-06	2.77253	34.2695	-3.62765
A_21_P0004119	1.39057e-06	3.57187	43.7041	-3.61302
A_33_P3218135	3.21524e-06	21.88	264.561	-3.59591
A_24_P371425	9.87907e-06	165.411	1997.78	-3.59427
A_22_P00022841	5.87293e-07	121.307	1461.74	-3.59096
A_22_P00012485	1.26602e-05	50.0317	599.955	-3.58394
A_33_P3309725	6.13514e-06	6.04816	72.4467	-3.58235
A_33_P3257050	2.36153e-06	23.1643	277.435	-3.58217
A_33_P3304377	1.24715e-05	103.79	1241.51	-3.58035
A_22_P00002272	3.23385e-06	3.45842	41.112	-3.57138
A_22_P00002426	3.1224e-05	6.62373	78.7335	-3.57126
A_23_P28042	2.3532e-05	89.3387	1058.13	-3.56608
A_22_P00014252	6.04643e-06	18.589	218.252	-3.55347
A_23_P319874	1.83321e-06	11.2987	132.488	-3.55163
A_23_P101972	1.42233e-06	21.1049	247.455	-3.55152
A_33_P3401459	2.23901e-05	9.89198	115.815	-3.54941
A_21_P0014915	2.72505e-05	44.643	517.807	-3.53591
A_23_P67278	8.8718e-07	97.9353	1132.86	-3.532
A_33_P3792328	2.3397e-07	58.9846	681.081	-3.52942
A_33_P3335975	7.90004e-06	3.22861	37.2287	-3.52743
A_21_P0011802	1.90599e-06	126.918	1458.45	-3.52247
A_33_P3328814	1.87451e-05	15.0623	172.435	-3.51704
A_21_P0008360	8.12254e-06	13.2228	150.552	-3.50916
A_22_P00003373	1.47018e-06	7.32296	83.3287	-3.50831
A_23_P375372	3.16669e-05	2.17045	24.6497	-3.50551
A_24_P328231	1.31189e-05	74.0995	841.074	-3.5047
A_24_P278126	2.19271e-05	255.142	2877.91	-3.49565
A_23_P70201	6.68177e-06	596.987	6706.19	-3.48972
A_23_P367420	1.24412e-05	156.879	1757.18	-3.48554
A_21_P0012156	2.57653e-05	16.3001	182.026	-3.4812
A_22_P00010914	2.43187e-05	2.4764	27.5987	-3.47828
A_33_P3504002	3.03596e-06	11.6608	129.639	-3.47477
A_24_P198844	4.46456e-06	889.979	9777.47	-3.45762
A_22_P00023644	2.5902e-06	47.43	516.302	-3.44435
A_33_P3288694	2.0269e-05	1099.16	11958.7	-3.44359
A_22_P00009671	1.20667e-05	2.68979	29.2423	-3.44249
A_33_P3336422	3.8028e-06	575.273	6193.91	-3.42853
A_33_P3388482	2.63795e-06	26.1256	280.46	-3.42426
A_21_P0004624	1.96838e-05	2.82445	30.0088	-3.40934
A_23_P412577	8.45565e-07	156.191	1656.75	-3.40697
A_19_P00322932	1.85028e-05	31.9334	338.693	-3.40684
A_23_P37983	3.8329e-07	1128.58	11903.8	-3.39884
A_22_P00008704	2.45023e-05	14.2414	147.813	-3.37561
A_24_P399622	3.02894e-05	889.076	9154.35	-3.36408
A_19_P00320948	2.33929e-06	800.386	8226.57	-3.36152
A_22_P00008116	1.79749e-05	281.636	2892.91	-3.36062
A_22_P00004795	2.02857e-05	2.73612	28.0767	-3.35917
A_23_P90542	2.22727e-07	65.6991	670.099	-3.35043
A_23_P35205	1.0309e-06	287.622	2916.32	-3.34191
A_21_P0014752	1.73068e-05	4.64841	47.0438	-3.33919
A_21_P0005942	1.86485e-05	13.6042	136.722	-3.32912
A_33_P3317664	8.97559e-06	1635.43	16374.3	-3.3237
A_23_P163682	6.04045e-06	1247.84	12361.1	-3.3083
A_23_P50418	1.63962e-05	343.707	3395.31	-3.30429
A_33_P3345638	1.77908e-05	3.54758	35.0445	-3.30428
A_33_P3315258	1.01149e-05	156.254	1531.1	-3.29261
A_23_P257278	2.59104e-05	663.405	6496.33	-3.29167
A_24_P143076	3.22874e-06	198.26	1913.56	-3.27079
A_23_P333852	2.67474e-05	46.5937	449.384	-3.26974
A_23_P400459	2.95154e-05	244.495	2348.86	-3.26408
A_21_P0013775	1.08596e-05	39.0888	373.872	-3.25771
A_21_P0010485	3.07035e-06	18.1701	172.407	-3.24619
A_33_P3246153	2.30539e-05	2.99289	28.3618	-3.24433
A_22_P00009753	1.58013e-05	20.0265	189.495	-3.24218
A_21_P0006843	2.67477e-05	3.93233	37.053	-3.23613
A_33_P3266920	3.09665e-05	6.81743	64.1612	-3.2344
A_21_P0010670	1.26557e-06	37.9844	356.869	-3.23191
A_23_P65129	1.07255e-05	385.259	3605.65	-3.22636
A_33_P3247629	2.29694e-06	173.92	1624.07	-3.22312
A_21_P0012033	2.48796e-05	61.836	576.528	-3.22087
A_24_P196019	2.18181e-06	137.949	1285.3	-3.21989
A_22_P00017310	1.701e-05	39.6456	368.967	-3.21826
A_33_P3372722	7.8831e-06	6.96041	64.7233	-3.21704
A_32_P146113	1.94246e-07	39.365	364.003	-3.20896
A_22_P00025589	2.21308e-05	9.89955	91.4896	-3.20817
A_23_P1519	8.88099e-06	589.518	5434.94	-3.20466
A_22_P00008126	4.92366e-06	5.1414	46.9294	-3.19026
A_23_P121795	1.60131e-06	50.0629	455.593	-3.18593
A_21_P0007359	7.06667e-06	2.94779	26.7959	-3.18431
A_23_P132910	9.21278e-06	211.124	1908.78	-3.17649
A_22_P00007935	1.74301e-05	2.64681	23.9256	-3.17623
A_24_P379693	9.61043e-07	79.327	714.295	-3.17064
A_22_P00004031	4.40748e-06	11.1907	100.378	-3.16507
A_33_P3391603	4.29716e-06	3479.17	31137	-3.16181
A_33_P3365437	2.51457e-05	30.0435	266.62	-3.14966
A_33_P3336810	3.61632e-06	230.065	2016.51	-3.13175
A_33_P3295071	1.45181e-05	3.14859	27.4682	-3.12499
A_22_P00015730	5.89237e-07	577.013	5028.32	-3.1234
A_33_P3422659	8.45435e-06	93.0405	807.298	-3.11717
A_33_P3351150	1.88165e-05	9.64864	83.5477	-3.1142
A_21_P0000221	1.54889e-05	47.4039	410.156	-3.11309
A_21_P0004980	8.41443e-06	20.7705	179.485	-3.11126
A_24_P350683	2.29187e-05	20.3262	175.212	-3.10769
A_33_P3567892	1.8013e-05	6.33523	54.0255	-3.09217
A_24_P47182	1.5848e-06	2582.38	21992.3	-3.09023
A_21_P0010401	2.67819e-05	4.29053	36.059	-3.07113
A_22_P00009373	3.60874e-06	14.6361	122.919	-3.0701
A_23_P397208	5.44059e-06	300.335	2495.05	-3.05442
A_33_P3387956	8.8778e-06	216.42	1784.24	-3.0434
A_23_P138717	6.8426e-06	18028.9	148597	-3.04303
A_21_P0006375	1.29899e-05	10.47	86.1643	-3.04083
A_22_P00000596	2.10162e-05	15.532	127.612	-3.03844
A_33_P3422010	7.61587e-06	2.29619	18.7743	-3.03145
A_33_P3240679	9.31401e-06	11.4291	93.3421	-3.02982
A_33_P3787645	5.86636e-07	1.92464	15.6487	-3.02338
A_23_P50517	9.60716e-06	98.5456	799.867	-3.0209
A_24_P57170	2.54244e-05	142.022	1151.11	-3.01884
A_21_P0009442	6.96559e-06	2.48733	20.0944	-3.01412
A_21_P0000329	2.92213e-05	203.251	1623.36	-2.99765
A_33_P3214284	4.86726e-06	14.8249	118.114	-2.99409
A_33_P3272090	5.2365e-06	158.704	1255	-2.98328
A_21_P0007229	2.06247e-05	121.997	960.575	-2.97706
A_22_P00016557	2.10255e-05	5.93434	46.7238	-2.977
A_33_P3273073	1.86271e-05	9.11714	71.4786	-2.97086
A_22_P00017760	1.20479e-05	23.114	179.498	-2.95712
A_22_P00005942	2.69616e-05	37.2128	288.981	-2.9571
A_21_P0010671	2.55449e-05	24.1595	186.381	-2.94759
A_21_P0006234	1.34917e-05	7.01481	54.0731	-2.94644
A_22_P00008384	2.1278e-06	6.41339	48.8895	-2.93036
A_33_P3249449	2.63098e-05	18.094	137.303	-2.92378
A_23_P79259	1.7372e-05	244.125	1848.36	-2.92056
A_24_P132008	1.30108e-05	69.1321	518.627	-2.90727
A_33_P3335371	2.20184e-05	23.8211	176.211	-2.88699
A_23_P205997	1.38003e-06	170.52	1259.3	-2.88461
A_33_P3216448	2.40286e-06	137.875	1013.97	-2.87857
A_21_P0010694	5.30285e-06	20.5334	150.839	-2.87697
A_21_P0012118	1.85489e-05	52.6619	384.812	-2.86932
A_23_P423427	1.06624e-05	46.7611	340.314	-2.86348
A_21_P0007299	3.20523e-05	4.44264	31.9036	-2.84423
A_23_P101131	1.58854e-05	115.896	830.553	-2.84124
A_21_P0008971	2.31791e-06	41.7929	298.232	-2.8351
A_23_P73637	1.4541e-05	7.33243	52.2797	-2.83389
A_21_P0012102	1.86766e-05	41.9142	296.733	-2.82365
A_23_P11862	9.94344e-06	1839.36	12835.3	-2.80284
A_21_P0010750	1.06924e-05	94.1816	656.096	-2.80039
A_22_P00006571	5.81543e-06	59.6158	413.453	-2.79395
A_33_P3235098	8.36411e-06	49.4315	340.429	-2.78385
A_23_P252928	3.08712e-06	38.0871	257.032	-2.75457
A_23_P214821	2.4346e-05	38.6358	259.136	-2.7457
A_22_P00010122	3.83216e-06	2.2783	15.2796	-2.74558
A_33_P3379199	2.00455e-05	5476.9	36488	-2.73599
A_24_P307974	1.89891e-05	181.086	1196.44	-2.72401
A_23_P45059	2.19989e-06	1010.17	6666.74	-2.72239
A_24_P351283	1.09012e-05	34.7268	228.487	-2.71799
A_33_P3258041	3.78116e-07	175.891	1136.72	-2.69212
A_22_P00001856	1.92195e-06	2.34513	15.1424	-2.69085
A_33_P3281765	6.1431e-06	84.387	543.343	-2.68677
A_32_P199301	2.95648e-06	289.837	1854.88	-2.67801
A_24_P335305	4.61487e-06	45.6974	285.055	-2.64106
A_33_P3306207	2.66041e-06	233.404	1452.4	-2.63753
A_23_P56170	2.69349e-05	561.116	3439.8	-2.61595
A_33_P3246022	8.97574e-06	17.8631	108.266	-2.59953
A_23_P154972	1.41363e-06	131.952	792.936	-2.58719
A_24_P50458	3.04857e-05	3391.83	20368.3	-2.58619
A_23_P256965	2.02477e-06	23.7462	141.116	-2.57111
A_22_P00008972	1.0471e-06	14.3433	85.0529	-2.56798
A_19_P00322023	1.30016e-05	16.2672	96.389	-2.5669
A_21_P0011780	6.82109e-06	179.169	1059.93	-2.56457
A_21_P0014018	3.52437e-06	328.04	1932.08	-2.55821
A_33_P3369535	1.45453e-05	21.2369	124.961	-2.55683
A_33_P3352887	1.08277e-06	347.955	2045.46	-2.55546
A_23_P112482	7.287e-06	185.376	1087.17	-2.55205
A_33_P3345255	1.82909e-05	326.6	1891.15	-2.53367
A_23_P129332	1.00394e-05	5.56751	32.2372	-2.53362
A_23_P333063	1.3873e-07	1195.28	6893.58	-2.5279
A_22_P00015491	1.51961e-06	33.8823	192.703	-2.50777
A_23_P213102	1.06406e-05	3613.02	20324.9	-2.49197
A_33_P3396600	1.96309e-05	25.1867	139.162	-2.46603
A_22_P00013363	1.59359e-05	5.43364	29.0886	-2.42046
A_33_P3262376	6.99654e-07	146.023	768.315	-2.3955
A_21_P0006778	1.92626e-05	18.1265	95.0605	-2.39074
A_22_P00004003	1.76602e-05	8.91049	46.6852	-2.38939
A_23_P308021	1.0824e-05	31.3338	164.149	-2.38922
A_33_P3246863	9.75089e-06	286.622	1475.65	-2.36413
A_32_P506854	1.27926e-05	5.12595	26.1991	-2.35362
A_19_P00320362	1.00778e-05	38.276	192.541	-2.33065
A_21_P0012238	2.19307e-05	151.566	751.028	-2.30892
A_22_P00003754	1.34035e-05	2.57214	12.7154	-2.30554
A_22_P00014898	2.25606e-06	72.093	355.795	-2.30312
A_33_P3315284	1.43862e-05	25.4452	124.949	-2.29588
A_23_P218626	1.67967e-05	25.3402	123.91	-2.28979
A_24_P393864	1.62084e-05	436.19	2120.15	-2.28114
A_23_P368847	1.07547e-05	1.94768	9.42204	-2.27428
A_21_P0014842	3.36429e-06	132.283	638.774	-2.27168
A_33_P3248424	2.1011e-06	229.208	1101.87	-2.26523
A_24_P750305	1.86248e-05	148.512	701.151	-2.23914
A_23_P6066	1.17641e-05	56.4923	266.279	-2.23681
A_23_P43557	1.01276e-06	96.6666	454.024	-2.23168
A_24_P388940	2.76861e-06	174.167	817.718	-2.23113
A_22_P00015227	3.88304e-06	8.78775	40.8258	-2.21592
A_24_P102293	1.61069e-05	499.305	2301.11	-2.20434
A_23_P157268	1.62369e-06	1179.21	5395.68	-2.19398
A_24_P238420	1.45566e-05	42.4427	191.898	-2.17675
A_22_P00007667	5.02962e-06	9.51379	42.6923	-2.16588
A_32_P54544	2.47055e-06	15131.7	67204.9	-2.15099
A_23_P129085	1.65395e-06	2.27263	9.97751	-2.13432
A_21_P0000149	1.33051e-05	274.662	1186.41	-2.11088
A_33_P3278362	2.93784e-05	18.7955	81.0576	-2.10856
A_23_P217570	6.38294e-06	88.4554	376.499	-2.08963
A_33_P3398727	2.92165e-05	521.106	2208.89	-2.08367
A_23_P134729	2.95682e-05	7.96756	33.5831	-2.07552
A_21_P0010773	1.92445e-06	244.255	1008.98	-2.04644
A_21_P0009754	2.11479e-05	107.847	445.313	-2.04583
A_33_P3390042	9.6028e-06	19.4123	79.2965	-2.03028
A_23_P167030	1.00445e-05	100.005	407.982	-2.02844
A_21_P0010591	2.38592e-05	40.8583	160.796	-1.97653
A_33_P3382281	2.67551e-05	14.0507	54.2977	-1.95025
A_32_P4199	2.56338e-06	50.9461	195.52	-1.94027
A_22_P00000777	3.56963e-06	2.05985	7.84522	-1.92927
A_23_P171143	6.22936e-06	3905.34	13886.7	-1.83019
A_23_P78557	1.91953e-05	478.41	1638.46	-1.77602
A_33_P3845673	3.14238e-05	558.49	1890.53	-1.75919
A_23_P93658	1.56644e-05	92.5962	310.693	-1.74647
A_33_P3564399	1.76952e-05	72.8975	220.324	-1.59569
A_23_P253958	1.10843e-05	27.2263	74.5218	-1.45266
A_23_P121326	5.17218e-06	1207.51	3264.39	-1.43477
A_22_P00002376	9.81546e-06	2.17752	5.78533	-1.40972
A_23_P99424	1.45602e-06	404.776	1032.45	-1.35088
A_33_P6814355	2.65767e-05	118.105	298.883	-1.33951
A_33_P3300757	1.37682e-05	509.185	1225.93	-1.26762
A_33_P3316539	1.49809e-06	1154.85	2558.3	-1.14748
A_33_P3373194	3.27118e-07	2.1131	3.89271	-0.881413
