## Supplementary table for "CGGBP1 from higher amniotes restricts cytosine methylation and drives a GC-bias in transcription factor binding sites at repressed promoters": Table_S25.xlsx

### Sheet: Table S25
	Table S25: Lc vs Ev repressed genes from top 1000 DEG (at 40°C)
Probe ID	TTEST Lc 40°C vs Ev 40°C	Geometric mean Lc 40°C	Geometric mean Ev 40°C	M value (geomean)
A_24_P381844	3.7955e-12	1.52212	148597	-16.575
A_22_P00006126	7.51224e-06	4.54182	76788.1	-14.0453
A_24_P34031	2.29088e-05	2.80293	19898.8	-12.7935
A_21_P0000601	1.93063e-05	1.35426	6808.18	-12.2955
A_33_P3352058	9.59435e-06	6.13766	27443.9	-12.1265
A_22_P00010019	2.01617e-05	2.8652	11929.8	-12.0236
A_22_P00001989	2.17236e-05	1.56442	4489.35	-11.4867
A_23_P50786	1.57271e-05	11.7474	33515.4	-11.4783
A_21_P0001707	1.37293e-05	3.68299	10433.1	-11.468
A_21_P0002104	3.79965e-06	1.85598	5043.85	-11.4081
A_21_P0014743	2.36119e-06	1.79321	4716.76	-11.361
A_21_P0006065	2.42002e-05	1.06186	2450.13	-11.172
A_24_P578571	1.48178e-05	1.76931	3236.95	-10.8372
A_21_P0005165	2.10634e-05	1.12553	2035.88	-10.8208
A_21_P0010017	1.02753e-05	2.34407	3930.31	-10.7114
A_22_P00017420	2.68634e-06	1.55428	2559.8	-10.6856
A_21_P0010728	1.98398e-05	2.06033	3325.95	-10.6567
A_24_P273756	7.25602e-06	1.59607	2500.18	-10.6133
A_21_P0003603	5.60166e-06	7.04713	10707.7	-10.5693
A_32_P375286	2.20546e-05	1.26413	1550.96	-10.2608
A_21_P0002534	3.49002e-06	6.07409	7069.37	-10.1847
A_23_P383258	1.6192e-05	1.3523	1514.01	-10.1287
A_33_P3262083	3.92282e-06	3.80539	4234.51	-10.1199
A_22_P00007302	6.88733e-06	9.30983	9864.32	-10.0492
A_33_P3254390	5.18155e-06	1.07225	1073.66	-9.96768
A_21_P0001493	2.60417e-06	7.64623	7468.62	-9.93188
A_21_P0000606	5.03707e-06	5.15981	4353.69	-9.72071
A_33_P3297823	2.36352e-05	1.22813	959.69	-9.60996
A_33_P3813818	8.39264e-06	1.68135	1270.53	-9.56159
A_21_P0007863	1.14385e-05	1.61564	1166.81	-9.49624
A_33_P3421595	1.90629e-05	1.50832	1018.38	-9.39912
A_33_P3223739	2.43174e-05	1.43506	879.811	-9.25994
A_21_P0005440	9.38583e-06	1.29806	781.253	-9.23329
A_33_P3281363	1.86575e-05	23.6571	13341.1	-9.13939
A_33_P3294302	1.47668e-05	2.42502	1314.74	-9.08256
A_24_P350261	1.76697e-05	1.61639	772.288	-8.90022
A_33_P3751230	1.13946e-05	67.8836	31618	-8.86347
A_22_P00003070	4.09365e-07	1.67329	745.042	-8.79849
A_19_P00319404	9.20805e-06	7.84784	3441.13	-8.77637
A_22_P00022369	1.71442e-05	4.81237	1946.01	-8.65955
A_23_P24835	5.06748e-06	1.57233	623.444	-8.63121
A_22_P00009777	2.37822e-05	10.2235	3713.06	-8.50457
A_33_P3358676	1.20765e-07	1.33653	433.497	-8.34139
A_22_P00010303	5.86028e-06	8.01884	2283.38	-8.15356
A_22_P00019460	7.8678e-06	8.29526	2325.86	-8.13126
A_22_P00017197	6.21074e-06	1.54214	425.727	-8.10885
A_32_P163805	2.36337e-07	2.7293	747.635	-8.09766
A_22_P00020447	5.55418e-06	2.66383	679.793	-7.99545
A_21_P0003531	1.13224e-05	1.15936	294.293	-7.98778
A_21_P0003800	8.46199e-06	3.26146	823.193	-7.97957
A_22_P00015663	1.51737e-05	1.65496	411.726	-7.95875
A_21_P0000408	2.65288e-06	1.4773	358.139	-7.92141
A_21_P0007786	1.61482e-06	10.9739	2495.05	-7.82884
A_21_P0006916	1.33641e-06	1.23529	273.551	-7.79082
A_24_P331704	3.95679e-06	1.78862	394.117	-7.78364
A_33_P3380196	1.57084e-05	1.82582	396.851	-7.76391
A_21_P0000156	2.10654e-06	8.57531	1858.78	-7.75996
A_22_P00024184	2.03201e-06	1.47047	318.301	-7.75797
A_33_P3318504	9.61888e-06	4.99561	1075.22	-7.74976
A_21_P0002604	7.00064e-07	3.58347	753.989	-7.71704
A_21_P0001576	2.33367e-06	1.48445	304.548	-7.6806
A_21_P0011988	1.51674e-05	1.34706	270.277	-7.64848
A_21_P0010151	2.03174e-05	1.39236	267.404	-7.58534
A_21_P0004175	2.99998e-06	4.14293	791.512	-7.57782
A_33_P3387646	5.57813e-06	33.3557	5820.81	-7.44715
A_21_P0007095	1.27142e-05	3.63316	619.915	-7.4147
A_23_P210109	8.02552e-07	5.88216	941.713	-7.3228
A_23_P134566	6.36777e-06	1.08328	163.238	-7.23544
A_21_P0006619	2.25779e-05	2.52045	370.729	-7.20054
A_24_P41939	3.16603e-06	2.89442	423.941	-7.19445
A_22_P00003559	1.96566e-05	2.40569	338.386	-7.13607
A_22_P00022788	1.98339e-05	11.0552	1514.35	-7.09783
A_21_P0009167	1.31074e-05	1.91038	261.121	-7.09471
A_33_P3399038	1.38606e-06	2.59175	349.876	-7.07677
A_33_P3284132	2.29448e-07	3.66696	494.098	-7.07407
A_32_P942508	8.59832e-07	2.99391	361.055	-6.91405
A_21_P0002884	2.47769e-06	1.47706	176.825	-6.90345
A_33_P3229672	1.30826e-08	2.27133	270.737	-6.89721
A_22_P00011955	4.51903e-07	1.44036	167.818	-6.86432
A_23_P214459	4.67179e-08	5.56259	608.156	-6.77254
A_21_P0011448	3.17969e-06	148.339	15898	-6.74381
A_22_P00016413	1.5131e-05	2.46892	251.343	-6.66963
A_33_P3413821	8.16037e-06	18.5175	1768.83	-6.57776
A_33_P3279880	2.32249e-07	2.96296	278.765	-6.55586
A_22_P00015648	5.76528e-07	5.4708	507.178	-6.5346
A_21_P0006209	7.21493e-06	1.08124	97.8688	-6.50009
A_21_P0013046	5.29659e-09	19.1379	1714.53	-6.48524
A_21_P0001104	1.32064e-05	3.37168	294.898	-6.45061
A_33_P3408702	1.16682e-05	5.10508	445.608	-6.4477
A_33_P3345638	1.33547e-05	3.36801	293.506	-6.44535
A_22_P00024979	7.89202e-09	1.77139	154.296	-6.44468
A_23_P77529	4.8949e-06	2.46875	210.643	-6.41488
A_21_P0011752	5.93623e-06	4.11176	348.818	-6.40658
A_22_P00016421	4.611e-09	13.7613	1165.13	-6.40373
A_22_P00013303	6.28828e-06	1.43915	121.41	-6.39852
A_21_P0001089	3.93757e-08	3.52225	280.789	-6.31685
A_33_P3372288	1.31419e-05	29.1427	2303.44	-6.30451
A_21_P0010606	1.34079e-07	2.18346	171.129	-6.29233
A_22_P00005986	1.2858e-07	1.59386	123.344	-6.27402
A_21_P0002416	2.17805e-05	2.23255	172.153	-6.26886
A_24_P326398	1.38524e-07	2.55736	196.468	-6.26349
A_21_P0006555	1.38531e-07	2.55415	183.12	-6.1638
A_23_P47148	1.13962e-05	1.802	125.41	-6.12091
A_33_P3405966	1.05126e-06	18.357	1269.73	-6.11205
A_22_P00001097	1.21324e-06	9.35456	646.32	-6.11043
A_21_P0004030	3.06372e-07	1.78398	122.877	-6.10597
A_22_P00001768	1.08616e-06	1.66158	113.442	-6.09325
A_21_P0011586	2.00941e-08	2.20967	148.208	-6.06765
A_33_P3394312	7.77907e-08	5.06981	337.184	-6.05546
A_22_P00005155	1.35456e-07	6.21832	412.909	-6.05315
A_21_P0009662	1.81742e-05	19.8273	1314.05	-6.05038
A_33_P3278392	5.299e-06	6.57248	433.817	-6.04451
A_19_P00803499	1.57483e-05	27.4311	1773.24	-6.01443
A_21_P0009696	3.28961e-06	2.06442	133.362	-6.01347
A_21_P0003928	1.27271e-05	2.75177	177.188	-6.00878
A_22_P00015520	2.90424e-08	2.2619	145.209	-6.00445
A_21_P0014516	1.22459e-08	2.36367	151.019	-5.99756
A_21_P0012847	4.77614e-06	1.66483	101.848	-5.9349
A_22_P00024127	8.12293e-06	2.39385	143.19	-5.90246
A_21_P0008625	3.35355e-06	4.64449	276.896	-5.89768
A_33_P3294317	1.5721e-05	1.25302	74.6256	-5.89619
A_21_P0000088	4.56266e-06	3.82289	225.583	-5.88285
A_22_P00010555	7.30329e-06	16.084	944.974	-5.87658
A_33_P3302025	5.52641e-07	10.4294	611.083	-5.87263
A_21_P0005438	5.58431e-06	1.33161	74.4625	-5.80527
A_21_P0000279	7.94116e-06	14.0495	765.972	-5.7687
A_21_P0004277	1.03873e-06	1.66611	89.8074	-5.75228
A_22_P00025364	1.4965e-05	2.77212	149.238	-5.75048
A_22_P00019623	4.82925e-06	4.1021	217.658	-5.72956
A_21_P0002250	5.32028e-06	3.29461	174.124	-5.72387
A_24_P140788	8.31492e-06	8.87505	454.024	-5.67687
A_23_P120588	1.57867e-05	1.44935	73.9089	-5.67227
A_22_P00006437	1.52418e-05	1.19064	59.9643	-5.65429
A_22_P00003888	7.79018e-08	84.0035	4222.57	-5.65153
A_21_P0007399	3.3375e-07	1.24867	61.7285	-5.62747
A_21_P0007995	4.74269e-08	2.17811	106.811	-5.61584
A_22_P00012263	8.56503e-06	1.75073	85.659	-5.61257
A_23_P425990	1.60678e-05	3.79218	179.733	-5.56669
A_21_P0007051	2.1263e-05	2.52022	117.835	-5.54708
A_33_P3247559	5.7742e-06	2.45204	114.022	-5.53918
A_22_P00018405	4.44426e-07	1.35763	62.8042	-5.5317
A_33_P3360565	6.25821e-07	5.08561	229.073	-5.49324
A_22_P00002911	4.66866e-06	2.7688	124.531	-5.4911
A_24_P50862	4.97396e-07	2.06352	92.7405	-5.49002
A_23_P161098	2.48745e-06	44.4816	1936.77	-5.4443
A_21_P0010634	1.12794e-05	3.67388	159.083	-5.43634
A_23_P371039	1.68427e-07	2.76924	118.581	-5.42024
A_22_P00024765	5.77817e-08	5.39137	230.458	-5.41771
A_33_P3407524	3.99745e-06	86.6708	3686.6	-5.4106
A_19_P00813436	1.36994e-05	3.93986	166.267	-5.39921
A_32_P480177	1.02071e-07	9.21138	386.018	-5.38911
A_21_P0000786	8.68095e-06	1.06434	43.5864	-5.35585
A_32_P527371	4.73715e-07	4.84799	198.394	-5.35483
A_22_P00017128	2.15025e-05	1.32656	54.2788	-5.35463
A_33_P3292297	5.96939e-07	84.2243	3431.64	-5.34852
A_22_P00007910	6.08607e-06	2.06903	84.1598	-5.3461
A_21_P0003471	2.38058e-05	1.68064	68.0091	-5.33864
A_33_P6713895	8.39707e-06	277.026	11030.6	-5.31534
A_33_P3309551	8.36187e-09	198.78	7855.4	-5.30444
A_21_P0014046	7.72839e-06	8.85938	349.322	-5.30121
A_21_P0012941	1.34541e-07	1.63659	64.4098	-5.29852
A_33_P6467722	2.4342e-07	11.4403	448.501	-5.29291
A_21_P0006772	2.32218e-06	2.59301	100.46	-5.27584
A_21_P0010230	4.63112e-07	1.86742	71.6252	-5.26135
A_24_P368575	6.53648e-06	302.493	11542.9	-5.25397
A_33_P3383601	1.49213e-05	5.97432	227.151	-5.24873
A_33_P3385417	8.5961e-06	3.75135	140.019	-5.22207
A_22_P00012238	4.20256e-06	2.24644	83.3287	-5.2131
A_21_P0010411	4.93057e-06	1.99467	73.0085	-5.19384
A_23_P252817	1.79601e-05	1.97732	71.7766	-5.18189
A_21_P0008738	7.27367e-06	2.4365	88.2403	-5.17855
A_21_P0010266	4.64871e-07	1.56236	56.3175	-5.17178
A_23_P103034	1.45678e-05	3.49529	124.961	-5.15992
A_22_P00021716	8.95184e-06	1.53468	54.817	-5.15862
A_21_P0001755	1.27742e-06	4.44341	158.613	-5.1577
A_21_P0001303	3.50722e-06	4.57048	160.796	-5.13674
A_22_P00018456	8.44119e-06	2.14056	75.0406	-5.13161
A_22_P00008273	2.34193e-05	3.31578	114.525	-5.11017
A_23_P103256	6.0455e-06	4.20622	144.438	-5.10178
A_22_P00010721	5.6184e-07	2.29942	78.6923	-5.09688
A_22_P00016580	6.3431e-06	3.14938	106.838	-5.08421
A_21_P0014690	5.54686e-08	6.82842	228.805	-5.06642
A_24_P870620	4.41469e-07	11.8651	396.499	-5.06252
A_21_P0006874	5.4648e-06	2.62251	87.6325	-5.06244
A_33_P3438201	1.4511e-05	26.8836	885.147	-5.04112
A_33_P3286208	3.85458e-06	72.6391	2346.08	-5.01336
A_33_P3296289	4.15486e-06	3.4681	109.219	-4.97693
A_33_P3371493	1.49493e-05	105.081	3305.19	-4.97517
A_33_P3252191	5.09363e-06	27.2107	850.61	-4.96625
A_22_P00024466	2.74991e-06	1.60509	48.89	-4.92881
A_33_P3315929	8.91834e-08	145.937	4444.55	-4.92862
A_33_P3861249	5.41272e-06	1.57638	47.3234	-4.90786
A_21_P0007662	6.06695e-07	50.4534	1506.87	-4.90046
A_23_P11598	2.10446e-05	121.818	3619.38	-4.89294
A_22_P00003474	1.67075e-05	1.2046	35.7678	-4.89203
A_33_P3398526	3.84159e-06	64.6245	1899.42	-4.87733
A_33_P3414012	6.10693e-07	3.9249	114.597	-4.86777
A_33_P3404014	2.05619e-05	23.7296	683.471	-4.84812
A_24_P169896	9.06472e-06	6.75615	190.367	-4.81644
A_22_P00011088	9.14448e-06	1.46931	40.6475	-4.78996
A_21_P0003686	1.24513e-05	1.48867	41.112	-4.78747
A_21_P0005046	4.00794e-06	1.86267	51.4008	-4.78635
A_23_P414895	2.78167e-07	151.793	4186.06	-4.78542
A_21_P0010204	1.37366e-05	4.84256	133.277	-4.78251
A_21_P0001354	1.26134e-05	2.27959	62.1672	-4.76931
A_21_P0010184	9.59227e-07	20.8697	569.082	-4.76915
A_22_P00024183	8.85191e-06	3.73674	99.9539	-4.74141
A_24_P129588	1.5718e-07	13.2708	351.153	-4.72577
A_24_P156922	4.72457e-07	33.3087	872.46	-4.71112
A_23_P13772	1.77938e-05	199.47	5122.48	-4.6826
A_21_P0007471	4.95521e-06	1.60549	41.0624	-4.67674
A_33_P3212232	7.54343e-06	1.88769	48.2802	-4.67674
A_21_P0004359	3.17456e-06	2.1555	54.6826	-4.66499
A_21_P0000800	1.15014e-06	36.2601	912.568	-4.65348
A_33_P3257628	6.93601e-07	277.341	6744.2	-4.60391
A_22_P00008677	2.38721e-06	1.6928	40.9275	-4.59559
A_19_P00315725	1.461e-05	2.94796	70.8984	-4.58796
A_33_P3349045	2.12111e-05	4.10153	98.6387	-4.58792
A_33_P3423270	4.64211e-06	145.006	3419.68	-4.55967
A_33_P3278916	6.79977e-06	1.67459	39.2968	-4.55253
A_22_P00014723	1.24353e-05	4.01079	93.4607	-4.5424
A_33_P3462155	6.05945e-06	27.6914	639.654	-4.52978
A_33_P3325120	2.13949e-06	95.2022	2196.9	-4.52833
A_22_P00006222	3.41147e-06	10.0506	231.335	-4.52464
A_22_P00010619	3.43101e-06	9.38853	214.45	-4.5136
A_21_P0012879	2.5502e-08	7.89175	177.936	-4.49487
A_21_P0000292	1.69498e-05	1.17108	25.9356	-4.46902
A_22_P00009857	2.4492e-05	1.44452	31.9752	-4.4683
A_23_P91910	3.62692e-06	85.76	1877.38	-4.45227
A_33_P3214119	1.46105e-07	14.2012	310.596	-4.45096
A_21_P0008980	2.66742e-06	7.96419	172.407	-4.43615
A_22_P00009143	1.94567e-05	2.34627	50.0259	-4.41424
A_33_P3401247	1.66029e-05	4.71346	99.3995	-4.39838
A_21_P0012048	1.54018e-06	37.6514	791.237	-4.39333
A_23_P87310	1.8388e-07	84.3716	1757.18	-4.38036
A_22_P00007574	2.39527e-05	10.7607	223.835	-4.37859
A_33_P3317725	1.23165e-05	104.113	2152.96	-4.37009
A_21_P0009668	7.98476e-07	3.02317	62.0166	-4.35852
A_22_P00018389	1.11436e-05	2.8316	57.4796	-4.34336
A_22_P00001205	4.61147e-06	3.36254	67.8891	-4.33555
A_22_P00025927	3.1022e-09	1.08004	21.7576	-4.33236
A_21_P0014522	2.21663e-05	23.8743	476.169	-4.31794
A_24_P109069	5.8607e-08	102.986	2036.62	-4.30566
A_24_P219266	2.92828e-06	233.93	4602.47	-4.29826
A_22_P00005929	8.05349e-08	7.82085	153.82	-4.29778
A_24_P221092	4.35083e-07	44.7636	877.431	-4.29289
A_22_P00004943	1.77904e-07	8.07797	158.028	-4.29005
A_33_P3651282	6.78788e-06	137.339	2685.94	-4.28961
A_21_P0010811	1.42576e-06	18.724	362.809	-4.27625
A_22_P00011790	2.42995e-05	2.87089	55.0292	-4.26063
A_23_P209700	1.11938e-05	99.1256	1889.42	-4.25254
A_22_P00019989	8.02015e-08	12.2967	233.521	-4.24721
A_21_P0004665	1.30734e-05	9.87289	187.329	-4.24596
A_22_P00001707	7.41304e-06	5.69349	105.729	-4.21491
A_33_P3376080	9.18781e-07	36.2601	666.702	-4.20059
A_33_P3244141	3.2812e-07	3173.71	58322.9	-4.19982
A_22_P00022119	1.07235e-05	1.38592	25.4518	-4.19886
A_22_P00003692	6.2953e-06	1.46269	26.7959	-4.19532
A_22_P00020389	3.32345e-06	5.12369	93.6598	-4.19218
A_33_P3417667	3.45116e-06	2.63563	48.0639	-4.18873
A_33_P3378865	1.86333e-06	10.6518	192.703	-4.1772
A_33_P3324383	1.49072e-05	273.19	4917.6	-4.16997
A_21_P0000681	9.36612e-06	2.88123	51.8551	-4.16973
A_33_P3724750	7.90912e-06	131.293	2358.9	-4.16726
A_22_P00004758	1.65037e-06	8.83677	158.752	-4.16711
A_21_P0011822	5.94375e-07	13.1039	235.267	-4.16623
A_21_P0010348	2.19327e-05	117.646	2107	-4.16266
A_22_P00019413	2.26278e-06	1.88258	33.4145	-4.14969
A_23_P129169	3.21128e-06	6.24512	110.219	-4.1415
A_21_P0005410	1.29371e-06	4.67275	82.375	-4.13986
A_23_P150009	5.45986e-06	514.431	9034.73	-4.13443
A_23_P408830	2.451e-05	76.4376	1341.1	-4.13299
A_33_P3364023	4.25251e-06	2.68297	46.8693	-4.12674
A_33_P3421303	1.27231e-05	1.68269	29.3664	-4.12533
A_22_P00022623	1.8784e-05	14.9775	261.243	-4.12453
A_21_P0000620	1.07369e-05	1.50647	26.1991	-4.12028
A_33_P3244312	1.83625e-06	1.43614	24.8605	-4.11359
A_33_P3630129	6.03849e-06	14.6301	251.74	-4.10492
A_22_P00025708	1.27196e-08	89.3989	1532.61	-4.09959
A_24_P258235	1.48957e-05	14.328	244.74	-4.09434
A_21_P0006596	2.32886e-05	1.61871	27.5987	-4.09168
A_22_P00006387	6.75123e-06	2.34959	39.8277	-4.08329
A_23_P11968	1.91236e-06	3.09321	52.3334	-4.08055
A_22_P00008471	1.83743e-05	1.27844	21.5736	-4.07681
A_22_P00004592	1.93537e-05	2.06701	34.7412	-4.07103
A_21_P0013143	2.30587e-06	10.9413	182.716	-4.06174
A_21_P0007580	2.2685e-07	1.49846	24.6497	-4.04002
A_33_P3336627	2.21e-06	2.21454	36.3112	-4.03534
A_23_P343808	1.71869e-05	17.2116	281.588	-4.03213
A_22_P00012214	1.69874e-05	1.51072	24.5433	-4.02202
A_23_P5976	4.59565e-06	41.8557	679.31	-4.02057
A_33_P3315979	2.96385e-06	4.252	68.2301	-4.00419
A_32_P136351	1.15955e-05	4.87024	77.1626	-3.98584
A_21_P0002257	1.53032e-05	1.97248	30.9908	-3.97376
A_33_P3256322	4.1068e-08	2.47029	38.4412	-3.9599
A_21_P0014899	1.96279e-05	53.9192	832.398	-3.9484
A_23_P70278	2.28322e-05	1.95262	30.0088	-3.9419
A_21_P0001253	5.84955e-06	4.31965	66.344	-3.94098
A_22_P00017880	2.83709e-06	1.53764	23.5218	-3.93521
A_33_P3367636	1.32545e-05	19.0053	290.344	-3.93329
A_33_P3268634	2.22199e-06	89.8123	1371.18	-3.93236
A_33_P3264965	9.88214e-06	5.78352	87.8694	-3.92534
A_22_P00018002	5.32318e-07	42.9064	649.092	-3.91916
A_22_P00005707	4.03329e-06	2.60665	39.3553	-3.91629
A_33_P3227666	1.25375e-05	210.902	3172.41	-3.91093
A_21_P0013691	4.37885e-09	1.05962	15.6487	-3.88442
A_24_P359545	5.36842e-07	528.311	7634.03	-3.85299
A_33_P3306352	1.07126e-05	33.6177	484.932	-3.85049
A_21_P0003231	1.88573e-06	15.5797	223.367	-3.84168
A_22_P00004761	2.14701e-05	4.9296	70.6446	-3.84104
A_21_P0007368	1.96335e-05	9.58995	136.722	-3.83358
A_23_P401691	1.92284e-05	13.8197	196.494	-3.82969
A_23_P9443	3.30655e-06	863.809	12235	-3.82416
A_21_P0013908	1.1155e-05	5.70029	80.5959	-3.8216
A_23_P48561	1.90954e-05	2.82377	39.8167	-3.81768
A_32_P42946	2.29673e-05	2.35006	32.9536	-3.80967
A_33_P3415778	4.95449e-06	4.37578	60.9674	-3.80043
A_24_P237270	1.98942e-05	118.109	1624.07	-3.78142
A_33_P3365870	8.07339e-08	82.1728	1126.11	-3.77655
A_21_P0005825	2.21169e-05	1.64635	22.4003	-3.76617
A_33_P3326578	2.57942e-06	3.48985	47.3498	-3.76212
A_23_P142013	7.71744e-06	50.4073	677.89	-3.74935
A_21_P0001299	2.86585e-06	5.77405	77.6028	-3.74845
A_24_P339560	1.64812e-05	5.38504	72.1206	-3.74338
A_32_P395879	4.83189e-06	21.6691	287.202	-3.72836
A_22_P00021916	2.98582e-06	2.64174	34.966	-3.72639
A_21_P0014222	1.56034e-05	28.7642	378.452	-3.71776
A_22_P00016242	1.1532e-05	6.26619	82.3718	-3.71649
A_23_P157879	7.46526e-06	7.06786	92.6748	-3.71283
A_23_P135486	2.14416e-05	9.13637	118.968	-3.70281
A_33_P3360426	4.9194e-06	125.155	1622.9	-3.69679
A_33_P3673242	2.9869e-06	1.18498	15.2174	-3.68279
A_23_P329573	2.38643e-05	2.78742	35.4446	-3.66856
A_21_P0006073	3.32944e-06	31.1654	393.733	-3.6592
A_22_P00023960	7.7662e-07	12.9248	161.247	-3.64106
A_23_P394917	2.4221e-05	98.9787	1232.45	-3.63827
A_33_P3352085	1.39396e-05	13.7415	170.505	-3.6332
A_23_P65472	4.77009e-07	1.22088	15.1424	-3.63261
A_23_P59616	2.79237e-06	10.5066	129.639	-3.62514
A_22_P00015947	1.02501e-07	10.8393	132.488	-3.61152
A_22_P00008588	7.88715e-06	13.8646	168.465	-3.60297
A_22_P00022888	1.65641e-05	1.94871	23.6614	-3.60195
A_21_P0012019	8.43759e-06	15.3323	185.889	-3.59979
A_22_P00017808	2.24511e-05	1.74048	21.039	-3.59551
A_22_P00010837	2.30123e-05	1.66444	20.0349	-3.58941
A_22_P00019085	2.44606e-05	8.82342	106.164	-3.58882
A_23_P122174	2.00678e-07	756.547	9074.07	-3.58425
A_33_P3402086	1.72118e-05	36.2111	430.827	-3.57261
A_21_P0008754	3.62885e-06	19.4052	228.459	-3.55742
A_21_P0013501	5.85135e-07	112.466	1323.55	-3.55685
A_33_P3354553	1.61816e-05	6.64852	78.2155	-3.55635
A_24_P920125	6.71262e-07	109.971	1289.95	-3.55212
A_24_P37264	1.92777e-05	12.041	141.18	-3.5515
A_22_P00020232	5.2357e-07	48.9526	573.373	-3.55002
A_24_P29594	3.67668e-08	51.9942	603.427	-3.53676
A_33_P3272080	3.72623e-06	228.911	2631.02	-3.52276
A_33_P3230881	1.7261e-06	70.5319	805.45	-3.51345
A_22_P00014395	1.53842e-05	3.2357	36.4386	-3.49332
A_33_P3252068	1.82726e-05	22.8525	256.342	-3.48765
A_24_P202581	5.67567e-06	71.3916	793.865	-3.47507
A_33_P3360249	6.48392e-06	3.0781	34.1729	-3.47274
A_32_P145867	1.59127e-05	8.35694	92.6289	-3.47041
A_24_P320171	1.78658e-06	44.2615	489.738	-3.46789
A_21_P0006606	1.32713e-05	4.15466	45.9299	-3.46663
A_32_P351277	1.879e-05	26.8347	296.125	-3.46404
A_21_P0014826	1.83776e-06	22.3039	243.199	-3.44677
A_22_P00002511	2.19794e-05	1.91786	20.7812	-3.43771
A_21_P0002207	2.63319e-06	15.9433	172.435	-3.43503
A_22_P00012112	1.22257e-05	22.4678	242.805	-3.43386
A_22_P00007282	1.18407e-05	86.0762	926.85	-3.42865
A_33_P3346067	1.04454e-06	13.7926	146.638	-3.4103
A_22_P00013214	1.64942e-05	21.3746	223.426	-3.38583
A_23_P395172	7.83951e-06	124.31	1285.3	-3.37008
A_33_P3222942	1.91318e-05	4.40676	45.0233	-3.35288
A_21_P0002212	5.03673e-06	87.3474	886.749	-3.34369
A_24_P944299	1.51044e-06	244.256	2466.81	-3.33618
A_33_P3366102	9.17452e-06	204.25	2008.89	-3.29799
A_33_P3249748	2.0627e-05	571.257	5609.14	-3.29557
A_33_P3357580	1.62127e-06	212.791	2083.39	-3.29142
A_21_P0004442	1.87501e-06	6.02124	58.0561	-3.26932
A_22_P00013529	5.02101e-06	8.95817	84.867	-3.24393
A_33_P3221925	5.09365e-06	23.252	219.789	-3.24069
A_33_P3258593	1.01077e-05	116.095	1095.22	-3.23784
A_22_P00025821	2.05444e-05	5.8429	54.9938	-3.23451
A_23_P69383	2.12692e-05	53.6903	500.19	-3.21974
A_21_P0012406	5.71478e-06	2.40472	22.0987	-3.20002
A_22_P00014746	4.56174e-06	354.672	3253.21	-3.19731
A_23_P118353	1.79891e-05	1022.45	9154.35	-3.16243
A_21_P0000659	8.22163e-07	120.636	1073.5	-3.15359
A_33_P3635136	6.03153e-06	13.8464	122.919	-3.15013
A_22_P00007235	1.56592e-06	14.3966	127.647	-3.14836
A_33_P3220728	1.25051e-06	78.0678	691.669	-3.14728
A_23_P317184	8.70243e-07	495.579	4367.29	-3.13955
A_23_P317756	2.35671e-05	44.206	388.948	-3.13726
A_24_P184732	3.04724e-06	20.1192	176.623	-3.13403
A_19_P00317023	1.35012e-07	258.939	2246.33	-3.11688
A_21_P0002727	1.12303e-06	12.5178	108.266	-3.11253
A_21_P0004838	8.03429e-06	14.9085	127.213	-3.09304
A_22_P00003291	1.84079e-06	95.6478	809.372	-3.081
A_23_P111194	5.14492e-06	17.7025	149.266	-3.07587
A_33_P3422679	1.18161e-05	390.431	3240.32	-3.053
A_33_P3283900	1.02825e-05	12.7335	104.931	-3.04274
A_22_P00018205	2.0539e-06	12.2096	100.378	-3.03936
A_23_P137504	4.67358e-06	15.5816	127.149	-3.0286
A_21_P0013299	1.87967e-05	42.47	341.794	-3.00861
A_23_P19479	2.39556e-05	400.839	3190.19	-2.99255
A_21_P0013670	7.26377e-06	37.1547	293.614	-2.9823
A_22_P00010199	1.81192e-06	21.1339	166.331	-2.97642
A_22_P00024133	1.42331e-05	7.62261	59.8052	-2.97191
A_21_P0012400	4.64218e-06	92.6966	726.609	-2.97059
A_33_P3387458	6.92907e-06	45.6817	357.977	-2.97018
A_33_P3369058	2.39403e-05	8.58301	67.2409	-2.96978
A_23_P336796	1.12322e-05	219.398	1698.5	-2.95264
A_33_P3407549	2.35792e-05	28.1732	217.627	-2.94946
A_21_P0008244	4.01337e-06	11.9493	92.0076	-2.94482
A_23_P70991	1.18229e-05	890.618	6781.12	-2.92864
A_22_P00009484	1.52248e-05	17.2861	131.367	-2.92592
A_22_P00024909	2.49673e-06	11.2786	85.3475	-2.91975
A_19_P00807384	3.47266e-06	157.356	1186.41	-2.9145
A_21_P0002782	7.396e-06	16.0641	120.44	-2.9064
A_33_P3712341	1.19801e-05	39.2959	293.521	-2.90101
A_23_P325887	2.55692e-07	17.4942	129.73	-2.89057
A_33_P3313314	3.32834e-07	1.23588	9.14238	-2.88703
A_23_P134454	6.99758e-06	198.268	1461.33	-2.88176
A_21_P0000926	9.29822e-06	30.914	226.596	-2.87379
A_33_P3362498	2.03082e-05	83.104	606.255	-2.86693
A_33_P3407469	4.05832e-06	42.2522	305.476	-2.85396
A_22_P00000606	1.06866e-05	159.502	1151.26	-2.85156
A_22_P00010921	7.93962e-06	2.6366	18.9757	-2.8474
A_33_P3243907	3.05999e-07	715.864	5137.12	-2.8432
A_21_P0006147	6.06729e-06	15.9246	112.373	-2.81897
A_21_P0000271	3.99384e-06	110.49	767.002	-2.79531
A_21_P0008631	1.95723e-06	1.11597	7.63053	-2.77348
A_23_P436526	2.6555e-06	175.459	1196.98	-2.77019
A_21_P0005196	6.15882e-06	5.6544	38.5534	-2.76941
A_24_P136522	5.35678e-06	12.4833	85.0529	-2.76836
A_32_P62211	4.88234e-06	155.496	1059.29	-2.76814
A_24_P168510	5.37262e-07	684.779	4657.17	-2.76574
A_33_P3355659	1.67827e-05	9.07012	61.609	-2.76395
A_33_P3331437	3.52633e-06	87.2469	592.186	-2.76287
A_33_P3736195	7.18852e-06	140.676	953.778	-2.76127
A_33_P3230541	1.63804e-05	9.05282	61.0945	-2.7546
A_33_P3249066	2.75763e-06	16.0203	107.644	-2.74829
A_24_P291826	9.95833e-06	54.1959	361.441	-2.73751
A_22_P00019563	1.64894e-06	1.187	7.84522	-2.7245
A_33_P3360412	4.1999e-06	10.5607	69.7667	-2.72384
A_33_P3376365	1.29428e-05	129.174	850.58	-2.71913
A_23_P417200	1.16796e-07	153.725	1008.3	-2.71351
A_23_P169207	1.92118e-05	1.26373	8.28011	-2.71196
A_23_P363968	1.9984e-05	12.4935	81.5151	-2.70589
A_33_P3313302	1.2001e-06	133.902	873.62	-2.70583
A_23_P150018	1.79092e-06	224.135	1448.22	-2.69184
A_24_P46725	3.27822e-06	457	2916.43	-2.67394
A_23_P16915	2.19935e-05	1091.18	6953.58	-2.67187
A_23_P153930	6.64148e-06	109.1	694.906	-2.67117
A_23_P308032	7.64138e-06	331.463	2111.11	-2.67108
A_22_P00004376	2.52034e-06	54.2352	345.307	-2.67058
A_21_P0014394	2.12436e-05	15.7871	99.6215	-2.65771
A_24_P148450	1.74663e-05	818.244	5157.56	-2.65609
A_33_P3240249	1.92797e-06	1.63985	10.2113	-2.63853
A_22_P00003430	3.21146e-07	81.6484	504.197	-2.62649
A_23_P332246	4.46186e-06	1.28168	7.88639	-2.62132
A_23_P304304	1.89809e-05	3.95191	24.2294	-2.61614
A_33_P3326643	2.89117e-06	6.63418	40.6197	-2.61419
A_33_P3325280	4.33302e-06	612.386	3700.78	-2.59532
A_23_P76291	2.54804e-06	154.228	931.266	-2.59413
A_24_P282237	2.57182e-06	105.164	625.665	-2.57275
A_23_P204967	7.59295e-06	372.161	2204.25	-2.56629
A_33_P3421827	1.50223e-05	183.133	1064.74	-2.53954
A_33_P3275330	6.39269e-06	69.1029	392.623	-2.50633
A_33_P3409635	2.05316e-05	12.7238	71.782	-2.49609
A_23_P431268	1.95815e-05	117.637	655.516	-2.47828
A_23_P94762	1.29146e-07	265.08	1468.71	-2.47005
A_23_P124252	2.32674e-05	67.4407	370.068	-2.4561
A_21_P0009183	1.16721e-05	4.43322	24.3176	-2.45558
A_22_P00020743	3.84513e-06	2.49099	13.6602	-2.45519
A_33_P3292679	1.37449e-05	1965.74	10513.3	-2.41907
A_23_P202594	1.34869e-07	479.273	2543.18	-2.40771
A_22_P00004051	2.30729e-05	10.9124	57.4024	-2.39514
A_23_P322	4.04837e-06	146.859	770.856	-2.39203
A_33_P3316118	1.86992e-06	612.87	3211.49	-2.38959
A_23_P368934	2.04601e-05	627.076	3244.69	-2.37137
A_21_P0008154	7.10281e-06	7.11934	36.7014	-2.36602
A_33_P3219210	1.24822e-05	1.12651	5.78533	-2.36054
A_19_P00318883	8.38905e-07	438.982	2228.65	-2.34394
A_23_P371266	1.29927e-05	53.5554	268.467	-2.32564
A_33_P3305487	1.85117e-05	175.66	878.141	-2.32167
A_23_P98571	4.64501e-06	68.9544	340.429	-2.30364
A_21_P0005521	3.30877e-06	901.632	4417.74	-2.2927
A_33_P3297302	7.74462e-06	72.2131	351.632	-2.28373
A_23_P349083	6.62022e-06	530.238	2574.6	-2.27964
A_21_P0010596	2.08386e-05	13.6646	66.1866	-2.2761
A_21_P0008411	1.85143e-05	1.37721	6.6065	-2.26214
A_22_P00011181	2.389e-05	15.6688	74.0102	-2.23983
A_24_P21715	4.51468e-06	918.922	4312.13	-2.23039
A_24_P371303	1.3422e-05	482.019	2258.44	-2.22817
A_33_P3240340	1.62863e-05	382.208	1766.41	-2.20839
A_33_P3351062	1.54633e-05	17.1206	78.9123	-2.20451
A_23_P27306	9.25821e-06	809.553	3674.06	-2.18218
A_33_P3230985	1.11738e-06	1.25915	5.54493	-2.13872
A_23_P71598	1.45428e-05	362.259	1592.85	-2.13652
A_33_P8579064	7.32232e-06	1122.98	4917.73	-2.13066
A_23_P142255	1.23326e-05	444.97	1916.88	-2.10698
A_23_P27571	9.14666e-06	111.988	476.689	-2.08971
A_23_P5339	5.94582e-06	746.599	3130.37	-2.06793
A_23_P130149	2.33039e-06	1116.28	4666.86	-2.06375
A_24_P816384	7.98058e-06	214.124	891.412	-2.05765
A_33_P3732466	3.07721e-06	151.673	630.086	-2.05459
A_23_P112798	5.91329e-06	150.556	623.889	-2.05099
A_24_P366787	2.03693e-05	19.873	82.3355	-2.05071
A_24_P141707	2.31056e-05	7.27386	29.2423	-2.00726
A_33_P3330608	1.83881e-05	164.605	645.439	-1.97128
A_23_P132526	1.89334e-05	277.091	1076.34	-1.9577
A_23_P135966	1.81946e-06	2129.65	8241.04	-1.95221
A_33_P3311907	1.99349e-06	243.427	937.006	-1.94457
A_23_P161324	7.67958e-06	79.9335	304.233	-1.9283
A_22_P00008648	5.32308e-07	28.1572	105.998	-1.91247
A_21_P0013105	1.10986e-05	9.86727	36.5114	-1.88763
A_23_P52266	3.27251e-06	607.246	2120.15	-1.80381
A_33_P3409904	7.08463e-06	162.509	555.938	-1.77441
A_33_P3414127	1.68175e-05	11.7034	39.2597	-1.74612
A_33_P3327108	1.45274e-05	1056.64	3459.09	-1.71091
A_33_P3419334	2.37025e-05	715.02	2284.16	-1.67561
A_21_P0009788	9.4371e-06	13.5714	43.2126	-1.67088
A_33_P3371175	1.87317e-05	221.258	693.569	-1.64831
A_33_P3223495	1.04537e-05	250.987	784.441	-1.64405
A_23_P44139	2.4296e-05	782.916	2411.77	-1.62316
A_23_P2998	5.222e-06	969.342	2779.16	-1.51957
A_33_P3374997	2.01935e-05	27.8116	79.0036	-1.50623
A_33_P6817354	1.60394e-05	356.826	1013.48	-1.50602
A_22_P00014305	2.07429e-05	25.3757	71.0319	-1.48502
A_23_P46131	2.31797e-05	25.1411	69.8067	-1.47332
A_19_P00319337	4.24708e-07	45.4234	125.448	-1.46559
A_33_P3302255	1.53853e-06	6047.74	16028.2	-1.40614
A_33_P3263603	4.70617e-06	63.7966	168.627	-1.40228
A_33_P3362371	9.25947e-06	179.917	468.939	-1.38207
A_33_P6815667	1.51178e-05	88.9635	205.229	-1.20595
A_23_P40718	9.92409e-06	122.804	253.928	-1.04806
A_22_P00020528	1.32859e-05	1.0653	2.08981	-0.972116
A_23_P111395	1.3829e-05	1.12682	2.17863	-0.95117
A_22_P00017951	5.56141e-07	1.08554	2.0188	-0.895082
A_21_P0000524	1.25488e-05	1.07687	1.9637	-0.86673
A_21_P0010481	1.42936e-05	1.09205	1.96979	-0.851003
A_22_P00009399	1.66247e-05	1.07922	1.92772	-0.836905
A_21_P0012122	1.31784e-05	1.16848	2.08626	-0.83629
A_22_P00003417	1.08897e-05	1.11039	1.96064	-0.820264
A_21_P0007389	9.91682e-06	1.13549	2.00446	-0.819902
A_21_P0008573	1.43813e-06	1.11115	1.95778	-0.817157
A_22_P00016155	7.64815e-06	1.09301	1.91	-0.805275
A_33_P3408743	1.40482e-05	1.06894	1.85754	-0.797214
A_33_P3414917	8.812e-06	1.14476	1.98888	-0.796914
A_21_P0010001	1.87998e-05	1.07356	1.86044	-0.793241
A_21_P0009296	9.99513e-06	1.05858	1.82587	-0.786461
A_22_P00018630	7.63104e-06	1.05617	1.81201	-0.778751
A_23_P302470	1.8799e-05	1.08064	1.83735	-0.765737
A_22_P00009233	1.14595e-05	1.06707	1.81112	-0.763229
A_21_P0001719	1.73411e-05	1.0671	1.80917	-0.761636
A_22_P00012895	1.87522e-05	1.07406	1.81684	-0.758352
A_21_P0005649	1.33611e-05	1.08488	1.82085	-0.747072
A_33_P3239594	7.00662e-06	1.0871	1.81551	-0.73989
A_24_P25550	4.7722e-06	1.08	1.80199	-0.738553
A_21_P0002777	5.2508e-06	1.07213	1.78828	-0.738089
A_21_P0000032	1.25966e-06	1.06876	1.76926	-0.727206
A_33_P3331731	2.43112e-05	1.09697	1.81351	-0.725256
A_22_P00021854	6.64434e-06	1.09108	1.80112	-0.723135
A_21_P0004572	3.10962e-06	1.08045	1.78242	-0.722205
A_33_P3270559	1.01849e-06	1.07149	1.76141	-0.717112
A_23_P323102	7.35732e-06	1.0659	1.74695	-0.712762
A_22_P00020983	1.98812e-05	1.17034	1.91277	-0.708736
A_22_P00021097	6.25808e-06	1.09036	1.77703	-0.70467
A_33_P3246063	5.40341e-06	1.06961	1.74093	-0.702772
A_21_P0008384	2.33653e-05	1.09941	1.78655	-0.700446
A_22_P00009179	1.22776e-05	1.08649	1.76502	-0.700008
A_22_P00021398	2.27138e-07	1.08342	1.75055	-0.69222
A_21_P0014438	5.86309e-07	1.08323	1.74778	-0.690189
A_22_P00024963	6.25559e-06	1.07321	1.73121	-0.68985
A_33_P3289917	1.73063e-05	1.14349	1.84393	-0.689339
A_21_P0004174	1.03644e-05	1.0781	1.73054	-0.682729
A_21_P0009273	1.13456e-05	1.18055	1.89191	-0.680388
A_33_P3417081	1.01152e-05	1.08417	1.73732	-0.680273
A_21_P0002926	1.47942e-06	1.0726	1.71438	-0.676565
A_33_P3412588	3.30744e-06	1.09114	1.74278	-0.675551
A_22_P00018875	1.45612e-05	1.07845	1.72246	-0.675512
A_22_P00013195	1.67465e-05	1.08493	1.73271	-0.675433
A_33_P3300237	1.05391e-05	1.1104	1.77148	-0.673876
A_33_P3277253	5.24484e-07	1.0922	1.74201	-0.673516
A_22_P00009252	1.46557e-05	1.16202	1.85251	-0.672839
A_21_P0010972	2.31497e-05	1.13996	1.81546	-0.671354
A_21_P0009321	1.80597e-05	1.10294	1.75577	-0.670756
A_33_P3392052	7.37516e-07	1.07079	1.70396	-0.670211
A_22_P00013361	1.16895e-07	1.07593	1.70788	-0.666624
A_33_P3405864	6.98391e-06	1.08625	1.72097	-0.663873
A_23_P348183	1.90294e-05	1.13453	1.7963	-0.66294
A_21_P0007192	2.01846e-06	1.09434	1.73148	-0.661942
A_33_P3391542	3.14898e-08	1.10549	1.74804	-0.661055
A_21_P0002184	1.73073e-05	1.1087	1.74532	-0.654628
A_21_P0002422	1.81017e-05	1.12908	1.77262	-0.65074
A_21_P0002677	1.22482e-06	1.08763	1.69998	-0.64433
A_24_P97405	7.42619e-06	1.09573	1.71242	-0.644146
A_22_P00010662	2.39855e-05	1.07196	1.67072	-0.640218
A_21_P0014430	4.98975e-06	1.12035	1.74416	-0.638588
A_33_P3255314	1.32385e-05	1.11351	1.73023	-0.635843
A_21_P0013058	2.14782e-05	1.13979	1.77017	-0.635126
A_21_P0007732	1.68714e-06	1.13998	1.76477	-0.630463
A_23_P334173	1.59859e-05	1.17156	1.8133	-0.630192
A_33_P3365978	7.4213e-06	1.14797	1.77599	-0.629536
A_33_P3389713	3.24952e-06	1.13075	1.74752	-0.62803
A_33_P3261605	4.97698e-06	1.15551	1.77883	-0.622399
A_21_P0000160	1.64927e-05	1.10226	1.69638	-0.62199
A_33_P3362274	5.19698e-06	1.16849	1.79422	-0.618708
A_21_P0005643	6.0091e-06	1.15089	1.76561	-0.61742
A_22_P00011252	8.09075e-06	1.1771	1.80404	-0.615993
A_21_P0006298	1.93131e-05	1.1251	1.72331	-0.615131
A_21_P0010622	1.57318e-05	1.14513	1.75319	-0.614471
A_32_P944252	1.45487e-06	1.13689	1.73922	-0.61334
A_21_P0001052	2.69207e-07	1.11573	1.70371	-0.610699
A_21_P0006385	7.24587e-07	1.11231	1.69332	-0.606294
A_33_P3299349	5.7718e-06	1.17829	1.79047	-0.603635
A_22_P00012450	6.74783e-06	1.16811	1.77282	-0.601866
A_21_P0011121	1.91812e-05	1.15444	1.75101	-0.600994
A_21_P0010587	5.83332e-08	1.14045	1.72783	-0.599364
A_22_P00019381	2.60998e-07	1.11724	1.69108	-0.598004
A_22_P00004413	1.65227e-05	1.18729	1.79609	-0.597182
A_24_P20369	7.14488e-07	1.15555	1.74189	-0.592081
A_33_P3364249	2.29118e-06	1.14083	1.71464	-0.587821
A_33_P3227029	1.9847e-05	1.15415	1.71609	-0.572298
A_22_P00008125	5.95332e-06	1.15807	1.71311	-0.564898
A_22_P00022620	1.80406e-05	1.17374	1.72481	-0.555324
A_24_P337239	1.99759e-05	1.18395	1.73911	-0.554736
A_22_P00021607	4.64226e-06	1.16122	1.70252	-0.552034
A_22_P00017935	9.12481e-07	1.17199	1.70968	-0.544766
