## Supplementary table for "CGGBP1 from higher amniotes restricts cytosine methylation and drives a GC-bias in transcription factor binding sites at repressed promoters": Table_S26.xlsx

### Sheet: Table S26
	Table S26: Discovery of TFBSs with GC retention supported by C-T transitions (Fig. 5C) in 37ex orthologs (all promoters as background)
Motif ID	Motif Name	Non-amniotes (orthologs vs all promoters)	Reptiles (orthologs vs all promoters)	Aves (orthologs vs all promoters)	Mammals (orthologs vs all promoters)
MA1099.2	HES1	S= 2.6e-002	E= 3.8e-003	E= 4.0e-001	E= 3.1e-003
MA0493.2	KLF1	E= 8.3e-001	E= 1.5e+000	E= 5.1e-002	E= 8.0e-006
MA0039.4	KLF4	E= 3.9e-003	E= 2.9e+000	E= 2.8e-004	E= 4.7e-006
MA0599.1	KLF5	E= 8.9e-001	E= 5.3e-001	E= 1.3e-003	E= 1.3e-006
MA1512.1	KLF11	E= 1.0e+000	E= 2.7e+000	E= 5.3e-001	E= 3.2e-005
MA0741.1	KLF16	E= 1.1e-002	E= 1.9e-001	E= 1.9e-003	E= 1.2e-007
MA0501.1	MAF::NFE2	S= 4.3e-006	E= 3.0e+000	E= 3.5e-002	E= 2.8e-002
MA0079.5	SP1	E= 1.0e-001	E= 1.2e+000	E= 7.7e-001	E= 9.1e-003
MA0080.6	SPi1	E= 3.0e+000	E= 1.0e+000	E= 1.4e-003	E= 8.0e-003
MA1976.1	ZNF330	E= 1.4e-003	E= 4.2e-002	E= 2.3e-002	E= 8.3e-004
