## Supplementary table for "CGGBP1 from higher amniotes restricts cytosine methylation and drives a GC-bias in transcription factor binding sites at repressed promoters": Table_S27.xlsx

### Sheet: Table S27
	Table S27: Discovery of TFBSs with GC retention without C-T transitions (fig 5C) in 37ex orthologs (all promoters as background)
Motif ID	Motif Name	Non-amniotes (orthologs vs all promoters)	Reptiles (orthologs vs all promoters)	Aves (orthologs vs all promoters)	Mammals (orthologs vs all promoters)
MA1512.1	KLF11	E= 1.0e+000	E= 2.7e+000	E= 5.3e-001	E= 3.2e-005
MA1961.1	PATZ1	E= 3.0e+000	E= 1.5e-001	E= 6.6e-002	E= 6.5e-004
MA0746.2	SP3	E= 3.0e+000	E= 1.1e-002	E= 8.4e-001	E= 1.1e-006
MA0685.2	SP4	E= 2.2e-003	E= 6.8e-002	E= 5.7e-001	E= 6.3e-002
MA0747.1	SP8	E= 1.0e+000	E= 3.8e-001	E= 2.2e-002	E= 2.2e-004
MA1564.1	SP9	E= 8.1e-002	E= 4.4e-001	E= 3.6e-003	E= 5.0e-006
MA1986.1	ZNF692	E= 2.6e-001	E= 5.0e-001	E= 3.6e-001	E= 1.7e-002
